# Cancer-specific associations of driver genes with immunotherapy outcome

**DOI:** 10.1101/2020.06.16.155895

**Authors:** Tomi Jun, Tao Qing, Guanlan Dong, Maxim Signaevski, Julia F Hopkins, Garrett M Frampton, Lee A Albacker, Carlos Cordon-Cardo, Robert Samstein, Lajos Pusztai, Kuan-lin Huang

## Abstract

Genomic features such as microsatellite instability (MSI) and tumor mutation burden (TMB) are predictive of immune checkpoint inhibitor (ICI) response. However, they do not account for the functional effects of specific driver gene mutations, which may alter the immune microenvironment and influence immunotherapy outcomes. By analyzing a multi-cancer cohort of 1,525 ICI-treated patients, we identified 12 driver genes in 6 cancer types associated with treatment outcomes, including genes involved in oncogenic signaling pathways (NOTCH, WNT, FGFR) and chromatin remodeling. Mutations of *PIK3CA, PBRM1, SMARCA4*, and *KMT2D* were associated with worse outcomes across multiple cancer types. In comparison, genes showing cancer-specific associations—such as *KEAP1, BRAF, and RNF43*—harbored distinct variant types and variants, some of which were individually associated with outcomes. In colorectal cancer, a common *RNF43* indel was a putative neoantigen associated with higher immune infiltration and favorable ICI outcomes. Finally, we showed that selected mutations were associated with PD-L1 status and could further stratify patient outcomes beyond MSI or TMB, highlighting their potential as biomarkers for immunotherapy.
