## Supplemental Table 1 for "Cancer-specific associations of driver genes with immunotherapy outcome"

Cancer	Patients (N)	Age over 70	Male	Median TMB (mut/Mb)	PD-1/PD-L1	CTLA4	IO Combination
All Patients	1525	0.25	0.63	6.14	0.79	0.06	0.15
BLCA	215	0.39	0.76	7.90	0.89	0.00	0.11
BRCA	44	0.05	0.00	3.94	0.45	0.45	0.09
COADREAD	110	0.12	0.56	7.90	0.90	0.01	0.09
ESCA	51	0.16	0.82	5.58	0.78	0.02	0.20
GBM	83	0.08	0.67	3.94	0.98	0.00	0.02
HNSC	136	0.15	0.79	5.27	0.94	0.00	0.06
KIRC	135	0.13	0.73	3.94	0.79	0.00	0.21
LGG	34	0.03	0.62	4.92	0.97	0.00	0.03
LUAD	297	0.36	0.45	6.89	0.94	0.00	0.06
LUSC	45	0.33	0.73	6.69	0.98	0.00	0.02
SKCM	300	0.30	0.63	10.82	0.40	0.24	0.36
STAD	75	0.23	0.75	5.58	0.71	0.01	0.28
