## Supplemental Table 2 for "Cancer-specific associations of driver genes with immunotherapy outcome"

cancer	gene	case_count	patient_count	coefficient	hazard_ratio	pvalue	ci.low	ci.high	covariates	FDR
BLCA	NOTCH1	18	215	1.241308828	3.460139228	0.001227814	1.630077623	7.344781201	SEX+AGE_GROUP+TMB_SCORE+DRUG_TYPE	0.022100653
BLCA	ELF3	13	215	1.668093548	5.302050052	0.001058314	1.953581709	14.38984334	SEX+AGE_GROUP+TMB_SCORE+DRUG_TYPE	0.022100653
BLCA	PIK3CA	43	215	0.772814307	2.16585306	0.002000516	1.326638948	3.535942834	SEX+AGE_GROUP+TMB_SCORE+DRUG_TYPE	0.024006197
LUAD	PBRM1	16	297	1.022853133	2.781118356	0.000810729	1.528457236	5.060409363	SEX+AGE_GROUP+TMB_SCORE+DRUG_TYPE	0.030807707
HNSC	ROS1	7	136	1.431239642	4.183882493	0.004997515	1.540269976	11.36480811	SEX+AGE_GROUP+TMB_SCORE+DRUG_TYPE	0.072463966
HNSC	SMARCA4	6	136	1.638322025	5.146526521	0.002721595	1.763140064	15.02247937	SEX+AGE_GROUP+TMB_SCORE+DRUG_TYPE	0.072463966
HNSC	TP53	60	136	0.800067055	2.225690167	0.007597473	1.236942402	4.004791742	SEX+AGE_GROUP+TMB_SCORE+DRUG_TYPE	0.07344224
COADREAD	NCOR1	15	110	1.645432334	5.183250318	0.004603056	1.660797907	16.17661231	SEX+AGE_GROUP+TMB_SCORE+DRUG_TYPE	0.085156539
COADREAD	RNF43	21	110	-2.198880743	0.110927245	0.004359028	0.024463638	0.502985444	SEX+AGE_GROUP+TMB_SCORE+DRUG_TYPE	0.085156539
STAD	KMT2D	9	75	1.897738265	6.670789808	0.005596904	1.742297863	25.54065962	SEX+AGE_GROUP+TMB_SCORE+DRUG_TYPE	0.089550466
STAD	POLE	6	75	-2.486451944	0.083204658	0.016312743	0.010938576	0.632899097	SEX+AGE_GROUP+TMB_SCORE+DRUG_TYPE	0.130501946
BRCA	PIK3CA	14	44	1.11243216	3.041747423	0.039831688	1.053058507	8.786052555	AGE_GROUP+TMB_SCORE+DRUG_TYPE	0.140120873
BRCA	TP53	27	44	0.80849873	2.244535801	0.070060436	0.935894897	5.383020014	AGE_GROUP+TMB_SCORE+DRUG_TYPE	0.140120873
BRCA	PTEN	4	44	1.343936484	3.834106739	0.053472756	0.980101129	14.99883435	AGE_GROUP+TMB_SCORE+DRUG_TYPE	0.140120873
BRCA	KMT2D	5	44	1.673496918	5.330776528	0.035490294	1.120320974	25.36521143	AGE_GROUP+TMB_SCORE+DRUG_TYPE	0.140120873
LUAD	BRAF	22	297	0.732927633	2.081164583	0.011859775	1.175910426	3.683312881	SEX+AGE_GROUP+TMB_SCORE+DRUG_TYPE	0.160567737
LUAD	KEAP1	65	297	0.451755349	1.571067538	0.0126764	1.101368186	2.241079089	SEX+AGE_GROUP+TMB_SCORE+DRUG_TYPE	0.160567737
GBM	IDH1	6	83	-1.893148317	0.150596935	0.026654646	0.028236042	0.803208779	SEX+AGE_GROUP+TMB_SCORE+DRUG_TYPE	0.213237165
GBM	FAT1	4	83	2.480868821	11.95164374	0.013630162	1.664922905	85.79483636	SEX+AGE_GROUP+TMB_SCORE+DRUG_TYPE	0.213237165
COADREAD	NOTCH3	16	110	-1.90016706	0.149543634	0.017531323	0.031178353	0.717270047	SEX+AGE_GROUP+TMB_SCORE+DRUG_TYPE	0.216219646
LUSC	KDR	4	45	1.579224713	4.851193286	0.019439943	1.290169143	18.24107826	SEX+AGE_GROUP+TMB_SCORE+DRUG_TYPE	0.223199376
LUSC	PTPRD	5	45	1.263034237	3.536134695	0.029759917	1.131978686	11.04636398	SEX+AGE_GROUP+TMB_SCORE+DRUG_TYPE	0.223199376
KIRC	VHL	106	135	-0.813165612	0.443452045	0.013957708	0.231893606	0.848016981	SEX+AGE_GROUP+TMB_SCORE+DRUG_TYPE	0.22332333
HNSC	ARID1A	10	136	-2.184787565	0.11250163	0.034127462	0.01490559	0.849118803	SEX+AGE_GROUP+TMB_SCORE+DRUG_TYPE	0.247424098
LUAD	STK11	69	297	0.361070459	1.434864556	0.035604844	1.024601687	2.009401623	SEX+AGE_GROUP+TMB_SCORE+DRUG_TYPE	0.293294937
LUAD	ZFHX3	23	297	-0.978410809	0.375908014	0.038591439	0.148751828	0.949950245	SEX+AGE_GROUP+TMB_SCORE+DRUG_TYPE	0.293294937
LUAD	TP53	175	297	0.325399154	1.384583198	0.047100949	1.004176156	1.90909794	SEX+AGE_GROUP+TMB_SCORE+DRUG_TYPE	0.29830601
BLCA	CDKN2A	18	215	-1.026751466	0.358168596	0.053491814	0.126319369	1.015558766	SEX+AGE_GROUP+TMB_SCORE+DRUG_TYPE	0.320950887
BLCA	TP53	100	215	-0.429182841	0.651040881	0.044403571	0.428430193	0.989319231	SEX+AGE_GROUP+TMB_SCORE+DRUG_TYPE	0.320950887
BLCA	ATM	23	215	-1.040187367	0.353388463	0.046637112	0.126832184	0.984634981	SEX+AGE_GROUP+TMB_SCORE+DRUG_TYPE	0.320950887
LUSC	NFE2L2	7	45	-1.246420168	0.287532274	0.085781915	0.069368662	1.191817837	SEX+AGE_GROUP+TMB_SCORE+DRUG_TYPE	0.321682181
LUSC	PDGFRA	6	45	0.958562206	2.60794409	0.077120501	0.900962207	7.549009624	SEX+AGE_GROUP+TMB_SCORE+DRUG_TYPE	0.321682181
BRCA	CDH1	8	44	0.626848889	1.871703332	0.204100259	0.711352573	4.924805915	AGE_GROUP+TMB_SCORE+DRUG_TYPE	0.326560414
LUAD	SMAD4	17	297	0.589895124	1.80379923	0.065755511	0.962298801	3.381165662	SEX+AGE_GROUP+TMB_SCORE+DRUG_TYPE	0.327563938
LUAD	NTRK3	17	297	-0.943339023	0.389325695	0.068960829	0.140863588	1.076037454	SEX+AGE_GROUP+TMB_SCORE+DRUG_TYPE	0.327563938
ESCA	CDKN2A	10	51	1.023911463	2.784063254	0.043986528	1.027964022	7.540155137	SEX+AGE_GROUP+TMB_SCORE+DRUG_TYPE	0.332504356
ESCA	PREX2	4	51	2.211195195	9.126617969	0.066500871	0.860242354	96.82754542	SEX+AGE_GROUP+TMB_SCORE+DRUG_TYPE	0.332504356
COADREAD	ERBB3	13	110	1.184621688	3.269449715	0.038067921	1.06737353	10.01458359	SEX+AGE_GROUP+TMB_SCORE+DRUG_TYPE	0.352128265
HNSC	PIK3CA	28	136	-0.610833133	0.542898374	0.063250127	0.284965879	1.034294509	SEX+AGE_GROUP+TMB_SCORE+DRUG_TYPE	0.366850737
SKCM	CTNNB1	28	300	0.786947085	2.196679902	0.00985377	1.208445923	3.993064563	SEX+AGE_GROUP+TMB_SCORE+DRUG_TYPE	0.404004552
ESCA	PTEN	4	51	-1.808055293	0.163972706	0.133581617	0.015447036	1.740595916	SEX+AGE_GROUP+TMB_SCORE+DRUG_TYPE	0.445272058
BLCA	FGFR3	40	215	0.417873515	1.518728566	0.113839152	0.904739609	2.549392593	SEX+AGE_GROUP+TMB_SCORE+DRUG_TYPE	0.459811593
BLCA	NCOR1	15	215	-1.230418378	0.292170314	0.089837951	0.070501181	1.2108094	SEX+AGE_GROUP+TMB_SCORE+DRUG_TYPE	0.459811593
BLCA	GRIN2A	13	215	0.688534949	1.990796778	0.114952898	0.845711293	4.686317708	SEX+AGE_GROUP+TMB_SCORE+DRUG_TYPE	0.459811593
COADREAD	SOX9	16	110	-1.025413496	0.358648135	0.113510451	0.100728698	1.27697952	SEX+AGE_GROUP+TMB_SCORE+DRUG_TYPE	0.550579547
COADREAD	FAT1	18	110	-1.069981914	0.343014721	0.12873948	0.086250859	1.364149879	SEX+AGE_GROUP+TMB_SCORE+DRUG_TYPE	0.550579547
COADREAD	KMT2C	20	110	-0.947393295	0.387750458	0.140395892	0.110045512	1.366256691	SEX+AGE_GROUP+TMB_SCORE+DRUG_TYPE	0.550579547
COADREAD	CREBBP	16	110	-1.072515146	0.342146885	0.148805283	0.079779036	1.467359056	SEX+AGE_GROUP+TMB_SCORE+DRUG_TYPE	0.550579547
COADREAD	CIC	13	110	-1.346955944	0.260030605	0.100491509	0.052116335	1.297403507	SEX+AGE_GROUP+TMB_SCORE+DRUG_TYPE	0.550579547
COADREAD	FBXW7	17	110	-1.222631247	0.294454365	0.11124605	0.065397608	1.325788142	SEX+AGE_GROUP+TMB_SCORE+DRUG_TYPE	0.550579547
BLCA	CREBBP	30	215	-0.571737994	0.564543413	0.155844224	0.256318488	1.243411145	SEX+AGE_GROUP+TMB_SCORE+DRUG_TYPE	0.561039207
COADREAD	APC	80	110	0.506416314	1.659333995	0.207784917	0.754629637	3.648663093	SEX+AGE_GROUP+TMB_SCORE+DRUG_TYPE	0.565732103
COADREAD	TP53	56	110	0.439209933	1.55148096	0.220242062	0.768737365	3.13122957	SEX+AGE_GROUP+TMB_SCORE+DRUG_TYPE	0.565732103
COADREAD	KMT2D	31	110	0.474262614	1.606828907	0.244640909	0.72276114	3.572271661	SEX+AGE_GROUP+TMB_SCORE+DRUG_TYPE	0.565732103
COADREAD	SPEN	15	110	-0.931425779	0.393991565	0.195329549	0.096216464	1.613334621	SEX+AGE_GROUP+TMB_SCORE+DRUG_TYPE	0.565732103
COADREAD	GLI1	13	110	0.988636379	2.68756715	0.191651175	0.609340911	11.85381953	SEX+AGE_GROUP+TMB_SCORE+DRUG_TYPE	0.565732103
COADREAD	EPHA5	13	110	0.695311503	2.004333332	0.229507928	0.644806472	6.230322242	SEX+AGE_GROUP+TMB_SCORE+DRUG_TYPE	0.565732103
BLCA	ERBB3	25	215	-0.574674972	0.562887794	0.178781751	0.243556598	1.300899547	SEX+AGE_GROUP+TMB_SCORE+DRUG_TYPE	0.585103912
COADREAD	CASP8	13	110	-0.773414323	0.461434888	0.27008478	0.116730211	1.824053554	SEX+AGE_GROUP+TMB_SCORE+DRUG_TYPE	0.58783158
STAD	ARID1A	14	75	-0.839622166	0.431873669	0.216670787	0.113989099	1.636251783	SEX+AGE_GROUP+TMB_SCORE+DRUG_TYPE	0.608639785
STAD	KRAS	6	75	-1.571402362	0.207753632	0.142696101	0.025411964	1.698474482	SEX+AGE_GROUP+TMB_SCORE+DRUG_TYPE	0.608639785
STAD	ARID1B	6	75	1.103465848	3.014596071	0.228239919	0.500828541	18.14551033	SEX+AGE_GROUP+TMB_SCORE+DRUG_TYPE	0.608639785
STAD	PIK3CA	10	75	-1.081961646	0.338930012	0.201949512	0.064321822	1.78591884	SEX+AGE_GROUP+TMB_SCORE+DRUG_TYPE	0.608639785
HNSC	ERBB4	6	136	0.716929353	2.048134448	0.183488369	0.712121592	5.890643904	SEX+AGE_GROUP+TMB_SCORE+DRUG_TYPE	0.612248789
HNSC	NFE2L2	10	136	0.684525751	1.982831256	0.158562621	0.765635914	5.135103669	SEX+AGE_GROUP+TMB_SCORE+DRUG_TYPE	0.612248789
HNSC	FAT1	18	136	0.541871654	1.719221641	0.129709708	0.852965498	3.465231663	SEX+AGE_GROUP+TMB_SCORE+DRUG_TYPE	0.612248789
HNSC	CASP8	9	136	0.607441275	1.835728261	0.190008245	0.740077197	4.553441536	SEX+AGE_GROUP+TMB_SCORE+DRUG_TYPE	0.612248789
LUAD	EPHA3	33	297	-0.358883769	0.698455529	0.215316563	0.395912017	1.232193279	SEX+AGE_GROUP+TMB_SCORE+DRUG_TYPE	0.613708157
LUAD	RBM10	35	297	0.330407882	1.391535595	0.149804787	0.887597789	2.181586454	SEX+AGE_GROUP+TMB_SCORE+DRUG_TYPE	0.613708157
LUAD	FAT1	27	297	0.386888414	1.472392184	0.188866009	0.826776679	2.622157589	SEX+AGE_GROUP+TMB_SCORE+DRUG_TYPE	0.613708157
LUAD	NOTCH4	22	297	0.406594657	1.501695281	0.176978227	0.832220179	2.709726072	SEX+AGE_GROUP+TMB_SCORE+DRUG_TYPE	0.613708157
LUAD	ATM	21	297	-0.399400218	0.670722212	0.225086898	0.351800545	1.278759491	SEX+AGE_GROUP+TMB_SCORE+DRUG_TYPE	0.613708157
LUAD	MGA	18	297	-0.520423482	0.594268833	0.226103005	0.255869251	1.380218388	SEX+AGE_GROUP+TMB_SCORE+DRUG_TYPE	0.613708157
COADREAD	B2M	13	110	0.704175821	2.022179361	0.31127868	0.517426885	7.902970415	SEX+AGE_GROUP+TMB_SCORE+DRUG_TYPE	0.628621726
COADREAD	PTCH1	17	110	-0.683671175	0.504760522	0.322805751	0.130165958	1.957371873	SEX+AGE_GROUP+TMB_SCORE+DRUG_TYPE	0.628621726
LUAD	ATRX	15	297	0.388769377	1.475164305	0.257550072	0.752591121	2.891490032	SEX+AGE_GROUP+TMB_SCORE+DRUG_TYPE	0.652460183
LGG	IDH1	14	34	-0.756444076	0.469332374	0.196531057	0.148909612	1.479238812	SEX+AGE_GROUP+TMB_SCORE+DRUG_TYPE	0.659844028
LGG	NF1	10	34	1.185599527	3.272648275	0.055616498	0.971947428	11.01934779	SEX+AGE_GROUP+TMB_SCORE+DRUG_TYPE	0.659844028
LGG	SETD2	6	34	1.430238465	4.179695786	0.081452515	0.83639005	20.88721269	SEX+AGE_GROUP+TMB_SCORE+DRUG_TYPE	0.659844028
LGG	CIC	6	34	-1.234030537	0.291116853	0.139343743	0.05668738	1.49502451	SEX+AGE_GROUP+TMB_SCORE+DRUG_TYPE	0.659844028
LGG	MSH6	4	34	2.080357733	8.00733289	0.208371798	0.313267629	204.6728548	SEX+AGE_GROUP+TMB_SCORE+DRUG_TYPE	0.659844028
LGG	NOTCH2	4	34	2.080357733	8.00733289	0.208371798	0.313267629	204.6728548	SEX+AGE_GROUP+TMB_SCORE+DRUG_TYPE	0.659844028
HNSC	EP300	9	136	-0.587640283	0.555636885	0.275261189	0.193340789	1.596829876	SEX+AGE_GROUP+TMB_SCORE+DRUG_TYPE	0.66521454
HNSC	ATR	6	136	-0.700701925	0.49623686	0.257546231	0.147535821	1.669093104	SEX+AGE_GROUP+TMB_SCORE+DRUG_TYPE	0.66521454
HNSC	ASXL1	8	136	-1.181678918	0.306763276	0.254575034	0.040173993	2.342403626	SEX+AGE_GROUP+TMB_SCORE+DRUG_TYPE	0.66521454
BLCA	NSD1	15	215	0.56540243	1.760155979	0.229798956	0.699494813	4.429123724	SEX+AGE_GROUP+TMB_SCORE+DRUG_TYPE	0.689396867
BLCA	FAT1	21	215	-0.535847106	0.585173376	0.249109696	0.235249731	1.455593082	SEX+AGE_GROUP+TMB_SCORE+DRUG_TYPE	0.689842234
COADREAD	BRCA2	16	110	-0.393012572	0.675020261	0.447622361	0.244785322	1.86143658	SEX+AGE_GROUP+TMB_SCORE+DRUG_TYPE	0.690194145
COADREAD	SMARCA4	18	110	0.403096921	1.496451922	0.447693499	0.528636207	4.236123676	SEX+AGE_GROUP+TMB_SCORE+DRUG_TYPE	0.690194145
COADREAD	PTPRS	24	110	0.504821916	1.656690464	0.381082429	0.535372866	5.126564061	SEX+AGE_GROUP+TMB_SCORE+DRUG_TYPE	0.690194145
COADREAD	SMAD4	19	110	-0.424789864	0.65390718	0.412379249	0.236814766	1.805607846	SEX+AGE_GROUP+TMB_SCORE+DRUG_TYPE	0.690194145
COADREAD	TCF7L2	21	110	0.503631038	1.654718722	0.400253591	0.511783206	5.35010531	SEX+AGE_GROUP+TMB_SCORE+DRUG_TYPE	0.690194145
COADREAD	EP300	13	110	-0.493830914	0.610283965	0.466351089	0.161610128	2.30459887	SEX+AGE_GROUP+TMB_SCORE+DRUG_TYPE	0.690199612
BRCA	ESR1	4	44	-0.370602326	0.690318409	0.609967515	0.166207678	2.867132927	AGE_GROUP+TMB_SCORE+DRUG_TYPE	0.697105731
BRCA	GATA3	3	44	-0.617028731	0.539545192	0.572937161	0.063146589	4.610051315	AGE_GROUP+TMB_SCORE+DRUG_TYPE	0.697105731
COADREAD	BRAF	13	110	-0.440762786	0.643545347	0.497256222	0.180252894	2.297608677	SEX+AGE_GROUP+TMB_SCORE+DRUG_TYPE	0.707633854
LGG	KMT2D	4	34	-1.475641333	0.228632051	0.300444492	0.013999354	3.733930367	SEX+AGE_GROUP+TMB_SCORE+DRUG_TYPE	0.713555669
LGG	ALK	4	34	-1.338343942	0.262279659	0.265200259	0.024906455	2.761959485	SEX+AGE_GROUP+TMB_SCORE+DRUG_TYPE	0.713555669
COADREAD	NF1	16	110	0.352245694	1.422257921	0.554056344	0.442835336	4.567877555	SEX+AGE_GROUP+TMB_SCORE+DRUG_TYPE	0.732145884
COADREAD	MGA	13	110	-0.410950452	0.663019782	0.538273618	0.179116974	2.454235467	SEX+AGE_GROUP+TMB_SCORE+DRUG_TYPE	0.732145884
COADREAD	PIK3CA	30	110	0.202231136	1.224130916	0.593060577	0.583061438	2.570049056	SEX+AGE_GROUP+TMB_SCORE+DRUG_TYPE	0.756663494
BLCA	KMT2C	33	215	0.243391926	1.275568454	0.432979717	0.694198849	2.343816737	SEX+AGE_GROUP+TMB_SCORE+DRUG_TYPE	0.757441793
BLCA	KDM6A	46	215	-0.221805348	0.801071279	0.39351632	0.481282817	1.333343248	SEX+AGE_GROUP+TMB_SCORE+DRUG_TYPE	0.757441793
BLCA	STAG2	17	215	-0.412672323	0.66187913	0.372740154	0.267113064	1.640069471	SEX+AGE_GROUP+TMB_SCORE+DRUG_TYPE	0.757441793
BLCA	ARID1A	57	215	0.17741964	1.194132094	0.483921146	0.726629016	1.962420196	SEX+AGE_GROUP+TMB_SCORE+DRUG_TYPE	0.757441793
BLCA	NF1	16	215	0.28882011	1.334851581	0.467375736	0.612571435	2.908768905	SEX+AGE_GROUP+TMB_SCORE+DRUG_TYPE	0.757441793
BLCA	EP300	20	215	-0.39384532	0.674458373	0.34177682	0.299443044	1.519133962	SEX+AGE_GROUP+TMB_SCORE+DRUG_TYPE	0.757441793
BLCA	KMT2A	25	215	-0.290257987	0.74807055	0.461821924	0.345289917	1.620694728	SEX+AGE_GROUP+TMB_SCORE+DRUG_TYPE	0.757441793
BLCA	TSC1	21	215	0.289122273	1.335254984	0.420132199	0.661150396	2.696672169	SEX+AGE_GROUP+TMB_SCORE+DRUG_TYPE	0.757441793
BLCA	ATRX	14	215	-0.380281235	0.68366911	0.471949807	0.24257	1.926880705	SEX+AGE_GROUP+TMB_SCORE+DRUG_TYPE	0.757441793
BLCA	ZFHX3	18	215	-0.419121112	0.657624544	0.408162118	0.24359064	1.775396795	SEX+AGE_GROUP+TMB_SCORE+DRUG_TYPE	0.757441793
HNSC	SPEN	7	136	-0.651697346	0.521160436	0.366998771	0.126488392	2.147297441	SEX+AGE_GROUP+TMB_SCORE+DRUG_TYPE	0.760211741
HNSC	KMT2C	13	136	0.417582907	1.518287275	0.342985645	0.640503254	3.599039092	SEX+AGE_GROUP+TMB_SCORE+DRUG_TYPE	0.760211741
BRCA	EPHA3	3	44	-0.222801786	0.800273459	0.781733974	0.165475096	3.870296052	AGE_GROUP+TMB_SCORE+DRUG_TYPE	0.781733974
COADREAD	ARID1A	30	110	-0.240779526	0.786014903	0.641007677	0.28568912	2.162558479	SEX+AGE_GROUP+TMB_SCORE+DRUG_TYPE	0.790576135
COADREAD	DICER1	13	110	-0.215977313	0.805753582	0.74886315	0.214758591	3.023109951	SEX+AGE_GROUP+TMB_SCORE+DRUG_TYPE	0.792001053
COADREAD	DOT1L	14	110	-0.216480326	0.805348379	0.744655882	0.218883125	2.963161337	SEX+AGE_GROUP+TMB_SCORE+DRUG_TYPE	0.792001053
COADREAD	CTNNB1	14	110	-0.227419085	0.796586874	0.686855356	0.263655888	2.406738011	SEX+AGE_GROUP+TMB_SCORE+DRUG_TYPE	0.792001053
COADREAD	ARID1B	17	110	-0.194600525	0.823163426	0.749190185	0.249674338	2.713927393	SEX+AGE_GROUP+TMB_SCORE+DRUG_TYPE	0.792001053
COADREAD	ZFHX3	17	110	0.315427434	1.370845132	0.67657098	0.311421523	6.034317589	SEX+AGE_GROUP+TMB_SCORE+DRUG_TYPE	0.792001053
STAD	ERBB4	7	75	-0.682169939	0.505518856	0.348494002	0.121442822	2.104276805	SEX+AGE_GROUP+TMB_SCORE+DRUG_TYPE	0.796557718
ESCA	MDC1	4	51	1.440451764	4.222603008	0.3208211	0.245775478	72.54741723	SEX+AGE_GROUP+TMB_SCORE+DRUG_TYPE	0.802052751
BLCA	ARID1B	13	215	-0.390928279	0.676428668	0.541587134	0.192790865	2.373326888	SEX+AGE_GROUP+TMB_SCORE+DRUG_TYPE	0.806708604
BLCA	APC	16	215	0.219635621	1.24562277	0.597872251	0.550739249	2.817260776	SEX+AGE_GROUP+TMB_SCORE+DRUG_TYPE	0.806708604
BLCA	ATR	15	215	0.234332449	1.26406466	0.600771216	0.525529809	3.040473511	SEX+AGE_GROUP+TMB_SCORE+DRUG_TYPE	0.806708604
BLCA	ERCC2	14	215	-0.248014256	0.780348819	0.605031453	0.304854808	1.997489507	SEX+AGE_GROUP+TMB_SCORE+DRUG_TYPE	0.806708604
LUAD	PTPRT	34	297	0.25395312	1.289111369	0.339903294	0.765220671	2.171671762	SEX+AGE_GROUP+TMB_SCORE+DRUG_TYPE	0.807270323
SKCM	ROS1	63	300	-0.51936909	0.594895755	0.112059493	0.313490197	1.128905984	SEX+AGE_GROUP+TMB_SCORE+DRUG_TYPE	0.808840557
SKCM	CARD11	38	300	-0.783097493	0.456988299	0.083487493	0.18826966	1.109250984	SEX+AGE_GROUP+TMB_SCORE+DRUG_TYPE	0.808840557
SKCM	KMT2D	47	300	-0.66882681	0.512309261	0.118366911	0.221299944	1.185995688	SEX+AGE_GROUP+TMB_SCORE+DRUG_TYPE	0.808840557
SKCM	PTPRT	85	300	-0.552922832	0.575265945	0.065523596	0.319383947	1.036153855	SEX+AGE_GROUP+TMB_SCORE+DRUG_TYPE	0.808840557
SKCM	TP63	53	300	0.546001972	1.726337258	0.087866074	0.922193526	3.231686456	SEX+AGE_GROUP+TMB_SCORE+DRUG_TYPE	0.808840557
LUAD	KRAS	121	297	-0.070125153	0.932277135	0.65321369	0.686583169	1.265892752	SEX+AGE_GROUP+TMB_SCORE+DRUG_TYPE	0.818014345
LUAD	SETD2	18	297	-0.164056208	0.848694317	0.66029432	0.408338581	1.763933358	SEX+AGE_GROUP+TMB_SCORE+DRUG_TYPE	0.818014345
LUAD	KMT2D	22	297	0.22923023	1.25763155	0.454814171	0.689432113	2.294115815	SEX+AGE_GROUP+TMB_SCORE+DRUG_TYPE	0.818014345
LUAD	ARID2	22	297	-0.115250939	0.891142493	0.726040278	0.467707638	1.697930243	SEX+AGE_GROUP+TMB_SCORE+DRUG_TYPE	0.818014345
LUAD	EPHA5	25	297	-0.129628131	0.878422029	0.731907572	0.418434456	1.844076771	SEX+AGE_GROUP+TMB_SCORE+DRUG_TYPE	0.818014345
LUAD	KMT2C	28	297	0.160863804	1.174524992	0.584225397	0.660145756	2.089703592	SEX+AGE_GROUP+TMB_SCORE+DRUG_TYPE	0.818014345
LUAD	ERBB4	18	297	-0.145379752	0.864693861	0.724423235	0.385353187	1.940286207	SEX+AGE_GROUP+TMB_SCORE+DRUG_TYPE	0.818014345
LUAD	PTPRD	36	297	-0.181222468	0.834249744	0.539348644	0.467714532	1.488028674	SEX+AGE_GROUP+TMB_SCORE+DRUG_TYPE	0.818014345
LUAD	HGF	19	297	-0.297751447	0.742485864	0.458575047	0.337866592	1.63166549	SEX+AGE_GROUP+TMB_SCORE+DRUG_TYPE	0.818014345
LUAD	GRIN2A	18	297	0.209177989	1.23266438	0.554439146	0.616074439	2.466360194	SEX+AGE_GROUP+TMB_SCORE+DRUG_TYPE	0.818014345
LUAD	SMARCA4	32	297	0.131814354	1.140896497	0.601079517	0.696067766	1.869997263	SEX+AGE_GROUP+TMB_SCORE+DRUG_TYPE	0.818014345
LUAD	ARID1A	26	297	-0.109108919	0.896632752	0.718751574	0.495135079	1.623698918	SEX+AGE_GROUP+TMB_SCORE+DRUG_TYPE	0.818014345
LUAD	PIK3CG	24	297	-0.23419318	0.791208956	0.496258837	0.402998165	1.553385763	SEX+AGE_GROUP+TMB_SCORE+DRUG_TYPE	0.818014345
LUAD	PAK5	17	297	-0.28726857	0.750310191	0.450392289	0.355849408	1.582032652	SEX+AGE_GROUP+TMB_SCORE+DRUG_TYPE	0.818014345
LUAD	NF1	27	297	0.122625709	1.13046122	0.672335604	0.640418823	1.995479403	SEX+AGE_GROUP+TMB_SCORE+DRUG_TYPE	0.818014345
LUAD	DOT1L	15	297	-0.129890536	0.878191556	0.724781351	0.426145058	1.809760301	SEX+AGE_GROUP+TMB_SCORE+DRUG_TYPE	0.818014345
LUAD	EPHA7	16	297	-0.420650007	0.656619874	0.376071952	0.258702457	1.66658509	SEX+AGE_GROUP+TMB_SCORE+DRUG_TYPE	0.818014345
LUAD	AMER1	15	297	0.257265144	1.293388016	0.507744459	0.60410619	2.769136599	SEX+AGE_GROUP+TMB_SCORE+DRUG_TYPE	0.818014345
BLCA	KMT2D	68	215	0.11062642	1.116977549	0.649479797	0.693191206	1.799848055	SEX+AGE_GROUP+TMB_SCORE+DRUG_TYPE	0.835045454
COADREAD	NOTCH1	16	110	-0.152921796	0.858196833	0.813698022	0.240563846	3.061564808	SEX+AGE_GROUP+TMB_SCORE+DRUG_TYPE	0.836300745
BLCA	PTPRT	15	215	0.155596934	1.168355184	0.720276059	0.498553138	2.738030779	SEX+AGE_GROUP+TMB_SCORE+DRUG_TYPE	0.841176961
BLCA	CDKN1A	32	215	-0.105362325	0.899998372	0.746722743	0.474842175	1.705823768	SEX+AGE_GROUP+TMB_SCORE+DRUG_TYPE	0.841176961
BLCA	ERBB2	21	215	0.105145153	1.110871845	0.747712855	0.585352932	2.108191806	SEX+AGE_GROUP+TMB_SCORE+DRUG_TYPE	0.841176961
BLCA	SMARCA4	21	215	-0.175026762	0.839434556	0.714551684	0.328587485	2.144483295	SEX+AGE_GROUP+TMB_SCORE+DRUG_TYPE	0.841176961
LUSC	FAT1	5	45	0.235157926	1.265108546	0.654013616	0.452397017	3.537820925	SEX+AGE_GROUP+TMB_SCORE+DRUG_TYPE	0.846099859
LUSC	KMT2D	4	45	0.162749713	1.17674213	0.803729664	0.326029678	4.247226966	SEX+AGE_GROUP+TMB_SCORE+DRUG_TYPE	0.846099859
LUSC	TP53	34	45	0.516976331	1.676949436	0.305801689	0.623465539	4.51052903	SEX+AGE_GROUP+TMB_SCORE+DRUG_TYPE	0.846099859
LUSC	KEAP1	4	45	-0.280611346	0.755321837	0.665251235	0.211877447	2.692646558	SEX+AGE_GROUP+TMB_SCORE+DRUG_TYPE	0.846099859
LUSC	RB1	4	45	-0.58351068	0.557936189	0.500199823	0.102295041	3.0430878	SEX+AGE_GROUP+TMB_SCORE+DRUG_TYPE	0.846099859
LUSC	PTEN	9	45	-0.164746523	0.848108653	0.755970259	0.300067805	2.397085839	SEX+AGE_GROUP+TMB_SCORE+DRUG_TYPE	0.846099859
LUSC	CDKN2A	9	45	-0.423408672	0.654810976	0.39548624	0.246583568	1.738872614	SEX+AGE_GROUP+TMB_SCORE+DRUG_TYPE	0.846099859
LUSC	NOTCH1	5	45	-0.470062048	0.62496349	0.446179771	0.186478044	2.094505898	SEX+AGE_GROUP+TMB_SCORE+DRUG_TYPE	0.846099859
LUSC	EPHA3	4	45	0.142706501	1.153391232	0.846099859	0.27298926	4.873127006	SEX+AGE_GROUP+TMB_SCORE+DRUG_TYPE	0.846099859
LUSC	NF1	5	45	-0.208729811	0.811614495	0.748478779	0.226592665	2.907058304	SEX+AGE_GROUP+TMB_SCORE+DRUG_TYPE	0.846099859
LUSC	EP300	5	45	0.32989493	1.390821987	0.623728433	0.372276259	5.196103033	SEX+AGE_GROUP+TMB_SCORE+DRUG_TYPE	0.846099859
STAD	SMAD4	7	75	0.257113475	1.293191863	0.688600246	0.367752614	4.547473302	SEX+AGE_GROUP+TMB_SCORE+DRUG_TYPE	0.847507995
STAD	PTPRT	7	75	-0.48372177	0.616484702	0.541470745	0.130491942	2.912466345	SEX+AGE_GROUP+TMB_SCORE+DRUG_TYPE	0.847507995
STAD	CDKN2A	10	75	-0.326899117	0.721156492	0.68057714	0.152095488	3.419343289	SEX+AGE_GROUP+TMB_SCORE+DRUG_TYPE	0.847507995
STAD	CREBBP	7	75	-0.432561432	0.648844992	0.597303056	0.130368167	3.229314604	SEX+AGE_GROUP+TMB_SCORE+DRUG_TYPE	0.847507995
STAD	ZFHX3	8	75	0.347075451	1.414923478	0.628259211	0.347186634	5.766375351	SEX+AGE_GROUP+TMB_SCORE+DRUG_TYPE	0.847507995
STAD	RNF43	6	75	0.288071561	1.333852752	0.664424369	0.362970328	4.901676595	SEX+AGE_GROUP+TMB_SCORE+DRUG_TYPE	0.847507995
KIRC	BAP1	24	135	0.162343158	1.176263816	0.691693943	0.527276863	2.624041868	SEX+AGE_GROUP+TMB_SCORE+DRUG_TYPE	0.851315622
KIRC	PBRM1	58	135	0.180217951	1.197478327	0.570167469	0.642837589	2.230663495	SEX+AGE_GROUP+TMB_SCORE+DRUG_TYPE	0.851315622
KIRC	TSC1	7	135	-0.368178455	0.691993681	0.566939401	0.196223427	2.440357202	SEX+AGE_GROUP+TMB_SCORE+DRUG_TYPE	0.851315622
KIRC	PIK3CA	6	135	0.476045092	1.609695599	0.443582858	0.476274142	5.440395963	SEX+AGE_GROUP+TMB_SCORE+DRUG_TYPE	0.851315622
KIRC	TET2	6	135	-0.428756711	0.651318369	0.674196575	0.08823934	4.807556572	SEX+AGE_GROUP+TMB_SCORE+DRUG_TYPE	0.851315622
KIRC	KDM5C	23	135	-0.264629239	0.767490453	0.556119378	0.317973115	1.852488679	SEX+AGE_GROUP+TMB_SCORE+DRUG_TYPE	0.851315622
KIRC	NF2	7	135	0.517660317	1.678096839	0.420000482	0.476881676	5.905047605	SEX+AGE_GROUP+TMB_SCORE+DRUG_TYPE	0.851315622
KIRC	LATS2	5	135	0.970905085	2.640333103	0.114143225	0.791672324	8.8058641	SEX+AGE_GROUP+TMB_SCORE+DRUG_TYPE	0.851315622
KIRC	SETD2	38	135	-0.271543938	0.762201793	0.504099496	0.343622614	1.690667468	SEX+AGE_GROUP+TMB_SCORE+DRUG_TYPE	0.851315622
KIRC	MTOR	14	135	-0.822138096	0.439490975	0.197977893	0.125701901	1.536590259	SEX+AGE_GROUP+TMB_SCORE+DRUG_TYPE	0.851315622
KIRC	ARID1A	10	135	0.214972565	1.239827882	0.685367816	0.438241056	3.507597368	SEX+AGE_GROUP+TMB_SCORE+DRUG_TYPE	0.851315622
KIRC	PTEN	8	135	-0.576826919	0.561677791	0.445628959	0.127569218	2.473025587	SEX+AGE_GROUP+TMB_SCORE+DRUG_TYPE	0.851315622
LGG	ATRX	12	34	-0.333740287	0.716239775	0.494547246	0.274906988	1.866083574	SEX+AGE_GROUP+TMB_SCORE+DRUG_TYPE	0.854217971
LGG	PIK3R1	4	34	-0.569214565	0.565969796	0.476005103	0.118304629	2.707601676	SEX+AGE_GROUP+TMB_SCORE+DRUG_TYPE	0.854217971
LGG	PTPN11	4	34	-0.562152636	0.569980781	0.478294201	0.120505012	2.695971597	SEX+AGE_GROUP+TMB_SCORE+DRUG_TYPE	0.854217971
SKCM	PIK3CG	29	300	0.539745817	1.715570737	0.149948017	0.822801677	3.577025954	SEX+AGE_GROUP+TMB_SCORE+DRUG_TYPE	0.878266956
COADREAD	KRAS	57	110	0.04769429	1.048849962	0.880218088	0.56403739	1.950378226	SEX+AGE_GROUP+TMB_SCORE+DRUG_TYPE	0.880218088
LGG	MET	4	34	0.530839162	1.700358587	0.556556701	0.28976019	9.977972909	SEX+AGE_GROUP+TMB_SCORE+DRUG_TYPE	0.881214776
BLCA	RB1	28	215	-0.074655829	0.928062844	0.817781416	0.491772649	1.751420384	SEX+AGE_GROUP+TMB_SCORE+DRUG_TYPE	0.892125182
HNSC	TP63	7	136	0.306554422	1.358735411	0.616075964	0.409952042	4.503360706	SEX+AGE_GROUP+TMB_SCORE+DRUG_TYPE	0.893310147
HNSC	CDKN2A	16	136	0.231209632	1.260123373	0.598495294	0.532916377	2.979662449	SEX+AGE_GROUP+TMB_SCORE+DRUG_TYPE	0.893310147
HNSC	FLT4	7	136	-0.469319215	0.625427905	0.528719042	0.145223223	2.693509037	SEX+AGE_GROUP+TMB_SCORE+DRUG_TYPE	0.893310147
HNSC	NOTCH1	19	136	0.215518263	1.240504639	0.583924234	0.573627239	2.68266856	SEX+AGE_GROUP+TMB_SCORE+DRUG_TYPE	0.893310147
HNSC	PTPRD	7	136	0.314778538	1.369955884	0.507489823	0.540035436	3.475288839	SEX+AGE_GROUP+TMB_SCORE+DRUG_TYPE	0.893310147
HNSC	RASA1	6	136	0.318477929	1.375033273	0.613507748	0.399558896	4.732009528	SEX+AGE_GROUP+TMB_SCORE+DRUG_TYPE	0.893310147
LGG	TP53	15	34	0.087428306	1.091364018	0.85815675	0.418380546	2.846870944	SEX+AGE_GROUP+TMB_SCORE+DRUG_TYPE	0.905832125
LGG	NSD1	4	34	0.269930116	1.309872908	0.778218248	0.20018126	8.571067225	SEX+AGE_GROUP+TMB_SCORE+DRUG_TYPE	0.905832125
LGG	PDGFRA	5	34	-0.154996924	0.856417812	0.844670808	0.181672331	4.037221656	SEX+AGE_GROUP+TMB_SCORE+DRUG_TYPE	0.905832125
LGG	NOTCH1	5	34	-0.363534898	0.695214465	0.699534879	0.109736172	4.404410534	SEX+AGE_GROUP+TMB_SCORE+DRUG_TYPE	0.905832125
LGG	BCOR	4	34	0.215882773	1.240956897	0.833402585	0.166005816	9.276626929	SEX+AGE_GROUP+TMB_SCORE+DRUG_TYPE	0.905832125
LGG	PTEN	5	34	-0.208490024	0.811809133	0.77550405	0.193714385	3.402091525	SEX+AGE_GROUP+TMB_SCORE+DRUG_TYPE	0.905832125
BLCA	BRCA2	17	215	0.05904545	1.060823454	0.87176564	0.51793666	2.172749081	SEX+AGE_GROUP+TMB_SCORE+DRUG_TYPE	0.923045972
GBM	TP53	28	83	0.33719417	1.401011071	0.286779925	0.753342928	2.605496048	SEX+AGE_GROUP+TMB_SCORE+DRUG_TYPE	0.941120461
GBM	STAG2	5	83	0.802060155	2.230130614	0.320321035	0.458516638	10.84689659	SEX+AGE_GROUP+TMB_SCORE+DRUG_TYPE	0.941120461
GBM	PTEN	31	83	0.266229263	1.305034221	0.352582651	0.744462841	2.287708965	SEX+AGE_GROUP+TMB_SCORE+DRUG_TYPE	0.941120461
GBM	CARD11	4	83	1.116948333	3.055515546	0.383252153	0.248128502	37.62637172	SEX+AGE_GROUP+TMB_SCORE+DRUG_TYPE	0.941120461
GBM	EGFR	22	83	0.216142558	1.24127932	0.475234142	0.685786854	2.246724826	SEX+AGE_GROUP+TMB_SCORE+DRUG_TYPE	0.941120461
GBM	NOTCH3	4	83	0.389619037	1.476418226	0.565897087	0.390424442	5.583182153	SEX+AGE_GROUP+TMB_SCORE+DRUG_TYPE	0.941120461
GBM	NOTCH4	4	83	0.34779883	1.415947374	0.588200288	0.402046352	4.986755775	SEX+AGE_GROUP+TMB_SCORE+DRUG_TYPE	0.941120461
GBM	PTPN11	4	83	-0.539423646	0.583084218	0.474383429	0.133008606	2.556129384	SEX+AGE_GROUP+TMB_SCORE+DRUG_TYPE	0.941120461
STAD	TP53	49	75	0.064238505	1.066346698	0.884136925	0.449445243	2.529997363	SEX+AGE_GROUP+TMB_SCORE+DRUG_TYPE	0.943079387
STAD	GRIN2A	6	75	-0.15034149	0.860414103	0.846776101	0.18726088	3.953374716	SEX+AGE_GROUP+TMB_SCORE+DRUG_TYPE	0.943079387
STAD	FAT1	6	75	0.062260853	1.064239919	0.943264402	0.191587373	5.91169756	SEX+AGE_GROUP+TMB_SCORE+DRUG_TYPE	0.943264402
KIRC	TP53	19	135	-0.105630583	0.899756972	0.830342701	0.342361797	2.364640613	SEX+AGE_GROUP+TMB_SCORE+DRUG_TYPE	0.948963087
BLCA	POLE	15	215	-0.031478288	0.969011996	0.951823269	0.349012466	2.690403178	SEX+AGE_GROUP+TMB_SCORE+DRUG_TYPE	0.951823269
BLCA	SPEN	15	215	-0.031653958	0.968841784	0.943360766	0.404584832	2.320043484	SEX+AGE_GROUP+TMB_SCORE+DRUG_TYPE	0.951823269
LGG	ARID2	6	34	0.057379114	1.059057238	0.952154219	0.162526319	6.901049872	SEX+AGE_GROUP+TMB_SCORE+DRUG_TYPE	0.952154219
HNSC	KMT2D	17	136	-0.148258063	0.862208582	0.724427126	0.378141453	1.965940611	SEX+AGE_GROUP+TMB_SCORE+DRUG_TYPE	0.954926666
HNSC	POLE	6	136	0.238912632	1.269867586	0.70120949	0.374746489	4.303078838	SEX+AGE_GROUP+TMB_SCORE+DRUG_TYPE	0.954926666
ESCA	TP53	43	51	0.488104032	1.629224333	0.526117705	0.360246088	7.36821861	SEX+AGE_GROUP+TMB_SCORE+DRUG_TYPE	0.958860471
ESCA	TSC2	4	51	0.185802331	1.204184207	0.817758777	0.247936431	5.848513674	SEX+AGE_GROUP+TMB_SCORE+DRUG_TYPE	0.958860471
ESCA	FBXW7	4	51	0.136022603	1.145707789	0.862974424	0.244464948	5.369466465	SEX+AGE_GROUP+TMB_SCORE+DRUG_TYPE	0.958860471
ESCA	KMT2D	5	51	-0.236412298	0.789455116	0.830446906	0.090686628	6.872450699	SEX+AGE_GROUP+TMB_SCORE+DRUG_TYPE	0.958860471
ESCA	TET2	4	51	-0.396219874	0.672858736	0.760700404	0.052547295	8.615835988	SEX+AGE_GROUP+TMB_SCORE+DRUG_TYPE	0.958860471
LUAD	EGFR	41	297	0.015636545	1.015759436	0.945017925	0.651320887	1.584115067	SEX+AGE_GROUP+TMB_SCORE+DRUG_TYPE	0.966068132
LUAD	RB1	16	297	-0.021456555	0.978771999	0.950556477	0.496753777	1.928510001	SEX+AGE_GROUP+TMB_SCORE+DRUG_TYPE	0.966068132
LUAD	PIK3CA	21	297	-0.019500561	0.980688345	0.950677283	0.528669987	1.819187118	SEX+AGE_GROUP+TMB_SCORE+DRUG_TYPE	0.966068132
LUAD	POLE	15	297	-0.018798087	0.981377495	0.966068132	0.412760323	2.333319685	SEX+AGE_GROUP+TMB_SCORE+DRUG_TYPE	0.966068132
SKCM	SPEN	31	300	0.365534825	1.441284638	0.329250116	0.691564163	3.003772489	SEX+AGE_GROUP+TMB_SCORE+DRUG_TYPE	0.97723573
SKCM	ERBB4	48	300	0.32097464	1.378470623	0.325881597	0.726609203	2.615135138	SEX+AGE_GROUP+TMB_SCORE+DRUG_TYPE	0.97723573
SKCM	PBRM1	29	300	-0.224598845	0.798836612	0.581697753	0.359279113	1.776167634	SEX+AGE_GROUP+TMB_SCORE+DRUG_TYPE	0.97723573
SKCM	PDGFRA	27	300	-0.318900561	0.726947833	0.475973079	0.302468368	1.747135263	SEX+AGE_GROUP+TMB_SCORE+DRUG_TYPE	0.97723573
SKCM	KDR	43	300	0.089153563	1.093248526	0.794784633	0.558416772	2.140323142	SEX+AGE_GROUP+TMB_SCORE+DRUG_TYPE	0.97723573
SKCM	CDKN2A	52	300	-0.009280617	0.990762315	0.974558385	0.560101333	1.752557806	SEX+AGE_GROUP+TMB_SCORE+DRUG_TYPE	0.97723573
SKCM	GRIN2A	68	300	0.196306284	1.216899565	0.509535526	0.67906318	2.180716899	SEX+AGE_GROUP+TMB_SCORE+DRUG_TYPE	0.97723573
SKCM	TP53	70	300	0.059627935	1.061441548	0.824447807	0.626745022	1.797633997	SEX+AGE_GROUP+TMB_SCORE+DRUG_TYPE	0.97723573
SKCM	NF1	73	300	0.181786512	1.199358118	0.531454218	0.678705501	2.119416879	SEX+AGE_GROUP+TMB_SCORE+DRUG_TYPE	0.97723573
SKCM	PTPRD	62	300	-0.130455086	0.877695913	0.688565586	0.463757496	1.661105475	SEX+AGE_GROUP+TMB_SCORE+DRUG_TYPE	0.97723573
SKCM	BRAF	114	300	-0.167708009	0.845600707	0.441987509	0.551432078	1.296697425	SEX+AGE_GROUP+TMB_SCORE+DRUG_TYPE	0.97723573
SKCM	FAT1	52	300	-0.21280865	0.808310793	0.515924164	0.425346382	1.536080629	SEX+AGE_GROUP+TMB_SCORE+DRUG_TYPE	0.97723573
SKCM	KMT2A	43	300	-0.030559728	0.9699025	0.935010788	0.46528765	2.021783428	SEX+AGE_GROUP+TMB_SCORE+DRUG_TYPE	0.97723573
SKCM	FLT3	29	300	-0.142628224	0.867076367	0.733672765	0.381275454	1.971858978	SEX+AGE_GROUP+TMB_SCORE+DRUG_TYPE	0.97723573
SKCM	PAK5	68	300	-0.084820277	0.918677377	0.776613847	0.511331777	1.650529385	SEX+AGE_GROUP+TMB_SCORE+DRUG_TYPE	0.97723573
SKCM	NOTCH2	27	300	-0.01099036	0.989069813	0.97723573	0.464921416	2.104138595	SEX+AGE_GROUP+TMB_SCORE+DRUG_TYPE	0.97723573
SKCM	ALK	35	300	-0.108442153	0.897230795	0.792239858	0.400375495	2.01067026	SEX+AGE_GROUP+TMB_SCORE+DRUG_TYPE	0.97723573
SKCM	SETD2	29	300	-0.571478029	0.564690193	0.227034338	0.223427621	1.427196036	SEX+AGE_GROUP+TMB_SCORE+DRUG_TYPE	0.97723573
SKCM	TET2	28	300	-0.102424126	0.902646634	0.810916207	0.390036567	2.088960409	SEX+AGE_GROUP+TMB_SCORE+DRUG_TYPE	0.97723573
SKCM	NOTCH4	38	300	0.212850145	1.237199237	0.576811426	0.585834985	2.61278686	SEX+AGE_GROUP+TMB_SCORE+DRUG_TYPE	0.97723573
SKCM	KMT2C	41	300	-0.232391333	0.792635878	0.54368157	0.374391711	1.6781131	SEX+AGE_GROUP+TMB_SCORE+DRUG_TYPE	0.97723573
SKCM	PTEN	34	300	-0.056645842	0.944928664	0.866670111	0.487757797	1.830601552	SEX+AGE_GROUP+TMB_SCORE+DRUG_TYPE	0.97723573
SKCM	PIK3C2G	43	300	-0.041727867	0.959130756	0.90571958	0.480825296	1.913235046	SEX+AGE_GROUP+TMB_SCORE+DRUG_TYPE	0.97723573
SKCM	ARID2	38	300	-0.35024226	0.704517393	0.376348733	0.324257272	1.530712801	SEX+AGE_GROUP+TMB_SCORE+DRUG_TYPE	0.97723573
SKCM	FLT1	46	300	0.202135752	1.224014159	0.537739258	0.643543211	2.328065365	SEX+AGE_GROUP+TMB_SCORE+DRUG_TYPE	0.97723573
SKCM	NTRK3	30	300	-0.268252788	0.764714446	0.523154184	0.335644222	1.742285867	SEX+AGE_GROUP+TMB_SCORE+DRUG_TYPE	0.97723573
SKCM	NOTCH3	35	300	-0.053262767	0.948130842	0.892433101	0.43812457	2.051818492	SEX+AGE_GROUP+TMB_SCORE+DRUG_TYPE	0.97723573
SKCM	NRAS	76	300	0.258619561	1.295140989	0.249450484	0.834013994	2.011225463	SEX+AGE_GROUP+TMB_SCORE+DRUG_TYPE	0.97723573
SKCM	APC	32	300	-0.22725019	0.796721426	0.565345498	0.367155188	1.728873925	SEX+AGE_GROUP+TMB_SCORE+DRUG_TYPE	0.97723573
SKCM	ATRX	32	300	-0.570767473	0.56509158	0.19362839	0.238986946	1.336175466	SEX+AGE_GROUP+TMB_SCORE+DRUG_TYPE	0.97723573
SKCM	IL7R	35	300	-0.021518609	0.978711264	0.957035976	0.447363197	2.141159007	SEX+AGE_GROUP+TMB_SCORE+DRUG_TYPE	0.97723573
SKCM	IKZF1	28	300	-0.126923956	0.88080065	0.760601228	0.389310666	1.992778139	SEX+AGE_GROUP+TMB_SCORE+DRUG_TYPE	0.97723573
SKCM	EPHA7	45	300	0.039636018	1.040432006	0.91717083	0.492948706	2.195966327	SEX+AGE_GROUP+TMB_SCORE+DRUG_TYPE	0.97723573
SKCM	ZFHX3	28	300	0.026224539	1.026571428	0.952993573	0.429249528	2.455096227	SEX+AGE_GROUP+TMB_SCORE+DRUG_TYPE	0.97723573
HNSC	NOTCH2	8	136	0.144934897	1.155964312	0.789461468	0.398938779	3.349520175	SEX+AGE_GROUP+TMB_SCORE+DRUG_TYPE	0.979395648
HNSC	ERBB3	7	136	0.143701827	1.154539804	0.810534329	0.356603741	3.737936555	SEX+AGE_GROUP+TMB_SCORE+DRUG_TYPE	0.979395648
GBM	PIK3CA	7	83	0.059409004	1.06120919	0.899320746	0.422773024	2.663757811	SEX+AGE_GROUP+TMB_SCORE+DRUG_TYPE	0.987260349
GBM	RB1	12	83	0.02966356	1.030107906	0.949492733	0.411405105	2.579263805	SEX+AGE_GROUP+TMB_SCORE+DRUG_TYPE	0.987260349
GBM	ATRX	13	83	0.043621371	1.04458677	0.930626213	0.391233146	2.789031373	SEX+AGE_GROUP+TMB_SCORE+DRUG_TYPE	0.987260349
GBM	PIK3R1	7	83	-0.007939503	0.992091931	0.987260349	0.37437676	2.62902644	SEX+AGE_GROUP+TMB_SCORE+DRUG_TYPE	0.987260349
GBM	SOX17	4	83	-0.264393203	0.767671629	0.692534546	0.207026479	2.846591085	SEX+AGE_GROUP+TMB_SCORE+DRUG_TYPE	0.987260349
GBM	NF1	15	83	-0.057275506	0.944333864	0.876266579	0.459210309	1.941956506	SEX+AGE_GROUP+TMB_SCORE+DRUG_TYPE	0.987260349
HNSC	NSD1	8	136	-0.067004564	0.935190933	0.907956656	0.300325851	2.912110555	SEX+AGE_GROUP+TMB_SCORE+DRUG_TYPE	0.987800186
HNSC	RB1	6	136	0.034936403	1.035553848	0.953738111	0.318102171	3.371155147	SEX+AGE_GROUP+TMB_SCORE+DRUG_TYPE	0.987800186
HNSC	ATRX	8	136	0.049934145	1.051201867	0.947213452	0.239714378	4.609758399	SEX+AGE_GROUP+TMB_SCORE+DRUG_TYPE	0.987800186
HNSC	TGFBR2	8	136	0.098533145	1.103550981	0.893162791	0.261998268	4.648216859	SEX+AGE_GROUP+TMB_SCORE+DRUG_TYPE	0.987800186
HNSC	NOTCH4	6	136	-0.007770491	0.992259621	0.991827022	0.224347926	4.388626075	SEX+AGE_GROUP+TMB_SCORE+DRUG_TYPE	0.991827022
KIRC	ROS1	5	135	-16.90209696	4.57E-08	0.996108118	0	Inf	SEX+AGE_GROUP+TMB_SCORE+DRUG_TYPE	0.996108118
KIRC	CSF1R	5	135	-0.055667041	0.945854014	0.957558118	0.121745555	7.348439231	SEX+AGE_GROUP+TMB_SCORE+DRUG_TYPE	0.996108118
ESCA	NF1	4	51	-17.89729514	1.69E-08	0.996999519	0	Inf	SEX+AGE_GROUP+TMB_SCORE+DRUG_TYPE	0.996999519
