## Supplemental Table 3 for "Cancer-specific associations of driver genes with immunotherapy outcome"

cancer	gene	pvalue	FDR
BLCA	ELF3	0.006496752	0.032650341
COADREAD	RNF43	0.006996502	0.032650341
STAD	KMT2D	0.002998501	0.032650341
HNSC	ROS1	0.092953523	0.260269865
COADREAD	NCOR1	0.087956022	0.260269865
BLCA	NOTCH1	0.289855072	0.579710145
LUAD	KEAP1	0.256371814	0.579710145
LUAD	BRAF	0.362818591	0.634932534
BRCA	KMT2D	0.418290855	0.650674663
HNSC	SMARCA4	0.6001999	0.84027986
BRCA	PIK3CA	0.705647176	0.898096406
BLCA	PIK3CA	0.775612194	0.904880893
LUAD	PBRM1	0.88105947	0.948833276
STAD	POLE	1	1
