## Supplemental Table 4 for "Cancer-specific associations of driver genes with immunotherapy outcome"

cancer	gene	mut_type	coef_genotype	pvalue_genotype	FDR
LUAD	KEAP1	missesnse	672.75	4.84E-06	2.91E-05
BRCA	PIK3CA	missesnse	152.88	0.16748	0.50244
BLCA	PIK3CA	missesnse	-15.214	0.49689	0.918855
HNSC	SMARCA4	missesnse	173.2	0.61257	0.918855
COAD	NCOR1	missesnse	154.23	0.78793	0.945516
LUAD	BRAF	missesnse	-0.11244	0.99497	0.99497
COAD	RNF43	truncating	-1804.7	0.0064942	0.064515
LUAD	KEAP1	truncating	-320.22	0.017775	0.064515
BLCA	ELF3	truncating	4716.2	0.021112	0.064515
LUAD	PBRM1	truncating	-547.95	0.021505	0.064515
COAD	NCOR1	truncating	-615.54	0.076956	0.1846944
READ	NCOR1	truncating	-833.97	0.1081	0.2162
BRCA	PIK3CA	truncating	338.53	0.22522	0.386091429
READ	RNF43	truncating	-2323.2	0.31263	0.468945
STAD	POLE	truncating	-144.54	0.48823	0.650973333
HNSC	SMARCA4	truncating	-532.36	0.58294	0.699528
LUAD	BRAF	truncating	14.392	0.77884	0.849643636
BLCA	NOTCH1	truncating	-217.15	0.85819	0.85819
