## Supplemental Table 5 for "Cancer-specific associations of driver genes with immunotherapy outcome"

cancer	gene	variant	OR	pvalue	isCancer_hasVar	isCancer_noVar	notCancer_hasVar	notCancer_noVar	FDR
COADREAD	RNF43	p.G659Vfs*41	6.957378619	0.000906842	14	7	8	29	0.022671051
LUAD	BRAF	p.G469A	21.02336221	0.008209936	3	19	1	138	0.102624194
LUAD	BRAF	p.G596R	Inf	0.017934783	2	20	0	139	0.149456522
STAD	KMT2D	p.P2354Lfs*30	9.322933705	0.038023466	2	7	6	201	0.198307774
BLCA	PIK3CA	p.E453Q	Inf	0.053055229	2	41	0	142	0.198307774
BLCA	PIK3CA	p.E726K	Inf	0.053055229	2	41	0	142	0.198307774
COADREAD	NCOR1	p.R572Efs*18	Inf	0.055526177	2	13	0	47	0.198307774
BLCA	PIK3CA	p.E542K	1.895955402	0.086810375	12	31	24	118	0.271282421
BRCA	PIK3CA	p.H1047R	2.689818632	0.114158619	4	10	22	149	0.288731232
COADREAD	RNF43	p.R371*	Inf	0.127041742	2	19	0	37	0.288731232
COADREAD	RNF43	p.X125_splice	Inf	0.127041742	2	19	0	37	0.288731232
BLCA	PIK3CA	p.E545K	1.573293846	0.151443715	15	28	36	106	0.315507739
BLCA	ELF3	p.N83Kfs*9	Inf	0.509803922	2	11	0	5	0.633296797
BRCA	PIK3CA	p.E542K	1.139684112	0.537180224	3	11	33	138	0.633296797
BRCA	PIK3CA	p.E545K	1.055012132	0.572482712	4	10	47	124	0.633296797
LUAD	KEAP1	p.G332C	Inf	0.582633053	2	63	0	20	0.633296797
LUAD	KEAP1	p.G480W	Inf	0.582633053	2	63	0	20	0.633296797
LUAD	KEAP1	p.G570*	Inf	0.582633053	2	63	0	20	0.633296797
LUAD	KEAP1	p.H274R	Inf	0.582633053	2	63	0	20	0.633296797
LUAD	KEAP1	p.R413C	Inf	0.582633053	2	63	0	20	0.633296797
LUAD	KEAP1	p.R601L	Inf	0.582633053	2	63	0	20	0.633296797
LUAD	KEAP1	p.V568F	Inf	0.582633053	2	63	0	20	0.633296797
LUAD	KEAP1	p.X511_splice	Inf	0.582633053	2	63	0	20	0.633296797
BLCA	PIK3CA	p.H1047R	0.389667367	0.969867139	3	40	23	119	0.99437493
LUAD	BRAF	p.V600E	0.33159137	0.99437493	6	16	74	65	0.99437493
