## Supplemental Table 6 for "Cancer-specific associations of driver genes with immunotherapy outcome"

cancer	gene	variant	var_class	patients_w_variant	patients_w_gene_mutated	patients_w_cancer	coefficient	hazard_ratio	pvalue	exp_neg_coeff	ci.low	ci.high	covariates	FDR
BLCA	PIK3CA	p.E545K	Missense_Mutation	14	43	215	0.949130705	2.58346289	0.006158741	0.387077362	1.309973165	5.094974985	SEX+AGE_GROUP+TMB_SCORE+DRUG_TYPE	0.024634963
LUAD	BRAF	p.V600E	Missense_Mutation	6	22	297	1.050333245	2.858603576	0.023101404	0.349821153	1.155062242	7.074609579	SEX+AGE_GROUP+TMB_SCORE+DRUG_TYPE	0.207912633
LUAD	KEAP1	p.G332C	Missense_Mutation	2	65	297	1.594714406	4.926921771	0.027692363	0.202966486	1.191292092	20.37666354	SEX+AGE_GROUP+TMB_SCORE+DRUG_TYPE	0.221538907
LUAD	BRAF	p.G469A	Missense_Mutation	3	22	297	1.475752546	4.374326417	0.042636161	0.228606625	1.050205797	18.21998283	SEX+AGE_GROUP+TMB_SCORE+DRUG_TYPE	0.298453126
BRCA	PIK3CA	p.E545K	Missense_Mutation	4	14	44	1.123944216	3.076966522	0.110067919	0.324995411	0.775162968	12.2138484	AGE_GROUP+TMB_SCORE+DRUG_TYPE	0.330203758
COADREAD	RNF43	p.G659Vfs*41	Frame_Shift_Del	14	21	110	-1.102573916	0.332015403	0.169436975	3.011908456	0.068883368	1.600302528	SEX+AGE_GROUP+TMB_SCORE+DRUG_TYPE	0.33887395
BLCA	ELF3	p.N83Kfs*9	Frame_Shift_Ins	2	13	215	1.909432458	6.749257228	0.136477308	0.148164452	0.546686164	83.32472295	SEX+AGE_GROUP+TMB_SCORE+DRUG_TYPE	0.409431923
COADREAD	NCOR1	p.R572Efs*18	Frame_Shift_Del	2	15	110	0.885263277	2.423622392	0.412381438	0.412605529	0.291871531	20.12510601	SEX+AGE_GROUP+TMB_SCORE+DRUG_TYPE	0.412381438
LUAD	KEAP1	p.R601L	Missense_Mutation	2	65	297	1.254181696	3.50496907	0.082471718	0.285309222	0.850969598	14.43624804	SEX+AGE_GROUP+TMB_SCORE+DRUG_TYPE	0.494830307
BRCA	PIK3CA	p.E542K	Missense_Mutation	3	14	44	1.003839794	2.728739537	0.256349131	0.366469568	0.482132658	15.44392261	AGE_GROUP+TMB_SCORE+DRUG_TYPE	0.512698262
BRCA	PIK3CA	p.H1047R	Missense_Mutation	4	14	44	-1.112069924	0.328877505	0.306279667	3.04064579	0.039063814	2.768813406	AGE_GROUP+TMB_SCORE+DRUG_TYPE	0.512698262
STAD	KMT2D	p.P2354Lfs*30	Frame_Shift_Del	2	9	75	0.848856303	2.336972533	0.61354345	0.427904045	0.086681808	63.00561518	SEX+AGE_GROUP+TMB_SCORE+DRUG_TYPE	0.61354345
BLCA	PIK3CA	p.H1047R	Missense_Mutation	3	43	215	0.671214904	1.956612975	0.411564622	0.511087278	0.394203071	9.711579165	SEX+AGE_GROUP+TMB_SCORE+DRUG_TYPE	0.823129244
BLCA	PIK3CA	p.E542K	Missense_Mutation	12	43	215	0.140741251	1.151126757	0.73226227	0.868714061	0.513988917	2.578057165	SEX+AGE_GROUP+TMB_SCORE+DRUG_TYPE	0.823129244
LUAD	BRAF	p.G596R	Missense_Mutation	2	22	297	-0.142537513	0.867155024	0.888145677	1.15319634	0.118981136	6.319975275	SEX+AGE_GROUP+TMB_SCORE+DRUG_TYPE	1
LUAD	KEAP1	p.X511_splice	Splice_Site	2	65	297	0.676740538	1.967454428	0.514388748	0.508270985	0.257294126	15.04456002	SEX+AGE_GROUP+TMB_SCORE+DRUG_TYPE	1
LUAD	KEAP1	p.V568F	Missense_Mutation	2	65	297	-0.246698719	0.781376072	0.807435216	1.279793477	0.107476168	5.680780954	SEX+AGE_GROUP+TMB_SCORE+DRUG_TYPE	1
LUAD	KEAP1	p.H274R	Missense_Mutation	2	65	297	0.766570305	2.152371601	0.294812973	0.464603788	0.512946785	9.031548003	SEX+AGE_GROUP+TMB_SCORE+DRUG_TYPE	1
LUAD	KEAP1	p.R413C	Missense_Mutation	2	65	297	0.616150388	1.851785646	0.391974414	0.540019306	0.451777397	7.590264815	SEX+AGE_GROUP+TMB_SCORE+DRUG_TYPE	1
