## Supplemental Table 7 for "Cancer-specific associations of driver genes with immunotherapy outcome"

cancer	gene	predictor	vaf_cutoff	num_pts	coefficient	HR	pvalue	ci.low	ci.high	covars	FDR
STAD	KMT2D	vaf_adj_binary	0.444444444	8	174.1553214	4.31E+75	0	2.70E+74	6.89E+76	SEX+AGE_GROUP+TMB_SCORE	0
LUAD	KEAP1	vaf_adj_binary	1.098553345	57	0.775250554	2.171136045	0.038443694	1.042105449	4.523373073	SEX+AGE_GROUP+TMB_SCORE	0.180235118
HNSC	SMARCA4	vaf_adj_binary	0.238764045	6	-3.425945042	0.032518535	0.04505878	0.001140336	0.92731867	SEX+AGE_GROUP+TMB_SCORE	0.180235118
COADREAD	NCOR1	vaf_adj_binary	0.742162508	14	3.372462754	29.15022858	0.073508558	0.725479056	1171.275475	SEX+AGE_GROUP+TMB_SCORE	0.220525674
BRCA	PIK3CA	vaf_adj_binary	0.735294118	14	-0.521444513	0.593662375	0.507393869	0.127050413	2.773977736	AGE_GROUP+TMB_SCORE	0.507393869
LUAD	PBRM1	vaf_adj_binary	0.735294118	15	0.835659367	2.306334267	0.224165184	0.599421027	8.873859119	SEX+AGE_GROUP+TMB_SCORE	0.537996441
BLCA	NOTCH1	vaf_adj_binary	0.236686391	18	0.941663838	2.564244357	0.452154946	0.220206055	29.85998334	SEX+AGE_GROUP+TMB_SCORE	0.742035575
BLCA	PIK3CA	vaf_adj_binary	0.412844037	40	-0.353624568	0.702138523	0.431503937	0.29091491	1.694648467	SEX+AGE_GROUP+TMB_SCORE	0.742035575
LUAD	BRAF	vaf_adj_binary	0.717539863	21	0.424362352	1.52861539	0.494690383	0.452195577	5.167376964	SEX+AGE_GROUP+TMB_SCORE	0.742035575
BLCA	ELF3	vaf_adj_binary	0.622416727	13	0.065215427	1.067388944	0.94265723	0.18054477	6.310452308	SEX+AGE_GROUP+TMB_SCORE	0.999887334
HNSC	ROS1	vaf_adj_binary	0.854989605	7	-45.7974697	1.29E-20	0.998380602	0	Inf	SEX+AGE_GROUP+TMB_SCORE	0.999887334
COADREAD	RNF43	vaf_adj_binary	1.078998073	21	18.94606884	169111503.7	0.999886858	0	Inf	SEX+AGE_GROUP+TMB_SCORE	0.999887334
STAD	POLE	vaf_adj_binary	0.265848671	5	23.47158204	15616315062	0.999887334	0	Inf	SEX+AGE_GROUP+TMB_SCORE	0.999887334
BRCA	KMT2D	vaf_adj_binary	0.214285714	5	0	1	NaN	1	1	AGE_GROUP+TMB_SCORE	NA
