## Supplemental Table 10 for "Cancer-specific associations of driver genes with immunotherapy outcome"

cancer	goi	con_gene	test	patient_count	goi_count	con_count	interact_count	coefficient	hazard_ratio	pvalue	ci.low	ci.high	covariates
COADREAD	NCOR1	RNF43	GOI + Con	110	15	21	7	2.199092229	9.016824574	0.000380965	2.680408859	30.3323596	AGE_GROUP+SEX+TMB_SCORE+DRUG_TYPE+has_co
COADREAD	RNF43	NCOR1	GOI + Con	110	21	15	7	-2.545117358	0.078463843	0.001246514	0.016731819	0.36795609	AGE_GROUP+SEX+TMB_SCORE+DRUG_TYPE+has_co
LUAD	KEAP1	STK11	GOI + Con	297	65	69	36	0.372701723	1.451651281	0.049161108	1.001370303	2.104407767	AGE_GROUP+SEX+TMB_SCORE+DRUG_TYPE+has_co
COADREAD	NCOR1	CSF3R	GOI + Con	110	15	7	4	1.09995203	3.004021919	0.16055523	0.64633748	13.96197492	AGE_GROUP+SEX+TMB_SCORE+DRUG_TYPE+has_co
LUAD	KEAP1	STK11	Interaction	297	65	69	36	0.892148882	2.440368084	0.029299253	1.094000049	5.443689323	AGE_GROUP+SEX+TMB_SCORE+DRUG_TYPE+has_goi+has_co
COADREAD	NCOR1	CSF3R	Interaction	110	15	7	4	1.148225625	3.152594059	0.322132707	0.32471973	30.60746975	AGE_GROUP+SEX+TMB_SCORE+DRUG_TYPE+has_goi+has_co
COADREAD	NCOR1	RNF43	Interaction	110	15	21	7	17.66791802	47106333.57	0.997297924	0	Inf	AGE_GROUP+SEX+TMB_SCORE+DRUG_TYPE+has_goi+has_co
COADREAD	RNF43	NCOR1	Interaction	110	21	15	7	17.66791807	47106336.02	0.997297924	0	Inf	AGE_GROUP+SEX+TMB_SCORE+DRUG_TYPE+has_goi+has_co
