## Supplemental Table 11 for "Cancer-specific associations of driver genes with immunotherapy outcome"

cancer	mutation	num_pts	coef	HR	se_coef	z	pvalue	cov	FDR
LUAD	KEAP1+STK11	4	4.191062441	66.09297356	1.595414144	2.626943265	0.00861557	AGE_START_IO+SEX+TMB	0.01723114
LUAD	KEAP1	7	-2.717563681	0.066035442	1.778118054	-1.528337038	0.126428878	AGE_START_IO+SEX+TMB	0.126428878
LUAD	STK11	2	NA	NA	0	NA	NA	AGE_START_IO+SEX+TMB	NA
