## Supplemental Table 12 for "Cancer-specific associations of driver genes with immunotherapy outcome"

cancer	mutation	num_pts	coef	HR	se_coef	z	pvalue	cov	FDR
LUAD	KEAP1+STK11	25	0.906955972	2.476771684	0.323775313	2.801189393	0.005091463	Sex+Diagnosis.Age+max_tmb+advanced	0.015274388
LUAD	STK11	48	0.679036184	1.971976194	0.265730174	2.555359727	0.010607811	Sex+Diagnosis.Age+max_tmb+advanced	0.015911716
LUAD	KEAP1	70	0.11454054	1.1213581	0.246479269	0.464706586	0.642141591	Sex+Diagnosis.Age+max_tmb+advanced	0.642141591
