## Supplemental Table 13 for "Cancer-specific associations of driver genes with immunotherapy outcome"

cancer	gene	case_count	patient_count	coefficient	hazard_ratio	pvalue	ci.low	ci.high	covariates	FDR
COADREAD	CSF3R	7	110	2.109910388	8.247502179	0.000798905	2.402828171	28.3088458	AGE_GROUP+SEX+TMB_SCORE+DRUG_TYPE	0.101460952
LUAD	STK11	69	297	0.361070459	1.434864556	0.035604844	1.024601687	2.009401623	AGE_GROUP+SEX+TMB_SCORE+DRUG_TYPE	0.106814532
COADREAD	RB1	4	110	4.19255423	66.19164389	0.002381486	4.427062445	989.6706395	AGE_GROUP+SEX+TMB_SCORE+DRUG_TYPE	0.146147033
COADREAD	RNF43	21	110	-2.198880743	0.110927245	0.004359028	0.024463638	0.502985444	AGE_GROUP+SEX+TMB_SCORE+DRUG_TYPE	0.146147033
COADREAD	NCOR1	15	110	1.645432334	5.183250318	0.004603056	1.660797907	16.17661231	AGE_GROUP+SEX+TMB_SCORE+DRUG_TYPE	0.146147033
STAD	KMT2C	4	75	2.542222018	12.70787675	0.085968996	0.697925547	231.3859011	AGE_GROUP+SEX+TMB_SCORE+DRUG_TYPE	0.171937992
COADREAD	PIK3C2G	5	110	2.404870726	11.07699822	0.011694506	1.708068701	71.83545339	AGE_GROUP+SEX+TMB_SCORE+DRUG_TYPE	0.261573115
COADREAD	DNMT3B	6	110	2.383702894	10.84498644	0.012357785	1.675695788	70.187997	AGE_GROUP+SEX+TMB_SCORE+DRUG_TYPE	0.261573115
COADREAD	NOTCH3	16	110	-1.90016706	0.149543634	0.017531323	0.031178353	0.717270047	AGE_GROUP+SEX+TMB_SCORE+DRUG_TYPE	0.318068283
BLCA	NOTCH4	10	215	0.812533557	2.253610411	0.123854401	0.800602274	6.343674071	AGE_GROUP+SEX+TMB_SCORE+DRUG_TYPE	0.371563204
COADREAD	ASXL2	8	110	1.940280359	6.960702191	0.023592363	1.297375172	37.34569308	AGE_GROUP+SEX+TMB_SCORE+DRUG_TYPE	0.374528769
COADREAD	HGF	4	110	1.91916947	6.815295808	0.032773264	1.170250194	39.69087737	AGE_GROUP+SEX+TMB_SCORE+DRUG_TYPE	0.43072048
COADREAD	FOXP1	3	110	1.987472074	7.297063987	0.034660823	1.154113615	46.13682928	AGE_GROUP+SEX+TMB_SCORE+DRUG_TYPE	0.43072048
COADREAD	JAK2	8	110	1.939826058	6.957540654	0.037306498	1.120805932	43.1897892	AGE_GROUP+SEX+TMB_SCORE+DRUG_TYPE	0.43072048
COADREAD	IGF1R	10	110	1.402809161	4.066607693	0.048088491	1.011866435	16.34336071	AGE_GROUP+SEX+TMB_SCORE+DRUG_TYPE	0.479347049
COADREAD	REL	4	110	2.426081958	11.31446458	0.049067021	1.009966711	126.7537903	AGE_GROUP+SEX+TMB_SCORE+DRUG_TYPE	0.479347049
COADREAD	SH2B3	4	110	2.181135984	8.856361234	0.056738157	0.939364867	83.49804965	AGE_GROUP+SEX+TMB_SCORE+DRUG_TYPE	0.514696136
COADREAD	DNMT1	11	110	-2.042992708	0.129640155	0.065522172	0.01473985	1.140213064	AGE_GROUP+SEX+TMB_SCORE+DRUG_TYPE	0.554754393
COADREAD	JAK1	8	110	-1.919487559	0.146682109	0.070930119	0.018266234	1.177891451	AGE_GROUP+SEX+TMB_SCORE+DRUG_TYPE	0.563007817
COADREAD	BRD4	10	110	1.134313066	3.109037107	0.079010848	0.876844268	11.02374969	AGE_GROUP+SEX+TMB_SCORE+DRUG_TYPE	0.590257511
LUAD	PREX2	6	297	0.46375719	1.590036847	0.466434339	0.456441439	5.538973807	AGE_GROUP+SEX+TMB_SCORE+DRUG_TYPE	0.601079517
LUAD	SMARCA4	32	297	0.131814354	1.140896497	0.601079517	0.696067766	1.869997263	AGE_GROUP+SEX+TMB_SCORE+DRUG_TYPE	0.601079517
COADREAD	CIC	13	110	-1.346955944	0.260030605	0.100491509	0.052116335	1.297403507	AGE_GROUP+SEX+TMB_SCORE+DRUG_TYPE	0.624435671
COADREAD	FLT4	12	110	1.043486884	2.839099386	0.111933687	0.784149794	10.27926729	AGE_GROUP+SEX+TMB_SCORE+DRUG_TYPE	0.624435671
COADREAD	PDGFRB	9	110	-1.325106776	0.265774579	0.112994047	0.051621315	1.368351937	AGE_GROUP+SEX+TMB_SCORE+DRUG_TYPE	0.624435671
COADREAD	EPHA7	5	110	1.601869183	4.962299209	0.119700182	0.659792909	37.32142782	AGE_GROUP+SEX+TMB_SCORE+DRUG_TYPE	0.624435671
COADREAD	BRCA1	10	110	-1.761658423	0.171759777	0.121987329	0.018419872	1.601608353	AGE_GROUP+SEX+TMB_SCORE+DRUG_TYPE	0.624435671
COADREAD	FAT1	18	110	-1.069981914	0.343014721	0.12873948	0.086250859	1.364149879	AGE_GROUP+SEX+TMB_SCORE+DRUG_TYPE	0.624435671
COADREAD	KDR	3	110	2.014767895	7.498986629	0.136275551	0.529496227	106.2043459	AGE_GROUP+SEX+TMB_SCORE+DRUG_TYPE	0.624435671
COADREAD	KMT2C	20	110	-0.947393295	0.387750458	0.140395892	0.110045512	1.366256691	AGE_GROUP+SEX+TMB_SCORE+DRUG_TYPE	0.624435671
COADREAD	CREBBP	16	110	-1.072515146	0.342146885	0.148805283	0.079779036	1.467359056	AGE_GROUP+SEX+TMB_SCORE+DRUG_TYPE	0.624435671
COADREAD	BCOR	11	110	-1.183379997	0.306241891	0.149056196	0.061368739	1.528206333	AGE_GROUP+SEX+TMB_SCORE+DRUG_TYPE	0.624435671
COADREAD	TSHR	5	110	-1.582443178	0.205472479	0.155936021	0.023090012	1.828450303	AGE_GROUP+SEX+TMB_SCORE+DRUG_TYPE	0.624435671
COADREAD	MTOR	12	110	-1.166553957	0.311438324	0.164607865	0.060099332	1.61389198	AGE_GROUP+SEX+TMB_SCORE+DRUG_TYPE	0.624435671
COADREAD	INPP4A	7	110	-1.42440387	0.24065188	0.16809437	0.03175038	1.82401999	AGE_GROUP+SEX+TMB_SCORE+DRUG_TYPE	0.624435671
COADREAD	ARID2	10	110	0.891570962	2.438958153	0.171955123	0.678601639	8.765845128	AGE_GROUP+SEX+TMB_SCORE+DRUG_TYPE	0.624435671
COADREAD	CDC73	5	110	1.136797468	3.116770808	0.176860585	0.59867197	16.22634892	AGE_GROUP+SEX+TMB_SCORE+DRUG_TYPE	0.624435671
COADREAD	BLM	6	110	1.226516254	3.409331578	0.179851778	0.567883441	20.46818231	AGE_GROUP+SEX+TMB_SCORE+DRUG_TYPE	0.624435671
COADREAD	SYK	5	110	1.212424481	3.361624977	0.182012681	0.566579896	19.9451526	AGE_GROUP+SEX+TMB_SCORE+DRUG_TYPE	0.624435671
COADREAD	TSC2	10	110	-1.000018737	0.367872548	0.187942234	0.083026171	1.62997052	AGE_GROUP+SEX+TMB_SCORE+DRUG_TYPE	0.624435671
COADREAD	MPL	6	110	0.940004272	2.559992354	0.190704731	0.626251178	10.46474814	AGE_GROUP+SEX+TMB_SCORE+DRUG_TYPE	0.624435671
COADREAD	GLI1	13	110	0.988636379	2.68756715	0.191651175	0.609340911	11.85381953	AGE_GROUP+SEX+TMB_SCORE+DRUG_TYPE	0.624435671
COADREAD	SPEN	15	110	-0.931425779	0.393991565	0.195329549	0.096216464	1.613334621	AGE_GROUP+SEX+TMB_SCORE+DRUG_TYPE	0.624435671
COADREAD	NUP93	5	110	1.190605272	3.289071387	0.196369182	0.540321199	20.02140691	AGE_GROUP+SEX+TMB_SCORE+DRUG_TYPE	0.624435671
COADREAD	ETV6	4	110	1.081447597	2.948945347	0.196672652	0.571057501	15.22837657	AGE_GROUP+SEX+TMB_SCORE+DRUG_TYPE	0.624435671
BLCA	PDGFRB	6	215	0.415912646	1.515753456	0.589070322	0.335157405	6.855013518	AGE_GROUP+SEX+TMB_SCORE+DRUG_TYPE	0.63339603
BLCA	FOXP1	8	215	0.361698741	1.435766339	0.63339603	0.324766842	6.347399778	AGE_GROUP+SEX+TMB_SCORE+DRUG_TYPE	0.63339603
COADREAD	CTCF	11	110	-1.322343468	0.266510012	0.208239725	0.033983976	2.090031705	AGE_GROUP+SEX+TMB_SCORE+DRUG_TYPE	0.645035246
COADREAD	TP53	56	110	0.439209933	1.55148096	0.220242062	0.768737365	3.13122957	AGE_GROUP+SEX+TMB_SCORE+DRUG_TYPE	0.665970044
COADREAD	EPHA5	13	110	0.695311503	2.004333332	0.229507928	0.644806472	6.230322242	AGE_GROUP+SEX+TMB_SCORE+DRUG_TYPE	0.677848997
COADREAD	KMT2D	31	110	0.474262614	1.606828907	0.244640909	0.72276114	3.572271661	AGE_GROUP+SEX+TMB_SCORE+DRUG_TYPE	0.706122624
COADREAD	TOP1	5	110	0.970742763	2.639904554	0.255523708	0.495308152	14.07022281	AGE_GROUP+SEX+TMB_SCORE+DRUG_TYPE	0.721144688
COADREAD	CASP8	13	110	-0.773414323	0.461434888	0.27008478	0.116730211	1.824053554	AGE_GROUP+SEX+TMB_SCORE+DRUG_TYPE	0.74566885
COADREAD	IRS1	9	110	-1.131443484	0.3225673	0.291106024	0.03947718	2.635691373	AGE_GROUP+SEX+TMB_SCORE+DRUG_TYPE	0.78660564
COADREAD	JAK3	7	110	-1.09776241	0.333616747	0.303793661	0.041169476	2.703462482	AGE_GROUP+SEX+TMB_SCORE+DRUG_TYPE	0.788390969
COADREAD	MLH1	10	110	0.606294843	1.833624928	0.310834816	0.567664246	5.922832735	AGE_GROUP+SEX+TMB_SCORE+DRUG_TYPE	0.788390969
COADREAD	B2M	13	110	0.704175821	2.022179361	0.31127868	0.517426885	7.902970415	AGE_GROUP+SEX+TMB_SCORE+DRUG_TYPE	0.788390969
COADREAD	FYN	4	110	0.949947422	2.585573712	0.319331887	0.398635245	16.77019658	AGE_GROUP+SEX+TMB_SCORE+DRUG_TYPE	0.788390969
COADREAD	PTCH1	17	110	-0.683671175	0.504760522	0.322805751	0.130165958	1.957371873	AGE_GROUP+SEX+TMB_SCORE+DRUG_TYPE	0.788390969
COADREAD	DROSHA	4	110	-1.784054958	0.167955711	0.3418728	0.00424103	6.651478308	AGE_GROUP+SEX+TMB_SCORE+DRUG_TYPE	0.812522837
COADREAD	MSH3	8	110	1.771690314	5.88078534	0.360493545	0.131898539	262.1987817	AGE_GROUP+SEX+TMB_SCORE+DRUG_TYPE	0.812522837
COADREAD	POLD1	10	110	0.624004141	1.866386374	0.362927333	0.486619063	7.158367534	AGE_GROUP+SEX+TMB_SCORE+DRUG_TYPE	0.812522837
COADREAD	RICTOR	9	110	-0.997209003	0.368907626	0.366346846	0.042389888	3.210502358	AGE_GROUP+SEX+TMB_SCORE+DRUG_TYPE	0.812522837
COADREAD	GRIN2A	6	110	0.776073612	2.172923753	0.380945878	0.382889793	12.33147951	AGE_GROUP+SEX+TMB_SCORE+DRUG_TYPE	0.812522837
COADREAD	PTPRS	24	110	0.504821916	1.656690464	0.381082429	0.535372866	5.126564061	AGE_GROUP+SEX+TMB_SCORE+DRUG_TYPE	0.812522837
COADREAD	FH	4	110	0.772779794	2.165778312	0.383490714	0.380906377	12.31430079	AGE_GROUP+SEX+TMB_SCORE+DRUG_TYPE	0.812522837
COADREAD	SETD2	12	110	0.581928013	1.789485258	0.383869057	0.482936834	6.630799854	AGE_GROUP+SEX+TMB_SCORE+DRUG_TYPE	0.812522837
STAD	PBRM1	4	75	-0.274424966	0.760009028	0.825758172	0.066030013	8.747745056	AGE_GROUP+SEX+TMB_SCORE+DRUG_TYPE	0.825758172
COADREAD	KDM6A	6	110	-0.879635432	0.414934156	0.407791849	0.051696515	3.330405399	AGE_GROUP+SEX+TMB_SCORE+DRUG_TYPE	0.849009259
COADREAD	PLCG2	7	110	-0.869513749	0.419155314	0.422335693	0.050112939	3.505904507	AGE_GROUP+SEX+TMB_SCORE+DRUG_TYPE	0.865106985
COADREAD	RASA1	3	110	0.922336622	2.515160509	0.438379012	0.244035874	25.922551	AGE_GROUP+SEX+TMB_SCORE+DRUG_TYPE	0.883716421
COADREAD	SMARCA4	18	110	0.403096921	1.496451922	0.447693499	0.528636207	4.236123676	AGE_GROUP+SEX+TMB_SCORE+DRUG_TYPE	0.885657835
COADREAD	PIK3CG	11	110	0.575210549	1.777504739	0.456303037	0.391342368	8.073552361	AGE_GROUP+SEX+TMB_SCORE+DRUG_TYPE	0.885657835
COADREAD	EP300	13	110	-0.493830914	0.610283965	0.466351089	0.161610128	2.30459887	AGE_GROUP+SEX+TMB_SCORE+DRUG_TYPE	0.885657835
COADREAD	MST1R	11	110	-0.548360215	0.57789666	0.478567635	0.126807042	2.633643562	AGE_GROUP+SEX+TMB_SCORE+DRUG_TYPE	0.885657835
COADREAD	INPPL1	5	110	-1.056084422	0.347815044	0.47900997	0.018684059	6.47478725	AGE_GROUP+SEX+TMB_SCORE+DRUG_TYPE	0.885657835
COADREAD	KDM5A	8	110	0.590019245	1.804023134	0.487735735	0.340788967	9.549896798	AGE_GROUP+SEX+TMB_SCORE+DRUG_TYPE	0.885657835
COADREAD	STAT5B	5	110	-0.735757415	0.479142412	0.488157862	0.059849414	3.835918084	AGE_GROUP+SEX+TMB_SCORE+DRUG_TYPE	0.885657835
COADREAD	STK11	3	110	0.747449699	2.111607909	0.509212792	0.229467569	19.43145159	AGE_GROUP+SEX+TMB_SCORE+DRUG_TYPE	0.897614656
COADREAD	MGA	13	110	-0.410950452	0.663019782	0.538273618	0.179116974	2.454235467	AGE_GROUP+SEX+TMB_SCORE+DRUG_TYPE	0.897614656
COADREAD	NF1	16	110	0.352245694	1.422257921	0.554056344	0.442835336	4.567877555	AGE_GROUP+SEX+TMB_SCORE+DRUG_TYPE	0.897614656
COADREAD	EZH2	7	110	0.496989606	1.643765433	0.565252902	0.302129868	8.943057553	AGE_GROUP+SEX+TMB_SCORE+DRUG_TYPE	0.897614656
COADREAD	ERBB4	11	110	0.348150302	1.416445128	0.570004855	0.426093041	4.708635453	AGE_GROUP+SEX+TMB_SCORE+DRUG_TYPE	0.897614656
COADREAD	TAP1	3	110	0.925852413	2.52401885	0.571692025	0.102007649	62.45287709	AGE_GROUP+SEX+TMB_SCORE+DRUG_TYPE	0.897614656
COADREAD	MYOD1	5	110	-0.603772404	0.546745197	0.578338922	0.065033228	4.596578095	AGE_GROUP+SEX+TMB_SCORE+DRUG_TYPE	0.897614656
COADREAD	PIK3CA	30	110	0.202231136	1.224130916	0.593060577	0.583061438	2.570049056	AGE_GROUP+SEX+TMB_SCORE+DRUG_TYPE	0.897614656
COADREAD	ANKRD11	12	110	-0.43089018	0.649930283	0.599938824	0.129887562	3.252115655	AGE_GROUP+SEX+TMB_SCORE+DRUG_TYPE	0.897614656
COADREAD	NOTCH4	10	110	-0.424125223	0.654341938	0.60508108	0.131117233	3.265500372	AGE_GROUP+SEX+TMB_SCORE+DRUG_TYPE	0.897614656
COADREAD	KMT2A	12	110	0.310434299	1.364017377	0.611035746	0.412351216	4.512035688	AGE_GROUP+SEX+TMB_SCORE+DRUG_TYPE	0.897614656
COADREAD	SRC	6	110	-0.534958727	0.585693463	0.615422439	0.072646136	4.722024498	AGE_GROUP+SEX+TMB_SCORE+DRUG_TYPE	0.897614656
COADREAD	AXL	8	110	-0.390359947	0.676813214	0.630302964	0.138070117	3.317706518	AGE_GROUP+SEX+TMB_SCORE+DRUG_TYPE	0.897614656
COADREAD	MEN1	4	110	-0.521718919	0.593499493	0.637055172	0.067951242	5.18374113	AGE_GROUP+SEX+TMB_SCORE+DRUG_TYPE	0.897614656
COADREAD	ARID1A	30	110	-0.240779526	0.786014903	0.641007677	0.28568912	2.162558479	AGE_GROUP+SEX+TMB_SCORE+DRUG_TYPE	0.897614656
COADREAD	SOX17	9	110	0.291996635	1.339098512	0.659869478	0.364796443	4.915576507	AGE_GROUP+SEX+TMB_SCORE+DRUG_TYPE	0.897614656
COADREAD	AXIN1	6	110	-0.459446066	0.631633432	0.67036798	0.076149	5.239212462	AGE_GROUP+SEX+TMB_SCORE+DRUG_TYPE	0.897614656
COADREAD	FGFR2	7	110	-0.274289999	0.760111612	0.671436028	0.214021443	2.69958773	AGE_GROUP+SEX+TMB_SCORE+DRUG_TYPE	0.897614656
COADREAD	LATS2	10	110	0.303408196	1.354467239	0.672625816	0.331563403	5.533124234	AGE_GROUP+SEX+TMB_SCORE+DRUG_TYPE	0.897614656
COADREAD	ZFHX3	17	110	0.315427434	1.370845132	0.67657098	0.311421523	6.034317589	AGE_GROUP+SEX+TMB_SCORE+DRUG_TYPE	0.897614656
COADREAD	ATM	11	110	0.20889746	1.232318631	0.677643717	0.460211529	3.299806961	AGE_GROUP+SEX+TMB_SCORE+DRUG_TYPE	0.897614656
COADREAD	FLCN	7	110	0.33203571	1.393802621	0.680764649	0.286576515	6.778942593	AGE_GROUP+SEX+TMB_SCORE+DRUG_TYPE	0.897614656
COADREAD	FLT1	11	110	0.284032776	1.328476472	0.681816238	0.341706207	5.164816154	AGE_GROUP+SEX+TMB_SCORE+DRUG_TYPE	0.897614656
COADREAD	CTNNB1	14	110	-0.227419085	0.796586874	0.686855356	0.263655888	2.406738011	AGE_GROUP+SEX+TMB_SCORE+DRUG_TYPE	0.897614656
COADREAD	EGFL7	4	110	-0.42314587	0.654983083	0.69327894	0.079985267	5.363523227	AGE_GROUP+SEX+TMB_SCORE+DRUG_TYPE	0.897614656
COADREAD	POLE	12	110	-0.252164707	0.777116731	0.699983935	0.215509805	2.802241006	AGE_GROUP+SEX+TMB_SCORE+DRUG_TYPE	0.897614656
COADREAD	FLT3	6	110	-0.419255265	0.657536328	0.704271405	0.075457038	5.729803763	AGE_GROUP+SEX+TMB_SCORE+DRUG_TYPE	0.897614656
COADREAD	RAD50	8	110	0.324562269	1.383424946	0.705199247	0.257448171	7.433980095	AGE_GROUP+SEX+TMB_SCORE+DRUG_TYPE	0.897614656
COADREAD	ALK	10	110	-0.296001877	0.743786032	0.706098416	0.159700289	3.464099309	AGE_GROUP+SEX+TMB_SCORE+DRUG_TYPE	0.897614656
COADREAD	KMT2B	11	110	-0.285663652	0.751515344	0.716970502	0.160390484	3.521252007	AGE_GROUP+SEX+TMB_SCORE+DRUG_TYPE	0.897614656
COADREAD	YES1	5	110	0.28076943	1.324148259	0.72017974	0.284951078	6.153226811	AGE_GROUP+SEX+TMB_SCORE+DRUG_TYPE	0.897614656
COADREAD	TGFBR2	10	110	0.257724052	1.293981697	0.73349863	0.293499873	5.704904119	AGE_GROUP+SEX+TMB_SCORE+DRUG_TYPE	0.897614656
COADREAD	DOT1L	14	110	-0.216480326	0.805348379	0.744655882	0.218883125	2.963161337	AGE_GROUP+SEX+TMB_SCORE+DRUG_TYPE	0.897614656
COADREAD	MSH6	12	110	-0.243156325	0.784148922	0.748238911	0.177640053	3.461435197	AGE_GROUP+SEX+TMB_SCORE+DRUG_TYPE	0.897614656
COADREAD	DICER1	13	110	-0.215977313	0.805753582	0.74886315	0.214758591	3.023109951	AGE_GROUP+SEX+TMB_SCORE+DRUG_TYPE	0.897614656
COADREAD	ARID1B	17	110	-0.194600525	0.823163426	0.749190185	0.249674338	2.713927393	AGE_GROUP+SEX+TMB_SCORE+DRUG_TYPE	0.897614656
COADREAD	CDKN2A	3	110	0.30935171	1.362541506	0.767949625	0.174547091	10.63620907	AGE_GROUP+SEX+TMB_SCORE+DRUG_TYPE	0.911491611
COADREAD	HNF1A	7	110	-0.282885302	0.75360622	0.79400081	0.090154692	6.299420745	AGE_GROUP+SEX+TMB_SCORE+DRUG_TYPE	0.933686138
COADREAD	PIK3R1	11	110	-0.184464586	0.831549388	0.809905778	0.18498724	3.7379572	AGE_GROUP+SEX+TMB_SCORE+DRUG_TYPE	0.939451353
COADREAD	NOTCH1	16	110	-0.152921796	0.858196833	0.813698022	0.240563846	3.061564808	AGE_GROUP+SEX+TMB_SCORE+DRUG_TYPE	0.939451353
COADREAD	PIK3CD	7	110	0.16432228	1.178594092	0.84088811	0.236944466	5.862487776	AGE_GROUP+SEX+TMB_SCORE+DRUG_TYPE	0.962097207
COADREAD	PIK3R3	3	110	0.190645571	1.210030507	0.858697671	0.148350243	9.869709629	AGE_GROUP+SEX+TMB_SCORE+DRUG_TYPE	0.973701823
COADREAD	TERT	8	110	-0.129782394	0.878286531	0.874715347	0.17498382	4.408334608	AGE_GROUP+SEX+TMB_SCORE+DRUG_TYPE	0.98308716
COADREAD	ABL1	8	110	0.019019841	1.01920187	0.981377745	0.206377584	5.033358922	AGE_GROUP+SEX+TMB_SCORE+DRUG_TYPE	0.999282898
COADREAD	PTEN	11	110	-0.015602656	0.984518435	0.981504885	0.263226026	3.682297536	AGE_GROUP+SEX+TMB_SCORE+DRUG_TYPE	0.999282898
COADREAD	MSH2	9	110	0.006486954	1.00650804	0.993761899	0.197956837	5.117572335	AGE_GROUP+SEX+TMB_SCORE+DRUG_TYPE	0.999282898
COADREAD	EPHB1	8	110	-17.42749236	2.70E-08	0.995751287	0	Inf	AGE_GROUP+SEX+TMB_SCORE+DRUG_TYPE	0.999282898
COADREAD	SMO	8	110	-17.15684039	3.54E-08	0.995803979	0	Inf	AGE_GROUP+SEX+TMB_SCORE+DRUG_TYPE	0.999282898
COADREAD	RAD54L	6	110	-17.30805008	3.04E-08	0.9961032	0	Inf	AGE_GROUP+SEX+TMB_SCORE+DRUG_TYPE	0.999282898
COADREAD	BAP1	6	110	-17.38043542	2.83E-08	0.996508337	0	Inf	AGE_GROUP+SEX+TMB_SCORE+DRUG_TYPE	0.999282898
COADREAD	RHOA	3	110	-17.71668075	2.02E-08	0.996694949	0	Inf	AGE_GROUP+SEX+TMB_SCORE+DRUG_TYPE	0.999282898
COADREAD	ALOX12B	4	110	-18.99958186	5.61E-09	0.996826404	0	Inf	AGE_GROUP+SEX+TMB_SCORE+DRUG_TYPE	0.999282898
COADREAD	TET1	7	110	-18.2177575	1.22E-08	0.997007212	0	Inf	AGE_GROUP+SEX+TMB_SCORE+DRUG_TYPE	0.999282898
COADREAD	IDH1	3	110	-18.77704731	7.00E-09	0.997089019	0	Inf	AGE_GROUP+SEX+TMB_SCORE+DRUG_TYPE	0.999282898
COADREAD	NCOA3	8	110	-19.10195548	5.06E-09	0.997445972	0	Inf	AGE_GROUP+SEX+TMB_SCORE+DRUG_TYPE	0.999282898
COADREAD	INHA	3	110	-18.37758628	1.04E-08	0.998887041	0	Inf	AGE_GROUP+SEX+TMB_SCORE+DRUG_TYPE	0.999282898
COADREAD	AXIN2	10	110	-0.000610383	0.999389803	0.999282898	0.264026031	3.782884495	AGE_GROUP+SEX+TMB_SCORE+DRUG_TYPE	0.999282898
