## Supplemental Table 14 for "Cancer-specific associations of driver genes with immunotherapy outcome"

cancer	gene	clinicPhenotype	gene_path_count	coefficient	p.value	covariants	p.FDR	feature_group
LUAD	KEAP1	TGF_beta_Response	73	-0.278458865	3.11E-10	Age+PC1+PC2	5.16E-09	Thorsson
LUAD	KEAP1	CD40	86	-0.769147866	2.74E-09	Age+PC1+PC2	3.78E-08	Stimulatory
LUAD	KEAP1	Macrophage_Regulation	73	-0.417613254	4.14E-09	Age+PC1+PC2	4.91E-08	Thorsson
LUAD	KEAP1	IFN_gamma_Response	73	-0.472963109	7.67E-08	Age+PC1+PC2	7.95E-07	Thorsson
LUAD	KEAP1	CD80	86	-0.76703654	1.55E-07	Age+PC1+PC2	1.43E-06	Stimulatory
BRCA	PIK3CA	Wound_Healing	337	-0.053497863	2.13E-07	Age+PC1+PC2	2.53E-06	Thorsson
BRCA	PIK3CA	TGF_beta_Response	337	0.108313382	4.83E-07	Age+PC1+PC2	5.01E-06	Thorsson
LUAD	KEAP1	CD86	86	-0.620952061	9.53E-07	Age+PC1+PC2	7.19E-06	Stimulatory
LUAD	KEAP1	ICOSLG	86	-0.446530944	1.10E-06	Age+PC1+PC2	7.59E-06	Stimulatory
LUAD	KEAP1	CD28	86	-0.669915897	2.65E-06	Age+PC1+PC2	1.69E-05	Stimulatory
LUAD	KEAP1	HAVCR2	86	-0.612938614	5.20E-06	Age+PC1+PC2	2.88E-05	Inhibitory
LUAD	KEAP1	LGALS9	86	-0.553940401	6.13E-06	Age+PC1+PC2	3.18E-05	Inhibitory
BRCA	PIK3CA	ADORA2A	335	0.385550292	8.10E-05	Age+PC1+PC2	0.000516967	Inhibitory
LUAD	KEAP1	VTCN1	86	-1.225499049	8.71E-05	Age+PC1+PC2	0.000361487	Inhibitory
LUAD	KEAP1	CD274	86	-0.727110121	0.000105611	Age+PC1+PC2	0.000417416	Inhibitory
LUAD	KEAP1	CTLA4	86	-0.602199184	0.000216134	Age+PC1+PC2	0.000815415	Inhibitory
LUAD	KEAP1	Lymphocyte_Infiltration_Signature_Score	73	-0.3925766	0.000381323	Age+PC1+PC2	0.001318741	Thorsson
LUAD	KEAP1	ICOS	86	-0.57009347	0.000427129	Age+PC1+PC2	0.001418067	Stimulatory
BLCA	PIK3CA	LGALS9	78	0.643994357	0.000537875	Age+PC1+PC2	0.011160907	Inhibitory
LUAD	KEAP1	TNFSF4	86	-0.451515805	0.000782157	Age+PC1+PC2	0.002404408	Stimulatory
LUAD	KEAP1	TNFRSF14	86	-0.348586842	0.001063299	Age+PC1+PC2	0.003151921	Stimulatory
LUAD	KEAP1	CD40LG	86	-0.546656287	0.001452797	Age+PC1+PC2	0.004158004	Stimulatory
BRCA	PIK3CA	VTCN1	335	0.590091201	0.001564801	Age+PC1+PC2	0.007639909	Inhibitory
LUAD	KEAP1	PDCD1LG2	86	-0.486314695	0.001855353	Age+PC1+PC2	0.004967558	Inhibitory
LUAD	KEAP1	IL10	86	-0.454832461	0.001993755	Age+PC1+PC2	0.005014597	Inhibitory
LUAD	KEAP1	Wound_Healing	73	0.073061739	0.00217443	Age+PC1+PC2	0.005308166	Thorsson
COADREAD	NCOR1	TNFSF4	7	1.725442982	0.002280111	Age+PC1+PC2	0.023126838	Stimulatory
LUAD	KEAP1	CD27	86	-0.514731438	0.002762908	Age+PC1+PC2	0.006280457	Stimulatory
LUAD	KEAP1	Leukocyte_Fraction	88	-0.045205892	0.002799722	Age+PC1+PC2	0.006280457	NA
COADREAD	RNF43	VTCN1	15	1.476351923	0.003369681	Age+PC1+PC2	0.044972742	Inhibitory
LUAD	KEAP1	BTLA	86	-0.471317429	0.003435905	Age+PC1+PC2	0.007504739	Inhibitory
BRCA	PIK3CA	TNFSF4	335	0.226296849	0.003543582	Age+PC1+PC2	0.015479859	Stimulatory
BLCA	ELF3	Wound_Healing	48	-0.073574334	0.003658307	Age+PC1+PC2	0.05892902	Thorsson
COADREAD	RNF43	TGF_beta_Response	15	0.290210963	0.004445409	Age+PC1+PC2	0.045963992	Thorsson
BLCA	ELF3	IL6	48	-1.176945753	0.004969917	Age+PC1+PC2	0.05892902	Stimulatory
BRCA	KMT2D	Wound_Healing	26	0.085179402	0.005711947	Age+PC1+PC2	0.094818313	Thorsson
COADREAD	RNF43	LAG3	15	1.06430764	0.00574487	Age+PC1+PC2	0.047682425	Inhibitory
BLCA	ELF3	TGF_beta_Response	48	-0.183434315	0.007155027	Age+PC1+PC2	0.074233409	Thorsson
COADREAD	RNF43	CD276	15	0.500843682	0.008471846	Age+PC1+PC2	0.058596934	Inhibitory
LUAD	KEAP1	ADORA2A	86	-0.240531658	0.01052875	Age+PC1+PC2	0.022407339	Inhibitory
HNSC	SMARCA4	IFN_gamma_Response	20	-0.564907932	0.011528258	Age+PC1+PC2	0.189063424	Thorsson
COADREAD	RNF43	IFN_gamma_Response	15	0.465810005	0.013204271	Age+PC1+PC2	0.081880909	Thorsson
COADREAD	RNF43	PDCD1LG2	15	1.08380789	0.013811238	Age+PC1+PC2	0.081880909	Inhibitory
BRCA	PIK3CA	IL18	335	0.194976495	0.014149297	Age+PC1+PC2	0.058719581	Stimulatory
COADREAD	NCOR1	CD40LG	7	-1.329820569	0.016510885	Age+PC1+PC2	0.117227283	Stimulatory
COADREAD	RNF43	CYTScore	15	0.911835807	0.017893559	Age+PC1+PC2	0.099011026	NA
BRCA	PIK3CA	LGALS9	335	0.164643958	0.018070709	Age+PC1+PC2	0.071422326	Inhibitory
BLCA	ELF3	PDCD1LG2	48	-0.792934926	0.019243685	Age+PC1+PC2	0.15972259	Inhibitory
COADREAD	RNF43	Macrophage_Regulation	15	0.415799084	0.020352463	Age+PC1+PC2	0.105578401	Thorsson
COADREAD	RNF43	CD28	15	0.876771612	0.022982739	Age+PC1+PC2	0.112209843	Stimulatory
COADREAD	RNF43	CD86	15	0.876894449	0.02491113	Age+PC1+PC2	0.114867988	Stimulatory
BLCA	ELF3	HAVCR2	48	-0.604986965	0.02524407	Age+PC1+PC2	0.19047798	Inhibitory
COADREAD	NCOR1	HAVCR2	7	1.14545209	0.027174819	Age+PC1+PC2	0.175401105	Inhibitory
COADREAD	RNF43	CD27	15	0.970610439	0.028481403	Age+PC1+PC2	0.116658609	Stimulatory
HNSC	ROS1	CD40LG	24	-0.750770422	0.02988748	Age+PC1+PC2	0.378424217	Stimulatory
BLCA	ELF3	TNFRSF14	48	0.32655431	0.032153678	Age+PC1+PC2	0.198963199	Stimulatory
LUAD	KEAP1	PDCD1	86	-0.362905353	0.035405177	Age+PC1+PC2	0.071673896	Inhibitory
COADREAD	RNF43	Lymphocyte_Infiltration_Signature_Score	15	0.518390843	0.036402701	Age+PC1+PC2	0.131324703	Thorsson
BLCA	ELF3	Leukocyte_Fraction	49	-0.052183749	0.036711135	Age+PC1+PC2	0.198963199	NA
COADREAD	RNF43	HAVCR2	15	0.766300194	0.037959618	Age+PC1+PC2	0.131324703	Inhibitory
COADREAD	RNF43	CD274	15	0.764064371	0.037973408	Age+PC1+PC2	0.131324703	Inhibitory
BLCA	ELF3	TNFSF9	48	-0.612481931	0.038141904	Age+PC1+PC2	0.198963199	Stimulatory
BLCA	ELF3	Macrophage_Regulation	48	-0.26848096	0.039617419	Age+PC1+PC2	0.198963199	Thorsson
BLCA	ELF3	CD28	48	-0.524778547	0.040751499	Age+PC1+PC2	0.198963199	Stimulatory
COADREAD	NCOR1	CD86	7	1.115733021	0.042326416	Age+PC1+PC2	0.19734419	Stimulatory
BRCA	PIK3CA	IL1A	335	-0.156816362	0.045175794	Age+PC1+PC2	0.149983635	Stimulatory
BLCA	PIK3CA	VTCN1	78	0.837663061	0.045911438	Age+PC1+PC2	0.544378478	Inhibitory
LUAD	KEAP1	TNFSF9	86	0.341408364	0.048558297	Age+PC1+PC2	0.095960444	Stimulatory
COADREAD	NCOR1	CD80	7	1.037323422	0.050880871	Age+PC1+PC2	0.212502462	Stimulatory
HNSC	SMARCA4	CD70	20	-0.828222444	0.052849232	Age+PC1+PC2	0.596465956	Stimulatory
BLCA	NOTCH1	IFN_gamma_Response	9	-0.641196316	0.053080047	Age+PC1+PC2	0.535499352	Thorsson
COADREAD	RNF43	BTLA	15	0.751163536	0.053845166	Age+PC1+PC2	0.171890338	Inhibitory
BRCA	PIK3CA	HAVCR2	335	0.117303292	0.05501236	Age+PC1+PC2	0.17185182	Inhibitory
BRCA	PIK3CA	IL6	335	-0.266073717	0.055903604	Age+PC1+PC2	0.17185182	Stimulatory
HNSC	ROS1	Lymphocyte_Infiltration_Signature_Score	24	-0.423578899	0.055980662	Age+PC1+PC2	0.406784187	Thorsson
BLCA	NOTCH1	LAG3	10	-1.29364859	0.05627124	Age+PC1+PC2	0.535499352	Inhibitory
BLCA	ELF3	IL10	48	-0.491270908	0.057266426	Age+PC1+PC2	0.256773909	Inhibitory
COADREAD	RNF43	CTLScore	15	0.739445606	0.063644714	Age+PC1+PC2	0.188661117	NA
BLCA	NOTCH1	CD86	10	-0.967312533	0.064517994	Age+PC1+PC2	0.535499352	Stimulatory
HNSC	ROS1	TNFRSF14	24	-0.381516117	0.065106639	Age+PC1+PC2	0.406784187	Stimulatory
BRCA	PIK3CA	CD40LG	335	0.216478434	0.065699568	Age+PC1+PC2	0.188036695	Stimulatory
COADREAD	RNF43	CD80	15	0.690987997	0.067768453	Age+PC1+PC2	0.193957988	Stimulatory
HNSC	ROS1	IL6	24	0.765086672	0.070358081	Age+PC1+PC2	0.406784187	Stimulatory
LUAD	KEAP1	CD70	86	-0.327212809	0.071462782	Age+PC1+PC2	0.137939788	Stimulatory
STAD	POLE	CD40	6	-1.023968953	0.073926506	Age+PC1+PC2	0.855435282	Stimulatory
BLCA	NOTCH1	HAVCR2	10	-0.985835351	0.075164283	Age+PC1+PC2	0.567148682	Inhibitory
LUAD	KEAP1	CTLScore	86	-0.292726169	0.07563695	Age+PC1+PC2	0.138410298	NA
HNSC	ROS1	Wound_Healing	24	0.055622336	0.075942486	Age+PC1+PC2	0.406784187	Thorsson
HNSC	SMARCA4	CTLScore	20	-0.771522123	0.076282661	Age+PC1+PC2	0.625517816	NA
LUAD	KEAP1	CD276	86	-0.120798817	0.076697224	Age+PC1+PC2	0.138410298	Inhibitory
LUAD	BRAF	TNFSF9	33	0.47374991	0.077181468	Age+PC1+PC2	0.711784647	Stimulatory
HNSC	ROS1	ADORA2A	24	-0.380197824	0.08338428	Age+PC1+PC2	0.406784187	Inhibitory
COADREAD	NCOR1	PDCD1	7	0.955918394	0.083881537	Age+PC1+PC2	0.330866065	Inhibitory
BLCA	ELF3	CYTScore	48	-0.578746788	0.084787126	Age+PC1+PC2	0.319565439	NA
BLCA	ELF3	BTLA	48	-0.443180842	0.087044979	Age+PC1+PC2	0.319565439	Inhibitory
BLCA	PIK3CA	IFN_gamma_Response	78	0.216333467	0.087188863	Age+PC1+PC2	0.738546849	Thorsson
BLCA	NOTCH1	CTLA4	10	-1.051063311	0.088137531	Age+PC1+PC2	0.585760439	Inhibitory
BLCA	ELF3	PDCD1	48	-0.550306592	0.088554278	Age+PC1+PC2	0.319565439	Inhibitory
COADREAD	RNF43	PDCD1	15	0.670393137	0.088587983	Age+PC1+PC2	0.245093419	Inhibitory
HNSC	ROS1	CTLScore	24	-0.662045075	0.089381557	Age+PC1+PC2	0.406784187	NA
HNSC	SMARCA4	CD80	20	-0.524233785	0.093238788	Age+PC1+PC2	0.652393208	Stimulatory
BLCA	ELF3	CD86	48	-0.428493643	0.093887882	Age+PC1+PC2	0.320894133	Stimulatory
BRCA	KMT2D	VTCN1	25	-0.944938226	0.0946203	Age+PC1+PC2	0.600379863	Inhibitory
BRCA	PIK3CA	TNFRSF14	335	0.097318933	0.094792232	Age+PC1+PC2	0.253798555	Stimulatory
HNSC	ROS1	CD27	24	-0.620766338	0.095412496	Age+PC1+PC2	0.406784187	Stimulatory
BLCA	NOTCH1	PDCD1	10	-1.099185544	0.09651691	Age+PC1+PC2	0.585760439	Inhibitory
COADREAD	NCOR1	IL6	7	1.434516442	0.097688312	Age+PC1+PC2	0.365045797	Stimulatory
BLCA	PIK3CA	ADORA2A	78	-0.239713697	0.097879703	Age+PC1+PC2	0.738546849	Inhibitory
COADREAD	RNF43	ADORA2A	15	0.463313858	0.098504278	Age+PC1+PC2	0.263737261	Inhibitory
BLCA	NOTCH1	CTLScore	10	-1.113499355	0.098802966	Age+PC1+PC2	0.585760439	NA
HNSC	ROS1	Leukocyte_Fraction	24	-0.046994494	0.099215655	Age+PC1+PC2	0.406784187	NA
HNSC	SMARCA4	LAG3	20	-0.669550504	0.101030619	Age+PC1+PC2	0.652393208	Inhibitory
BRCA	KMT2D	LGALS9	25	-0.345392191	0.101268893	Age+PC1+PC2	0.600379863	Inhibitory
HNSC	SMARCA4	ICOS	20	-0.569396623	0.103428191	Age+PC1+PC2	0.652393208	Stimulatory
COADREAD	RNF43	ICOS	15	0.651092845	0.10570415	Age+PC1+PC2	0.27417014	Stimulatory
BRCA	PIK3CA	CD27	335	0.193133719	0.1064447	Age+PC1+PC2	0.272541127	Stimulatory
LUAD	BRAF	Lymphocyte_Infiltration_Signature_Score	31	-0.266000095	0.106505368	Age+PC1+PC2	0.738826938	Thorsson
LUAD	KEAP1	IL1A	86	-0.372199379	0.106841134	Age+PC1+PC2	0.184746128	Stimulatory
STAD	KMT2D	CD40	22	-0.460734562	0.108863644	Age+PC1+PC2	0.802743664	Stimulatory
COADREAD	RNF43	IL12A	15	-0.613702564	0.109175717	Age+PC1+PC2	0.274593469	Stimulatory
LUAD	KEAP1	IL18	86	0.231479757	0.112878399	Age+PC1+PC2	0.189431975	Stimulatory
HNSC	ROS1	CD274	24	-0.541735478	0.11352746	Age+PC1+PC2	0.428400846	Inhibitory
HNSC	ROS1	CD70	24	-0.604165225	0.114936812	Age+PC1+PC2	0.428400846	Stimulatory
LUAD	PBRM1	CD80	7	-0.727637381	0.115347312	Age+PC1+PC2	0.975162483	Stimulatory
COADREAD	NCOR1	TNFRSF14	7	-0.392778192	0.117139729	Age+PC1+PC2	0.390777903	Stimulatory
BRCA	KMT2D	TNFRSF14	25	-0.275669222	0.117672814	Age+PC1+PC2	0.651122906	Stimulatory
HNSC	ROS1	Macrophage_Regulation	24	-0.21153461	0.120460513	Age+PC1+PC2	0.429467918	Thorsson
BLCA	ELF3	LAG3	48	-0.514480631	0.12054961	Age+PC1+PC2	0.352308221	Inhibitory
COADREAD	NCOR1	CD28	7	0.841124443	0.121086111	Age+PC1+PC2	0.390777903	Stimulatory
LUAD	BRAF	CD28	33	-0.341988237	0.125541126	Age+PC1+PC2	0.738826938	Stimulatory
COADREAD	RNF43	TNFSF9	15	0.759228036	0.126258912	Age+PC1+PC2	0.30388181	Stimulatory
BLCA	NOTCH1	Macrophage_Regulation	9	-0.429076586	0.12754065	Age+PC1+PC2	0.62269847	Thorsson
COADREAD	RNF43	TNFSF4	15	0.615013801	0.128142932	Age+PC1+PC2	0.30388181	Stimulatory
BRCA	PIK3CA	LAG3	335	-0.169886697	0.131596546	Age+PC1+PC2	0.318331891	Inhibitory
STAD	POLE	PDCD1	6	-1.039373436	0.132539629	Age+PC1+PC2	0.937581456	Inhibitory
BLCA	ELF3	CTLScore	48	-0.495148719	0.133150842	Age+PC1+PC2	0.353221819	NA
LUAD	BRAF	CTLA4	33	-0.380496407	0.133522941	Age+PC1+PC2	0.738826938	Inhibitory
HNSC	ROS1	CD28	24	-0.464076028	0.134743522	Age+PC1+PC2	0.44732513	Stimulatory
BLCA	PIK3CA	HAVCR2	78	0.332128613	0.134818737	Age+PC1+PC2	0.741078688	Inhibitory
BLCA	ELF3	CD70	48	-0.495493792	0.136181906	Age+PC1+PC2	0.353221819	Stimulatory
LUAD	PBRM1	IL1A	7	-1.063739966	0.139356762	Age+PC1+PC2	0.975162483	Stimulatory
COADREAD	RNF43	Leukocyte_Fraction	15	0.045768089	0.140614725	Age+PC1+PC2	0.324195061	NA
BRCA	PIK3CA	Lymphocyte_Infiltration_Signature_Score	337	0.112036267	0.142982106	Age+PC1+PC2	0.329653188	Thorsson
LUAD	BRAF	TGF_beta_Response	31	-0.09742821	0.146618418	Age+PC1+PC2	0.75591976	Thorsson
LUAD	PBRM1	IL6	7	-0.969545808	0.14814308	Age+PC1+PC2	0.975162483	Stimulatory
BLCA	NOTCH1	LGALS9	10	-0.670412076	0.151507527	Age+PC1+PC2	0.624848087	Inhibitory
BLCA	NOTCH1	CD80	10	-0.812641761	0.155729731	Age+PC1+PC2	0.624848087	Stimulatory
COADREAD	RNF43	CTLA4	15	0.553471242	0.155867193	Age+PC1+PC2	0.340446763	Inhibitory
LUAD	PBRM1	IL12A	7	-0.625455458	0.159928599	Age+PC1+PC2	0.975162483	Stimulatory
HNSC	ROS1	BTLA	24	-0.451228197	0.160547562	Age+PC1+PC2	0.464100679	Inhibitory
BLCA	ELF3	CD80	48	-0.392159307	0.160919327	Age+PC1+PC2	0.38160869	Stimulatory
BLCA	NOTCH1	Lymphocyte_Infiltration_Signature_Score	9	-0.580168652	0.161288757	Age+PC1+PC2	0.624848087	Thorsson
LUAD	KEAP1	LAG3	86	-0.249667875	0.16324716	Age+PC1+PC2	0.255651212	Inhibitory
BLCA	NOTCH1	IL18	10	-0.644242003	0.165225036	Age+PC1+PC2	0.624848087	Stimulatory
HNSC	ROS1	TNFSF9	24	-0.388225545	0.168094126	Age+PC1+PC2	0.464100679	Stimulatory
BRCA	KMT2D	CD276	25	0.165624583	0.171546277	Age+PC1+PC2	0.761835568	Inhibitory
COADREAD	NCOR1	Macrophage_Regulation	7	0.343753871	0.173102786	Age+PC1+PC2	0.524191129	Thorsson
HNSC	ROS1	PDCD1	24	-0.468685679	0.173752708	Age+PC1+PC2	0.464100679	Inhibitory
BLCA	NOTCH1	CD70	10	-0.925801239	0.173797137	Age+PC1+PC2	0.624848087	Stimulatory
BLCA	NOTCH1	ICOS	10	-0.81626924	0.175207102	Age+PC1+PC2	0.624848087	Stimulatory
BLCA	PIK3CA	CTLScore	78	0.363835131	0.178506833	Age+PC1+PC2	0.741078688	NA
STAD	POLE	PDCD1LG2	6	-0.798963294	0.180929512	Age+PC1+PC2	0.937581456	Inhibitory
BLCA	ELF3	TNFSF4	48	-0.344794411	0.181903685	Age+PC1+PC2	0.400113247	Stimulatory
BLCA	PIK3CA	IL18	78	0.247529693	0.183311177	Age+PC1+PC2	0.741078688	Stimulatory
COADREAD	NCOR1	IL10	7	0.724894575	0.184134966	Age+PC1+PC2	0.524191129	Inhibitory
COADREAD	NCOR1	LGALS9	7	-0.471071246	0.184574341	Age+PC1+PC2	0.524191129	Inhibitory
HNSC	SMARCA4	CTLA4	20	-0.454416794	0.185258516	Age+PC1+PC2	0.858303077	Inhibitory
BLCA	ELF3	IL12A	48	-0.29449566	0.18758537	Age+PC1+PC2	0.400113247	Stimulatory
HNSC	SMARCA4	IL12A	20	0.419927311	0.187918656	Age+PC1+PC2	0.858303077	Stimulatory
LUAD	PBRM1	TGF_beta_Response	7	-0.171152433	0.189824489	Age+PC1+PC2	0.975162483	Thorsson
STAD	POLE	VTCN1	6	1.691588479	0.191574102	Age+PC1+PC2	0.937581456	Inhibitory
LUAD	BRAF	IL12A	33	-0.288554252	0.191810015	Age+PC1+PC2	0.82131987	Stimulatory
BLCA	ELF3	ICOS	48	-0.383473938	0.192468622	Age+PC1+PC2	0.400113247	Stimulatory
STAD	POLE	HAVCR2	6	-0.690951023	0.193769675	Age+PC1+PC2	0.937581456	Inhibitory
LUAD	KEAP1	CYTScore	86	-0.203528352	0.194433796	Age+PC1+PC2	0.298851945	NA
BLCA	NOTCH1	CD276	10	0.303957751	0.194756692	Age+PC1+PC2	0.624848087	Inhibitory
LUAD	BRAF	IL6	33	-0.431040009	0.195590809	Age+PC1+PC2	0.82131987	Stimulatory
HNSC	SMARCA4	ICOSLG	20	-0.291440508	0.196178906	Age+PC1+PC2	0.858303077	Stimulatory
COADREAD	RNF43	LGALS9	15	0.324739109	0.198863887	Age+PC1+PC2	0.371301668	Inhibitory
HNSC	SMARCA4	Wound_Healing	20	0.045001982	0.198875103	Age+PC1+PC2	0.858303077	Thorsson
COADREAD	RNF43	IL10	15	0.497161136	0.200722748	Age+PC1+PC2	0.371301668	Inhibitory
COADREAD	NCOR1	PDCD1LG2	7	0.791105838	0.201952319	Age+PC1+PC2	0.544379535	Inhibitory
BLCA	ELF3	CD274	48	-0.403194952	0.202466944	Age+PC1+PC2	0.400113247	Inhibitory
HNSC	ROS1	ICOS	24	-0.395336076	0.20691862	Age+PC1+PC2	0.51195588	Stimulatory
COADREAD	NCOR1	CTLScore	7	0.707482196	0.207017569	Age+PC1+PC2	0.544379535	NA
LUAD	BRAF	CD70	33	-0.351837903	0.210998367	Age+PC1+PC2	0.82131987	Stimulatory
BLCA	NOTCH1	BTLA	10	-0.655621421	0.216546043	Age+PC1+PC2	0.624848087	Inhibitory
STAD	POLE	ADORA2A	6	-0.572898437	0.216578971	Age+PC1+PC2	0.937581456	Inhibitory
BRCA	KMT2D	IFN_gamma_Response	26	-0.213744687	0.218747526	Age+PC1+PC2	0.850842105	Thorsson
STAD	POLE	TNFSF4	6	-0.692164859	0.219581243	Age+PC1+PC2	0.937581456	Stimulatory
BLCA	ELF3	VTCN1	48	0.62601952	0.221975069	Age+PC1+PC2	0.409365973	Inhibitory
LUAD	BRAF	CD40LG	33	-0.32597375	0.222252433	Age+PC1+PC2	0.82131987	Stimulatory
BLCA	NOTCH1	VTCN1	10	1.279284203	0.222674193	Age+PC1+PC2	0.624848087	Inhibitory
BLCA	ELF3	CTLA4	48	-0.366817875	0.223648458	Age+PC1+PC2	0.409365973	Inhibitory
STAD	POLE	CD70	6	-0.930659665	0.226428323	Age+PC1+PC2	0.937581456	Stimulatory
BLCA	PIK3CA	TNFRSF14	78	0.15111429	0.227588279	Age+PC1+PC2	0.741078688	Stimulatory
LUAD	BRAF	ICOS	33	-0.303178853	0.229046954	Age+PC1+PC2	0.82131987	Stimulatory
BRCA	KMT2D	CD40LG	25	-0.426867076	0.23036566	Age+PC1+PC2	0.850842105	Stimulatory
BLCA	PIK3CA	CD86	78	0.250997938	0.231841023	Age+PC1+PC2	0.741078688	Stimulatory
STAD	POLE	CD40LG	6	-0.862764354	0.232264579	Age+PC1+PC2	0.937581456	Stimulatory
BLCA	ELF3	IL1A	48	0.54815323	0.232674719	Age+PC1+PC2	0.410893653	Stimulatory
BLCA	NOTCH1	IL10	10	-0.631043156	0.233430869	Age+PC1+PC2	0.624992327	Inhibitory
BRCA	KMT2D	CD274	25	-0.319853842	0.235775523	Age+PC1+PC2	0.850842105	Inhibitory
LUAD	BRAF	TNFRSF14	33	0.195761291	0.237490083	Age+PC1+PC2	0.82131987	Stimulatory
BLCA	ELF3	Lymphocyte_Infiltration_Signature_Score	48	-0.223171595	0.245716116	Age+PC1+PC2	0.422471058	Thorsson
LUAD	PBRM1	CD86	7	-0.46403449	0.245914022	Age+PC1+PC2	0.975162483	Stimulatory
HNSC	ROS1	IL10	24	-0.283719555	0.247021629	Age+PC1+PC2	0.51195588	Inhibitory
BLCA	NOTCH1	Leukocyte_Fraction	10	-0.059873516	0.247523386	Age+PC1+PC2	0.642013783	NA
STAD	KMT2D	ICOSLG	22	0.22402464	0.253198193	Age+PC1+PC2	0.964665969	Stimulatory
HNSC	ROS1	CD276	24	0.204158295	0.254133417	Age+PC1+PC2	0.51195588	Inhibitory
BLCA	ELF3	ADORA2A	48	-0.201106402	0.255292576	Age+PC1+PC2	0.422471058	Inhibitory
BLCA	ELF3	ICOSLG	48	-0.215566783	0.257668683	Age+PC1+PC2	0.422471058	Stimulatory
STAD	POLE	Macrophage_Regulation	6	-0.306148166	0.263430504	Age+PC1+PC2	0.937581456	Thorsson
HNSC	ROS1	IL12A	24	0.314420515	0.270965571	Age+PC1+PC2	0.51195588	Stimulatory
LUAD	BRAF	CYTScore	33	-0.266199923	0.27308159	Age+PC1+PC2	0.871760461	NA
STAD	KMT2D	IL12A	22	-0.343266594	0.273749482	Age+PC1+PC2	0.964665969	Stimulatory
HNSC	ROS1	HAVCR2	24	-0.293326291	0.27590333	Age+PC1+PC2	0.51195588	Inhibitory
BLCA	NOTCH1	CYTScore	10	-0.748485925	0.276654809	Age+PC1+PC2	0.673078077	NA
HNSC	ROS1	VTCN1	24	0.632109539	0.278961995	Age+PC1+PC2	0.51195588	Inhibitory
LUAD	PBRM1	HAVCR2	7	-0.454718179	0.283373893	Age+PC1+PC2	0.975162483	Inhibitory
BLCA	NOTCH1	CD27	10	-0.646313342	0.283828105	Age+PC1+PC2	0.673078077	Stimulatory
HNSC	SMARCA4	IL6	20	0.50412281	0.286231918	Age+PC1+PC2	0.929131219	Stimulatory
BLCA	PIK3CA	PDCD1	78	0.282779294	0.286420273	Age+PC1+PC2	0.793452199	Inhibitory
HNSC	ROS1	LGALS9	24	-0.278545243	0.291681226	Age+PC1+PC2	0.51195588	Inhibitory
BRCA	KMT2D	PDCD1LG2	25	-0.267416644	0.292862697	Age+PC1+PC2	0.972304153	Inhibitory
COADREAD	NCOR1	CD274	7	0.541660981	0.295911924	Age+PC1+PC2	0.656554581	Inhibitory
BLCA	PIK3CA	CD70	78	-0.284945618	0.296349617	Age+PC1+PC2	0.793452199	Stimulatory
BRCA	PIK3CA	CYTScore	335	0.113021324	0.297325911	Age+PC1+PC2	0.560864786	NA
STAD	POLE	CYTScore	6	-0.636716871	0.301603141	Age+PC1+PC2	0.937581456	NA
BRCA	PIK3CA	Macrophage_Regulation	337	0.040721823	0.310411303	Age+PC1+PC2	0.572536404	Thorsson
STAD	KMT2D	Leukocyte_Fraction	24	-0.027981813	0.312364711	Age+PC1+PC2	0.964665969	NA
HNSC	ROS1	IL1A	24	0.461052401	0.314121689	Age+PC1+PC2	0.525673031	Stimulatory
COADREAD	RNF43	CD40	15	0.353940281	0.314913275	Age+PC1+PC2	0.512505918	Stimulatory
STAD	POLE	CD86	6	-0.523432336	0.315377526	Age+PC1+PC2	0.937581456	Stimulatory
STAD	POLE	IL18	6	0.561038057	0.315875859	Age+PC1+PC2	0.937581456	Stimulatory
BLCA	NOTCH1	TNFRSF14	10	-0.313385962	0.316216361	Age+PC1+PC2	0.709350216	Stimulatory
LUAD	PBRM1	CD70	7	-0.566163881	0.317637881	Age+PC1+PC2	0.975162483	Stimulatory
COADREAD	RNF43	Wound_Healing	15	-0.042309924	0.325687953	Age+PC1+PC2	0.519848078	Thorsson
LUAD	BRAF	LGALS9	33	0.187854136	0.327131684	Age+PC1+PC2	0.875868702	Inhibitory
STAD	POLE	CD28	6	-0.615671065	0.330887998	Age+PC1+PC2	0.937581456	Stimulatory
STAD	KMT2D	IFN_gamma_Response	20	-0.155778501	0.332817264	Age+PC1+PC2	0.964665969	Thorsson
BRCA	KMT2D	ICOSLG	25	-0.171585297	0.333550644	Age+PC1+PC2	0.979505031	Stimulatory
STAD	KMT2D	VTCN1	22	-0.622050629	0.338344475	Age+PC1+PC2	0.964665969	Inhibitory
BLCA	PIK3CA	TNFSF4	78	-0.202844068	0.338472057	Age+PC1+PC2	0.842005622	Stimulatory
STAD	POLE	TNFSF9	6	0.767951256	0.341416196	Age+PC1+PC2	0.937581456	Stimulatory
STAD	KMT2D	ADORA2A	22	-0.220627757	0.342692674	Age+PC1+PC2	0.964665969	Inhibitory
BRCA	KMT2D	ADORA2A	25	-0.281253928	0.343463487	Age+PC1+PC2	0.979505031	Inhibitory
HNSC	ROS1	CTLA4	24	-0.291051108	0.3435275	Age+PC1+PC2	0.5633851	Inhibitory
BLCA	ELF3	CD276	48	-0.107129526	0.34989354	Age+PC1+PC2	0.509494102	Inhibitory
BLCA	NOTCH1	ICOSLG	10	0.36409864	0.350355231	Age+PC1+PC2	0.731777448	Stimulatory
BLCA	NOTCH1	TNFSF4	10	0.491612348	0.35266383	Age+PC1+PC2	0.731777448	Stimulatory
LUAD	PBRM1	Wound_Healing	7	-0.064050649	0.35365572	Age+PC1+PC2	0.975162483	Thorsson
STAD	POLE	IL10	6	-0.553756661	0.358827471	Age+PC1+PC2	0.937581456	Inhibitory
LUAD	PBRM1	CD276	7	-0.195098217	0.359650531	Age+PC1+PC2	0.975162483	Inhibitory
COADREAD	NCOR1	TGF_beta_Response	7	0.130806022	0.363467146	Age+PC1+PC2	0.782005071	Thorsson
LUAD	PBRM1	IL10	7	-0.415426874	0.367380839	Age+PC1+PC2	0.975162483	Inhibitory
BRCA	KMT2D	Leukocyte_Fraction	25	-0.026264396	0.368316178	Age+PC1+PC2	0.979505031	NA
COADREAD	RNF43	IL6	15	0.553302016	0.37007139	Age+PC1+PC2	0.55847137	Stimulatory
HNSC	ROS1	CD86	24	-0.203642859	0.373505067	Age+PC1+PC2	0.59046638	Stimulatory
LUAD	PBRM1	Macrophage_Regulation	7	-0.185981613	0.373677835	Age+PC1+PC2	0.975162483	Thorsson
STAD	POLE	IL6	6	0.872711116	0.378588032	Age+PC1+PC2	0.942915812	Stimulatory
HNSC	SMARCA4	Leukocyte_Fraction	20	0.027908254	0.381187504	Age+PC1+PC2	0.929131219	NA
HNSC	SMARCA4	IL1A	20	0.446263524	0.383064418	Age+PC1+PC2	0.929131219	Stimulatory
STAD	KMT2D	IL18	22	0.24395784	0.384373723	Age+PC1+PC2	0.964665969	Stimulatory
LUAD	BRAF	CD27	33	-0.231831169	0.386048586	Age+PC1+PC2	0.931277518	Stimulatory
BLCA	NOTCH1	CD28	10	-0.451521572	0.39077455	Age+PC1+PC2	0.791080186	Stimulatory
COADREAD	NCOR1	LAG3	7	0.464640985	0.392618672	Age+PC1+PC2	0.791584208	Inhibitory
LUAD	BRAF	BTLA	33	-0.213907863	0.393085026	Age+PC1+PC2	0.931277518	Inhibitory
COADREAD	NCOR1	ICOS	7	0.474974021	0.401366641	Age+PC1+PC2	0.791584208	Stimulatory
BRCA	KMT2D	IL6	25	-0.353319999	0.401575531	Age+PC1+PC2	0.979505031	Stimulatory
COADREAD	RNF43	ICOSLG	15	0.167048996	0.405817871	Age+PC1+PC2	0.601480059	Stimulatory
HNSC	SMARCA4	TNFSF9	20	-0.260764123	0.407429302	Age+PC1+PC2	0.929131219	Stimulatory
HNSC	ROS1	CYTScore	24	-0.294288991	0.408969277	Age+PC1+PC2	0.621027421	NA
LUAD	PBRM1	IFN_gamma_Response	7	-0.213034614	0.409096064	Age+PC1+PC2	0.975162483	Thorsson
LUAD	PBRM1	CD40	7	-0.336478474	0.412924915	Age+PC1+PC2	0.975162483	Stimulatory
BLCA	PIK3CA	CYTScore	78	0.224388365	0.415814841	Age+PC1+PC2	0.877850025	NA
STAD	POLE	BTLA	6	-0.598732866	0.417995294	Age+PC1+PC2	0.946126117	Inhibitory
STAD	KMT2D	CD40LG	22	-0.291637596	0.420797597	Age+PC1+PC2	0.964665969	Stimulatory
STAD	KMT2D	CTLA4	22	0.247448002	0.422084317	Age+PC1+PC2	0.964665969	Inhibitory
LUAD	PBRM1	PDCD1LG2	7	-0.392335501	0.4228255	Age+PC1+PC2	0.975162483	Inhibitory
STAD	KMT2D	TNFRSF14	22	0.135848354	0.424698759	Age+PC1+PC2	0.964665969	Stimulatory
BRCA	PIK3CA	CD80	335	-0.072352732	0.426199815	Age+PC1+PC2	0.71906862	Stimulatory
COADREAD	NCOR1	IL1A	7	0.592115002	0.428245384	Age+PC1+PC2	0.801756058	Stimulatory
BRCA	KMT2D	CTLA4	25	0.28325581	0.428752302	Age+PC1+PC2	0.979505031	Inhibitory
STAD	POLE	CD80	6	-0.462706546	0.430502553	Age+PC1+PC2	0.946126117	Stimulatory
BLCA	PIK3CA	CD276	78	0.073714335	0.432871833	Age+PC1+PC2	0.877850025	Inhibitory
LUAD	BRAF	LAG3	33	-0.217127419	0.433824424	Age+PC1+PC2	0.931277518	Inhibitory
STAD	POLE	CD274	6	-0.535346293	0.433985313	Age+PC1+PC2	0.946126117	Inhibitory
COADREAD	RNF43	IL18	15	0.227667723	0.43465263	Age+PC1+PC2	0.621773122	Stimulatory
COADREAD	NCOR1	CYTScore	7	0.42239319	0.436270599	Age+PC1+PC2	0.801756058	NA
COADREAD	NCOR1	CD27	7	-0.481405076	0.440401215	Age+PC1+PC2	0.801756058	Stimulatory
BRCA	PIK3CA	IFN_gamma_Response	337	-0.045025458	0.441012224	Age+PC1+PC2	0.71906862	Thorsson
BLCA	PIK3CA	IL6	78	-0.264601645	0.443409985	Age+PC1+PC2	0.877850025	Stimulatory
LUAD	BRAF	Macrophage_Regulation	31	-0.081567593	0.44812062	Age+PC1+PC2	0.931277518	Thorsson
HNSC	SMARCA4	HAVCR2	20	-0.226786304	0.45083689	Age+PC1+PC2	0.929131219	Inhibitory
LUAD	KEAP1	IL6	86	-0.16091643	0.454762395	Age+PC1+PC2	0.537448504	Stimulatory
BRCA	PIK3CA	ICOSLG	335	-0.043490897	0.458579226	Age+PC1+PC2	0.71906862	Stimulatory
HNSC	ROS1	PDCD1LG2	24	-0.23533601	0.458581612	Age+PC1+PC2	0.683703494	Inhibitory
BLCA	PIK3CA	TGF_beta_Response	78	-0.040956376	0.467004926	Age+PC1+PC2	0.877850025	Thorsson
LUAD	BRAF	PDCD1LG2	33	-0.17613813	0.468757405	Age+PC1+PC2	0.931277518	Inhibitory
LUAD	PBRM1	CD28	7	-0.32469767	0.470525454	Age+PC1+PC2	0.975162483	Stimulatory
HNSC	SMARCA4	PDCD1	20	-0.276199723	0.47323036	Age+PC1+PC2	0.929131219	Inhibitory
COADREAD	NCOR1	IFN_gamma_Response	7	0.188857875	0.475948297	Age+PC1+PC2	0.824203149	Thorsson
BLCA	PIK3CA	LAG3	78	0.192785558	0.478602866	Age+PC1+PC2	0.877850025	Inhibitory
HNSC	SMARCA4	CD27	20	-0.294884044	0.478692877	Age+PC1+PC2	0.929131219	Stimulatory
HNSC	SMARCA4	CD276	20	0.141541141	0.479199071	Age+PC1+PC2	0.929131219	Inhibitory
HNSC	SMARCA4	CD28	20	-0.243743126	0.482227381	Age+PC1+PC2	0.929131219	Stimulatory
BRCA	PIK3CA	Leukocyte_Fraction	329	-0.006795823	0.484449045	Age+PC1+PC2	0.71906862	NA
BLCA	PIK3CA	CTLA4	78	0.169513487	0.493132989	Age+PC1+PC2	0.877850025	Inhibitory
STAD	POLE	ICOSLG	6	0.266071885	0.496622563	Age+PC1+PC2	0.946126117	Stimulatory
BRCA	KMT2D	TNFSF9	25	0.175263042	0.498513916	Age+PC1+PC2	0.979505031	Stimulatory
BLCA	NOTCH1	IL12A	10	0.30421444	0.506335983	Age+PC1+PC2	0.8941678	Stimulatory
BRCA	KMT2D	IL12A	25	0.215467854	0.512434101	Age+PC1+PC2	0.979505031	Stimulatory
COADREAD	RNF43	CD70	15	0.284782728	0.514235791	Age+PC1+PC2	0.674178631	Stimulatory
HNSC	ROS1	LAG3	24	-0.236905103	0.517451754	Age+PC1+PC2	0.746698992	Inhibitory
STAD	KMT2D	CD274	22	0.221968113	0.517597047	Age+PC1+PC2	0.964665969	Inhibitory
LUAD	PBRM1	LAG3	7	0.360336654	0.518918738	Age+PC1+PC2	0.975162483	Inhibitory
BRCA	PIK3CA	CTLScore	335	-0.066760945	0.519712534	Age+PC1+PC2	0.756774392	NA
STAD	POLE	Leukocyte_Fraction	6	0.037014751	0.520750496	Age+PC1+PC2	0.946126117	NA
BLCA	PIK3CA	IL1A	78	0.240406001	0.523529308	Age+PC1+PC2	0.88037615	Stimulatory
STAD	POLE	IL12A	6	-0.399376151	0.523533479	Age+PC1+PC2	0.946126117	Stimulatory
STAD	KMT2D	ICOS	22	-0.205323476	0.526542982	Age+PC1+PC2	0.964665969	Stimulatory
STAD	KMT2D	Lymphocyte_Infiltration_Signature_Score	20	-0.145806644	0.532346346	Age+PC1+PC2	0.964665969	Thorsson
STAD	KMT2D	IL10	22	-0.18888427	0.532514606	Age+PC1+PC2	0.964665969	Inhibitory
LUAD	BRAF	CD274	33	0.181533065	0.535091815	Age+PC1+PC2	0.931277518	Inhibitory
BLCA	ELF3	CD27	48	-0.182313657	0.536294225	Age+PC1+PC2	0.711171178	Stimulatory
LUAD	BRAF	ADORA2A	33	0.088639895	0.543960385	Age+PC1+PC2	0.931277518	Inhibitory
LUAD	PBRM1	Leukocyte_Fraction	6	-0.031043332	0.547729945	Age+PC1+PC2	0.975162483	NA
LUAD	BRAF	CTLScore	33	-0.153508801	0.547916293	Age+PC1+PC2	0.931277518	NA
STAD	KMT2D	CTLScore	22	0.201911464	0.551213609	Age+PC1+PC2	0.964665969	NA
STAD	POLE	Lymphocyte_Infiltration_Signature_Score	6	-0.264199123	0.552367979	Age+PC1+PC2	0.946126117	Thorsson
STAD	KMT2D	LGALS9	22	0.137637212	0.552501353	Age+PC1+PC2	0.964665969	Inhibitory
LUAD	PBRM1	ICOSLG	7	-0.170345834	0.556020329	Age+PC1+PC2	0.975162483	Stimulatory
LUAD	PBRM1	CYTScore	7	-0.286837755	0.557713657	Age+PC1+PC2	0.975162483	NA
BLCA	NOTCH1	CD40LG	10	-0.295802808	0.558832289	Age+PC1+PC2	0.926842529	Stimulatory
HNSC	SMARCA4	CD274	20	0.222015112	0.561882463	Age+PC1+PC2	0.959882541	Inhibitory
BRCA	PIK3CA	CD86	335	0.039990407	0.569097676	Age+PC1+PC2	0.807741638	Stimulatory
BRCA	PIK3CA	BTLA	335	0.067125913	0.574177791	Age+PC1+PC2	0.807741638	Inhibitory
LUAD	BRAF	IL1A	33	0.200622192	0.574962568	Age+PC1+PC2	0.935723395	Stimulatory
LUAD	PBRM1	CD40LG	7	0.300152794	0.576978541	Age+PC1+PC2	0.975162483	Stimulatory
STAD	KMT2D	PDCD1	22	0.190718485	0.58248065	Age+PC1+PC2	0.964665969	Inhibitory
STAD	POLE	CD276	6	0.179706089	0.583366254	Age+PC1+PC2	0.946126117	Inhibitory
LUAD	PBRM1	CTLScore	7	-0.281907765	0.583677159	Age+PC1+PC2	0.975162483	NA
STAD	POLE	TNFRSF14	6	-0.183442767	0.589049563	Age+PC1+PC2	0.946126117	Stimulatory
BRCA	KMT2D	IL1A	25	-0.127848696	0.589563604	Age+PC1+PC2	0.979505031	Stimulatory
BRCA	KMT2D	LAG3	25	0.183891832	0.589605166	Age+PC1+PC2	0.979505031	Inhibitory
LUAD	PBRM1	CD274	7	-0.316901439	0.590766729	Age+PC1+PC2	0.975162483	Inhibitory
LUAD	KEAP1	IL12A	86	-0.076563391	0.592155684	Age+PC1+PC2	0.661653337	Stimulatory
COADREAD	NCOR1	CD276	7	0.142980818	0.59408657	Age+PC1+PC2	0.924939733	Inhibitory
STAD	KMT2D	TNFSF4	22	-0.14813786	0.600525819	Age+PC1+PC2	0.964665969	Stimulatory
STAD	KMT2D	Wound_Healing	20	0.021571456	0.600905683	Age+PC1+PC2	0.964665969	Thorsson
COADREAD	NCOR1	IL12A	7	0.281763465	0.601084228	Age+PC1+PC2	0.924939733	Stimulatory
HNSC	SMARCA4	VTCN1	20	0.340637052	0.601571123	Age+PC1+PC2	0.975734549	Inhibitory
LUAD	PBRM1	ICOS	7	-0.262384044	0.605397445	Age+PC1+PC2	0.975162483	Stimulatory
LUAD	BRAF	PDCD1	33	-0.13817407	0.605712101	Age+PC1+PC2	0.943108165	Inhibitory
STAD	POLE	CTLA4	6	-0.314507462	0.609118749	Age+PC1+PC2	0.946126117	Inhibitory
BLCA	PIK3CA	Leukocyte_Fraction	80	0.01049151	0.60917948	Age+PC1+PC2	0.899078676	NA
BLCA	PIK3CA	IL12A	78	0.09377503	0.609195364	Age+PC1+PC2	0.899078676	Stimulatory
LUAD	PBRM1	Lymphocyte_Infiltration_Signature_Score	7	-0.16325576	0.61094517	Age+PC1+PC2	0.975162483	Thorsson
BRCA	KMT2D	CD27	25	-0.182018951	0.615112389	Age+PC1+PC2	0.979505031	Stimulatory
STAD	KMT2D	BTLA	22	-0.18580922	0.616192843	Age+PC1+PC2	0.964665969	Inhibitory
STAD	KMT2D	CYTScore	22	0.15482811	0.616520164	Age+PC1+PC2	0.964665969	NA
HNSC	ROS1	ICOSLG	24	0.100923336	0.617410244	Age+PC1+PC2	0.797373028	Stimulatory
HNSC	SMARCA4	PDCD1LG2	20	-0.175364995	0.620995059	Age+PC1+PC2	0.975734549	Inhibitory
BRCA	KMT2D	CD70	25	0.146210584	0.621243179	Age+PC1+PC2	0.979505031	Stimulatory
STAD	KMT2D	CD70	22	-0.190218859	0.622194002	Age+PC1+PC2	0.964665969	Stimulatory
STAD	POLE	ICOS	6	-0.307631552	0.634384393	Age+PC1+PC2	0.946126117	Stimulatory
LUAD	BRAF	Leukocyte_Fraction	34	-0.011125563	0.634867007	Age+PC1+PC2	0.958072029	NA
BLCA	PIK3CA	ICOS	78	0.114611806	0.635087018	Age+PC1+PC2	0.899078676	Stimulatory
LUAD	PBRM1	IL18	7	0.214969538	0.637112718	Age+PC1+PC2	0.989187026	Stimulatory
COADREAD	RNF43	TNFRSF14	15	0.082365102	0.644822361	Age+PC1+PC2	0.764575085	Stimulatory
BRCA	KMT2D	IL18	25	-0.105377207	0.661515788	Age+PC1+PC2	0.979505031	Stimulatory
STAD	POLE	CTLScore	6	-0.293691929	0.663952956	Age+PC1+PC2	0.946126117	NA
STAD	POLE	IFN_gamma_Response	6	-0.13301862	0.664252544	Age+PC1+PC2	0.946126117	Thorsson
BLCA	ELF3	IL18	48	0.098203567	0.665430866	Age+PC1+PC2	0.836829726	Stimulatory
STAD	KMT2D	IL6	22	0.21413814	0.666610723	Age+PC1+PC2	0.964665969	Stimulatory
HNSC	ROS1	CD40	24	-0.095241366	0.667536772	Age+PC1+PC2	0.805255249	Stimulatory
COADREAD	NCOR1	CTLA4	7	0.235461712	0.667701783	Age+PC1+PC2	0.924939733	Inhibitory
HNSC	ROS1	IFN_gamma_Response	24	-0.086217136	0.667772645	Age+PC1+PC2	0.805255249	Thorsson
BRCA	KMT2D	ICOS	25	-0.163087558	0.668689303	Age+PC1+PC2	0.979505031	Stimulatory
STAD	POLE	LAG3	6	-0.285986684	0.669502408	Age+PC1+PC2	0.946126117	Inhibitory
BLCA	PIK3CA	Lymphocyte_Infiltration_Signature_Score	78	-0.067387558	0.670003446	Age+PC1+PC2	0.899078676	Thorsson
BLCA	PIK3CA	IL10	78	-0.090494848	0.670005774	Age+PC1+PC2	0.899078676	Inhibitory
COADREAD	NCOR1	CD40	7	0.210833774	0.670156412	Age+PC1+PC2	0.924939733	Stimulatory
HNSC	SMARCA4	TNFSF4	20	-0.146536985	0.671590373	Age+PC1+PC2	0.976904934	Stimulatory
BLCA	PIK3CA	CD27	78	0.102498185	0.671600938	Age+PC1+PC2	0.899078676	Stimulatory
COADREAD	RNF43	CD40LG	15	0.165086386	0.676881754	Age+PC1+PC2	0.780294244	Stimulatory
BLCA	NOTCH1	ADORA2A	10	0.15014966	0.678366371	Age+PC1+PC2	0.926842529	Inhibitory
STAD	KMT2D	CD86	22	-0.107548371	0.680879476	Age+PC1+PC2	0.964665969	Stimulatory
BRCA	PIK3CA	TNFSF9	335	-0.034828612	0.684193434	Age+PC1+PC2	0.92419083	Stimulatory
BRCA	PIK3CA	IL12A	335	-0.044071323	0.685342411	Age+PC1+PC2	0.92419083	Stimulatory
LUAD	BRAF	CD40	33	-0.082692583	0.68544988	Age+PC1+PC2	0.980902415	Stimulatory
BLCA	NOTCH1	CD40	10	-0.204327849	0.687491945	Age+PC1+PC2	0.926842529	Stimulatory
STAD	POLE	CD27	6	-0.312212563	0.689153591	Age+PC1+PC2	0.946126117	Stimulatory
BLCA	NOTCH1	IL6	10	-0.341038315	0.692340203	Age+PC1+PC2	0.926842529	Stimulatory
BRCA	PIK3CA	CD70	335	-0.037587726	0.700872488	Age+PC1+PC2	0.92419083	Stimulatory
HNSC	SMARCA4	TNFRSF14	20	-0.088337102	0.702642504	Age+PC1+PC2	0.976904934	Stimulatory
BLCA	PIK3CA	CD28	78	-0.079173484	0.70732727	Age+PC1+PC2	0.917026634	Stimulatory
BLCA	NOTCH1	TNFSF9	10	0.22606774	0.709226799	Age+PC1+PC2	0.934378164	Stimulatory
BRCA	KMT2D	CD80	25	0.101416111	0.71231872	Age+PC1+PC2	0.979505031	Stimulatory
BRCA	PIK3CA	CD40	335	-0.024882559	0.712629074	Age+PC1+PC2	0.92419083	Stimulatory
BLCA	PIK3CA	Macrophage_Regulation	78	0.039408438	0.714005163	Age+PC1+PC2	0.917026634	Thorsson
BRCA	KMT2D	PDCD1	25	0.12849312	0.716211353	Age+PC1+PC2	0.979505031	Inhibitory
STAD	KMT2D	CD80	22	-0.106945866	0.716341549	Age+PC1+PC2	0.964665969	Stimulatory
STAD	KMT2D	PDCD1LG2	22	-0.107879966	0.718910618	Age+PC1+PC2	0.964665969	Inhibitory
BLCA	PIK3CA	CD274	78	-0.092755694	0.72092191	Age+PC1+PC2	0.917026634	Inhibitory
HNSC	ROS1	TNFSF4	24	-0.110341651	0.721435124	Age+PC1+PC2	0.833206763	Stimulatory
COADREAD	NCOR1	BTLA	7	-0.190540211	0.728278812	Age+PC1+PC2	0.924939733	Inhibitory
HNSC	SMARCA4	LGALS9	20	-0.102086354	0.729464272	Age+PC1+PC2	0.976904934	Inhibitory
LUAD	PBRM1	LGALS9	7	-0.132902802	0.730736905	Age+PC1+PC2	0.989187026	Inhibitory
COADREAD	NCOR1	IL18	7	-0.138054388	0.736013601	Age+PC1+PC2	0.924939733	Stimulatory
LUAD	PBRM1	TNFSF4	7	-0.140104196	0.739648374	Age+PC1+PC2	0.989187026	Stimulatory
COADREAD	NCOR1	Lymphocyte_Infiltration_Signature_Score	7	-0.113894845	0.744114956	Age+PC1+PC2	0.924939733	Thorsson
STAD	POLE	Wound_Healing	6	0.025554372	0.744871161	Age+PC1+PC2	0.978990016	Thorsson
BLCA	NOTCH1	PDCD1LG2	10	-0.216218499	0.755975909	Age+PC1+PC2	0.950184566	Inhibitory
BRCA	KMT2D	Lymphocyte_Infiltration_Signature_Score	26	-0.068717632	0.762747945	Age+PC1+PC2	0.979505031	Thorsson
LUAD	BRAF	IFN_gamma_Response	31	0.04001718	0.763108854	Age+PC1+PC2	0.998582324	Thorsson
BLCA	PIK3CA	TNFSF9	78	0.07287607	0.764165909	Age+PC1+PC2	0.917026634	Stimulatory
STAD	KMT2D	CD276	22	0.048109936	0.769617728	Age+PC1+PC2	0.97526762	Inhibitory
HNSC	SMARCA4	Macrophage_Regulation	20	-0.044376158	0.770781512	Age+PC1+PC2	0.976904934	Thorsson
BRCA	KMT2D	HAVCR2	25	-0.053844806	0.771073987	Age+PC1+PC2	0.979505031	Inhibitory
COADREAD	NCOR1	TNFSF9	7	-0.203146068	0.771167675	Age+PC1+PC2	0.924939733	Stimulatory
BLCA	PIK3CA	ICOSLG	78	0.044603601	0.775340349	Age+PC1+PC2	0.917026634	Stimulatory
HNSC	SMARCA4	Lymphocyte_Infiltration_Signature_Score	20	-0.07034296	0.77665288	Age+PC1+PC2	0.976904934	Thorsson
LUAD	PBRM1	CD27	7	0.152684481	0.776855418	Age+PC1+PC2	0.995056278	Stimulatory
STAD	KMT2D	HAVCR2	22	0.072812769	0.784971499	Age+PC1+PC2	0.97526762	Inhibitory
BRCA	KMT2D	IL10	25	0.062776774	0.789824448	Age+PC1+PC2	0.979505031	Inhibitory
LUAD	BRAF	IL18	33	0.059853964	0.791437401	Age+PC1+PC2	0.998582324	Stimulatory
STAD	KMT2D	TNFSF9	22	0.1032885	0.798646212	Age+PC1+PC2	0.977447603	Stimulatory
BLCA	PIK3CA	CD40LG	78	-0.050875664	0.801894625	Age+PC1+PC2	0.917026634	Stimulatory
HNSC	SMARCA4	CD40	20	0.061066328	0.80523903	Age+PC1+PC2	0.976904934	Stimulatory
COADREAD	NCOR1	Wound_Healing	7	0.014411304	0.811756498	Age+PC1+PC2	0.944831334	Thorsson
BLCA	PIK3CA	PDCD1LG2	78	-0.065850572	0.81326166	Age+PC1+PC2	0.917026634	Inhibitory
BLCA	PIK3CA	CD40	78	-0.046943146	0.817590011	Age+PC1+PC2	0.917026634	Stimulatory
STAD	POLE	IL1A	6	0.197521842	0.819013581	Age+PC1+PC2	0.978990016	Stimulatory
LUAD	BRAF	Wound_Healing	31	-0.008020427	0.821416187	Age+PC1+PC2	0.998582324	Thorsson
BRCA	KMT2D	Macrophage_Regulation	26	-0.02665406	0.823423223	Age+PC1+PC2	0.979505031	Thorsson
HNSC	SMARCA4	BTLA	20	0.079465254	0.825057166	Age+PC1+PC2	0.976904934	Inhibitory
BLCA	ELF3	CD40LG	48	-0.054320615	0.826134664	Age+PC1+PC2	0.939303796	Stimulatory
LUAD	BRAF	IL10	33	0.04991289	0.827451434	Age+PC1+PC2	0.998582324	Inhibitory
BRCA	KMT2D	TGF_beta_Response	26	-0.013890433	0.829245454	Age+PC1+PC2	0.979505031	Thorsson
HNSC	SMARCA4	IL18	20	0.070020738	0.835010284	Age+PC1+PC2	0.976904934	Stimulatory
BLCA	NOTCH1	TGF_beta_Response	9	-0.028194781	0.848619187	Age+PC1+PC2	0.957087177	Thorsson
BRCA	PIK3CA	CD274	335	0.016787699	0.850771311	Age+PC1+PC2	0.992250264	Inhibitory
HNSC	SMARCA4	ADORA2A	20	-0.045058206	0.854453242	Age+PC1+PC2	0.976904934	Inhibitory
HNSC	ROS1	TGF_beta_Response	24	0.014224161	0.856342933	Age+PC1+PC2	0.911949617	Thorsson
BRCA	PIK3CA	IL10	335	0.013897994	0.858362173	Age+PC1+PC2	0.992250264	Inhibitory
HNSC	SMARCA4	CD40LG	20	-0.06832359	0.859886847	Age+PC1+PC2	0.976904934	Stimulatory
HNSC	SMARCA4	TGF_beta_Response	20	0.01473913	0.866603928	Age+PC1+PC2	0.976904934	Thorsson
BRCA	PIK3CA	CD276	335	0.006675138	0.867701288	Age+PC1+PC2	0.992250264	Inhibitory
STAD	POLE	TGF_beta_Response	6	0.023926605	0.870009771	Age+PC1+PC2	0.978990016	Thorsson
COADREAD	RNF43	IL1A	15	-0.08565494	0.87214941	Age+PC1+PC2	0.904855012	Stimulatory
BRCA	PIK3CA	PDCD1LG2	335	0.01310665	0.876130969	Age+PC1+PC2	0.992250264	Inhibitory
LUAD	PBRM1	TNFSF9	7	0.083389299	0.87742952	Age+PC1+PC2	0.998200707	Stimulatory
LUAD	BRAF	VTCN1	33	-0.074746167	0.878171673	Age+PC1+PC2	0.998582324	Inhibitory
STAD	KMT2D	Macrophage_Regulation	20	-0.021278598	0.882461062	Age+PC1+PC2	0.98935298	Thorsson
HNSC	SMARCA4	IL10	20	-0.03862077	0.887874661	Age+PC1+PC2	0.976904934	Inhibitory
STAD	KMT2D	CD28	22	-0.042989989	0.892338955	Age+PC1+PC2	0.98935298	Stimulatory
COADREAD	NCOR1	VTCN1	7	-0.096026635	0.892560557	Age+PC1+PC2	0.998698474	Inhibitory
BLCA	PIK3CA	Wound_Healing	78	-0.002668661	0.898518904	Age+PC1+PC2	0.968533364	Thorsson
HNSC	SMARCA4	CYTScore	20	-0.049099821	0.901864636	Age+PC1+PC2	0.976904934	NA
BRCA	KMT2D	CYTScore	25	0.040264388	0.902318359	Age+PC1+PC2	0.979505031	NA
BRCA	PIK3CA	PDCD1	335	0.013792896	0.906057306	Age+PC1+PC2	0.992250264	Inhibitory
LUAD	BRAF	ICOSLG	33	-0.016459473	0.908822222	Age+PC1+PC2	0.998582324	Stimulatory
HNSC	SMARCA4	CD86	20	-0.026924336	0.916132329	Age+PC1+PC2	0.976904934	Stimulatory
BRCA	KMT2D	CTLScore	25	0.031764848	0.919333597	Age+PC1+PC2	0.979505031	NA
BLCA	NOTCH1	CD274	10	0.065392063	0.919633579	Age+PC1+PC2	0.957087177	Inhibitory
LUAD	BRAF	HAVCR2	33	0.019226607	0.927275294	Age+PC1+PC2	0.998582324	Inhibitory
BLCA	ELF3	CD40	48	0.022441051	0.927961825	Age+PC1+PC2	0.98186416	Stimulatory
LUAD	PBRM1	BTLA	7	0.044641779	0.92949221	Age+PC1+PC2	0.998200707	Inhibitory
LUAD	PBRM1	VTCN1	7	-0.082977528	0.932648995	Age+PC1+PC2	0.998200707	Inhibitory
BLCA	ELF3	LGALS9	48	0.018783025	0.934545405	Age+PC1+PC2	0.98186416	Inhibitory
BLCA	NOTCH1	Wound_Healing	9	-0.00437204	0.93649637	Age+PC1+PC2	0.957087177	Thorsson
BRCA	PIK3CA	ICOS	335	0.009997264	0.936766481	Age+PC1+PC2	0.996442194	Stimulatory
BRCA	KMT2D	CD28	25	0.021385167	0.937644394	Age+PC1+PC2	0.979505031	Stimulatory
STAD	POLE	LGALS9	6	0.032887886	0.943294261	Age+PC1+PC2	0.990218879	Inhibitory
HNSC	ROS1	CD80	24	-0.019053748	0.945754605	Age+PC1+PC2	0.957430587	Stimulatory
LUAD	BRAF	CD276	33	0.007144106	0.946177145	Age+PC1+PC2	0.998582324	Inhibitory
BLCA	PIK3CA	CD80	78	0.015263036	0.947012942	Age+PC1+PC2	0.972326308	Stimulatory
COADREAD	NCOR1	CD70	7	-0.039660587	0.948455093	Age+PC1+PC2	0.998698474	Stimulatory
STAD	KMT2D	IL1A	22	-0.027816936	0.948745946	Age+PC1+PC2	0.98935298	Stimulatory
COADREAD	NCOR1	ICOSLG	7	0.017282792	0.951202177	Age+PC1+PC2	0.998698474	Stimulatory
BRCA	KMT2D	TNFSF4	25	0.013939853	0.952733675	Age+PC1+PC2	0.979505031	Stimulatory
LUAD	BRAF	CD80	33	-0.013314814	0.953799723	Age+PC1+PC2	0.998582324	Stimulatory
BLCA	NOTCH1	IL1A	10	-0.053638854	0.954536627	Age+PC1+PC2	0.957087177	Stimulatory
BRCA	KMT2D	BTLA	25	0.020494272	0.954767315	Age+PC1+PC2	0.979505031	Inhibitory
BRCA	PIK3CA	CTLA4	335	-0.006525062	0.956041023	Age+PC1+PC2	0.996442194	Inhibitory
LUAD	PBRM1	ADORA2A	7	-0.015220496	0.958735646	Age+PC1+PC2	0.998200707	Inhibitory
BLCA	PIK3CA	BTLA	78	-0.010354263	0.961188781	Age+PC1+PC2	0.972326308	Inhibitory
COADREAD	NCOR1	Leukocyte_Fraction	7	-0.002064909	0.962309349	Age+PC1+PC2	0.998698474	NA
LUAD	BRAF	CD86	33	0.00837112	0.96640649	Age+PC1+PC2	0.998582324	Stimulatory
BRCA	KMT2D	CD86	25	0.008664886	0.967463929	Age+PC1+PC2	0.979505031	Stimulatory
BRCA	PIK3CA	CD28	335	-0.003419567	0.969821122	Age+PC1+PC2	0.996442194	Stimulatory
STAD	KMT2D	TGF_beta_Response	20	-0.002704956	0.97190005	Age+PC1+PC2	0.98935298	Thorsson
BLCA	ELF3	IFN_gamma_Response	48	-0.00509939	0.973617969	Age+PC1+PC2	0.982944573	Thorsson
BRCA	KMT2D	CD40	25	-0.005693388	0.977769511	Age+PC1+PC2	0.979505031	Stimulatory
STAD	KMT2D	CD27	22	0.01083659	0.977906525	Age+PC1+PC2	0.98935298	Stimulatory
LUAD	PBRM1	TNFRSF14	7	0.009049712	0.978379836	Age+PC1+PC2	0.998200707	Stimulatory
HNSC	ROS1	IL18	24	-0.006738114	0.982141218	Age+PC1+PC2	0.982141218	Stimulatory
STAD	KMT2D	LAG3	22	0.004482554	0.98935298	Age+PC1+PC2	0.98935298	Inhibitory
LUAD	PBRM1	PDCD1	7	-0.003435485	0.994914868	Age+PC1+PC2	0.998200707	Inhibitory
COADREAD	NCOR1	ADORA2A	7	0.000926369	0.998126768	Age+PC1+PC2	0.998698474	Inhibitory
LUAD	PBRM1	CTLA4	7	0.001152965	0.998200707	Age+PC1+PC2	0.998200707	Inhibitory
LUAD	BRAF	TNFSF4	33	-0.000372054	0.998582324	Age+PC1+PC2	0.998582324	Stimulatory
