## Supplemental Table 15 for "Cancer-specific associations of driver genes with immunotherapy outcome"

### Sheet: Sheet1
PATIENT_ID	cancer	case_id	group	infiltration [0-3]	infiltration between tumor cells [1] vs in connective tissue around tumor [2]	tumor necrosis with acute inflammation [0, 1]	diffuse vs focal vs both [1.2.3]	NOTES	url
TCGA-5M-AAT6	COADREAD	ce00896a-f7d2-4123-bb95-24cb6e53fc32	RNF43 Mut	2-3	1	1	3		https://portal.gdc.cancer.gov/image-viewer?filters=%7B%22op%22%3A%22and%22%2C%22content%22%3A%5B%7B%22op%22%3A%22in%22%2C%22content%22%3A%7B%22field%22%3A%22cases.case_id%22%2C%22value%22%3A%5B%22ce00896a-f7d2-4123-bb95-24cb6e53fc32%22%5D%7D%7D%5D%7D
TCGA-A6-2671	COADREAD	565e2726-4942-4726-89d3-c5e3797f7204	RNF43 Mut	3	1	1	3		https://portal.gdc.cancer.gov/image-viewer?filters=%7B%22op%22%3A%22and%22%2C%22content%22%3A%5B%7B%22op%22%3A%22in%22%2C%22content%22%3A%7B%22field%22%3A%22cases.case_id%22%2C%22value%22%3A%5B%22565e2726-4942-4726-89d3-c5e3797f7204%22%5D%7D%7D%5D%7D
TCGA-A6-6649	COADREAD	39b6ae01-c97b-4234-8a28-208fdf170432	RNF43 Mut	2	2	1	3		https://portal.gdc.cancer.gov/image-viewer?filters=%7B%22op%22%3A%22and%22%2C%22content%22%3A%5B%7B%22op%22%3A%22in%22%2C%22content%22%3A%7B%22field%22%3A%22cases.case_id%22%2C%22value%22%3A%5B%2239b6ae01-c97b-4234-8a28-208fdf170432%22%5D%7D%7D%5D%7D
TCGA-A6-6781	COADREAD	b54865b6-824e-4163-b759-21a6eacc98ce	RNF43 Mut	2-3	1	1	3		https://portal.gdc.cancer.gov/image-viewer?filters=%7B%22op%22%3A%22and%22%2C%22content%22%3A%5B%7B%22op%22%3A%22in%22%2C%22content%22%3A%7B%22field%22%3A%22cases.case_id%22%2C%22value%22%3A%5B%22b54865b6-824e-4163-b759-21a6eacc98ce%22%5D%7D%7D%5D%7D
TCGA-AA-A01P	COADREAD	13ae9d83-a22f-451f-88bb-686051725cf3	RNF43 Mut	2-3	1	1	3		https://portal.gdc.cancer.gov/image-viewer?filters=%7B%22op%22%3A%22and%22%2C%22content%22%3A%5B%7B%22op%22%3A%22in%22%2C%22content%22%3A%7B%22field%22%3A%22cases.case_id%22%2C%22value%22%3A%5B%2213ae9d83-a22f-451f-88bb-686051725cf3%22%5D%7D%7D%5D%7D
TCGA-AD-6895	COADREAD	4f601d7b-8db1-4c6d-9374-21dcd804980d	RNF43 Mut	2	1	1	3		https://portal.gdc.cancer.gov/image-viewer?filters=%7B%22op%22%3A%22and%22%2C%22content%22%3A%5B%7B%22op%22%3A%22in%22%2C%22content%22%3A%7B%22field%22%3A%22cases.case_id%22%2C%22value%22%3A%5B%224f601d7b-8db1-4c6d-9374-21dcd804980d%22%5D%7D%7D%5D%7D
TCGA-AY-4070	COADREAD	6baf61b6-ae5b-42f0-adc9-0d26fda231f7	RNF43 Mut	3	2&1	1	3		https://portal.gdc.cancer.gov/image-viewer?filters=%7B%22op%22%3A%22and%22%2C%22content%22%3A%5B%7B%22op%22%3A%22in%22%2C%22content%22%3A%7B%22field%22%3A%22cases.case_id%22%2C%22value%22%3A%5B%226baf61b6-ae5b-42f0-adc9-0d26fda231f7%22%5D%7D%7D%5D%7D
TCGA-AZ-4615	COADREAD	bf69a4ce-ec7e-4752-a86d-dcc80e3c9a57	RNF43 Mut	2	2&1	1	3		https://portal.gdc.cancer.gov/image-viewer?filters=%7B%22op%22%3A%22and%22%2C%22content%22%3A%5B%7B%22op%22%3A%22in%22%2C%22content%22%3A%7B%22field%22%3A%22cases.case_id%22%2C%22value%22%3A%5B%22bf69a4ce-ec7e-4752-a86d-dcc80e3c9a57%22%5D%7D%7D%5D%7D
TCGA-CM-4751	COADREAD	e3ca9046-9634-4332-b19f-88b18110f941	RNF43 Mut	2	2	0	3		https://portal.gdc.cancer.gov/image-viewer?filters=%7B%22op%22%3A%22and%22%2C%22content%22%3A%5B%7B%22op%22%3A%22in%22%2C%22content%22%3A%7B%22field%22%3A%22cases.case_id%22%2C%22value%22%3A%5B%22e3ca9046-9634-4332-b19f-88b18110f941%22%5D%7D%7D%5D%7D
TCGA-CM-6162	COADREAD	ec3f3f11-75df-4fcc-ba03-f19aca907645	RNF43 Mut	2	2	1	3		https://portal.gdc.cancer.gov/image-viewer?filters=%7B%22op%22%3A%22and%22%2C%22content%22%3A%5B%7B%22op%22%3A%22in%22%2C%22content%22%3A%7B%22field%22%3A%22cases.case_id%22%2C%22value%22%3A%5B%22ec3f3f11-75df-4fcc-ba03-f19aca907645%22%5D%7D%7D%5D%7D
TCGA-EI-7004	COADREAD	b2db7f47-540f-4bd3-81bb-d686b0225201	RNF43 Mut	0-1	2	0	1		https://portal.gdc.cancer.gov/image-viewer?filters=%7B%22op%22%3A%22and%22%2C%22content%22%3A%5B%7B%22op%22%3A%22in%22%2C%22content%22%3A%7B%22field%22%3A%22cases.case_id%22%2C%22value%22%3A%5B%22b2db7f47-540f-4bd3-81bb-d686b0225201%22%5D%7D%7D%5D%7D
TCGA-G4-6299	COADREAD	23252dca-e836-47a0-b294-758ad60aa259	RNF43 Mut	1-2	2&1	1	1		https://portal.gdc.cancer.gov/image-viewer?filters=%7B%22op%22%3A%22and%22%2C%22content%22%3A%5B%7B%22op%22%3A%22in%22%2C%22content%22%3A%7B%22field%22%3A%22cases.case_id%22%2C%22value%22%3A%5B%2223252dca-e836-47a0-b294-758ad60aa259%22%5D%7D%7D%5D%7D
TCGA-4N-A93T	COADREAD	92554413-9ebc-4354-8e1b-9682f3a031d9	RNF43 WT	2	2&1	1	3		https://portal.gdc.cancer.gov/image-viewer?filters=%7B%22op%22%3A%22and%22%2C%22content%22%3A%5B%7B%22op%22%3A%22in%22%2C%22content%22%3A%7B%22field%22%3A%22cases.case_id%22%2C%22value%22%3A%5B%2292554413-9ebc-4354-8e1b-9682f3a031d9%22%5D%7D%7D%5D%7D
TCGA-5M-AAT4	COADREAD	1136dd50-242a-4659-aad4-c53f9e759bb3	RNF43 WT	2	2&1	1	3		https://portal.gdc.cancer.gov/image-viewer?filters=%7B%22op%22%3A%22and%22%2C%22content%22%3A%5B%7B%22op%22%3A%22in%22%2C%22content%22%3A%7B%22field%22%3A%22cases.case_id%22%2C%22value%22%3A%5B%221136dd50-242a-4659-aad4-c53f9e759bb3%22%5D%7D%7D%5D%7D
TCGA-A6-2674	COADREAD	57cdaa1c-4e94-4a28-ab3b-300c0457555f	RNF43 WT	1	2	0	1		https://portal.gdc.cancer.gov/image-viewer?filters=%7B%22op%22%3A%22and%22%2C%22content%22%3A%5B%7B%22op%22%3A%22in%22%2C%22content%22%3A%7B%22field%22%3A%22cases.case_id%22%2C%22value%22%3A%5B%2257cdaa1c-4e94-4a28-ab3b-300c0457555f%22%5D%7D%7D%5D%7D
TCGA-A6-2677	COADREAD	d976782c-90c1-421d-b83c-7fc2617e2709	RNF43 WT	1	2	1	2		https://portal.gdc.cancer.gov/image-viewer?filters=%7B%22op%22%3A%22and%22%2C%22content%22%3A%5B%7B%22op%22%3A%22in%22%2C%22content%22%3A%7B%22field%22%3A%22cases.case_id%22%2C%22value%22%3A%5B%22d976782c-90c1-421d-b83c-7fc2617e2709%22%5D%7D%7D%5D%7D
TCGA-A6-2678	COADREAD	3a785e32-7960-4c72-84c4-fb42c4dd86f1	RNF43 WT	2	2	0	3		https://portal.gdc.cancer.gov/image-viewer?filters=%7B%22op%22%3A%22and%22%2C%22content%22%3A%5B%7B%22op%22%3A%22in%22%2C%22content%22%3A%7B%22field%22%3A%22cases.case_id%22%2C%22value%22%3A%5B%223a785e32-7960-4c72-84c4-fb42c4dd86f1%22%5D%7D%7D%5D%7D
TCGA-A6-2683	COADREAD	fafd4576-0709-49e1-926f-ad1ee09907ec	RNF43 WT	1	2	0	3		https://portal.gdc.cancer.gov/image-viewer?filters=%7B%22op%22%3A%22and%22%2C%22content%22%3A%5B%7B%22op%22%3A%22in%22%2C%22content%22%3A%7B%22field%22%3A%22cases.case_id%22%2C%22value%22%3A%5B%22fafd4576-0709-49e1-926f-ad1ee09907ec%22%5D%7D%7D%5D%7D
TCGA-A6-3807	COADREAD	5116e3b4-2bac-40f5-8046-b9c1783faaa5	RNF43 WT	2	2	0	1		https://portal.gdc.cancer.gov/image-viewer?filters=%7B%22op%22%3A%22and%22%2C%22content%22%3A%5B%7B%22op%22%3A%22in%22%2C%22content%22%3A%7B%22field%22%3A%22cases.case_id%22%2C%22value%22%3A%5B%225116e3b4-2bac-40f5-8046-b9c1783faaa5%22%5D%7D%7D%5D%7D
TCGA-A6-4107	COADREAD	b079a153-62f9-4026-a2f8-a1390168bbb9	RNF43 WT	2	2	0	1		https://portal.gdc.cancer.gov/image-viewer?filters=%7B%22op%22%3A%22and%22%2C%22content%22%3A%5B%7B%22op%22%3A%22in%22%2C%22content%22%3A%7B%22field%22%3A%22cases.case_id%22%2C%22value%22%3A%5B%22b079a153-62f9-4026-a2f8-a1390168bbb9%22%5D%7D%7D%5D%7D
TCGA-A6-5657	COADREAD	dbbee8f5-d83d-4195-85cf-f89d327da0a9	RNF43 WT	2-3	2	1	1		https://portal.gdc.cancer.gov/image-viewer?filters=%7B%22op%22%3A%22and%22%2C%22content%22%3A%5B%7B%22op%22%3A%22in%22%2C%22content%22%3A%7B%22field%22%3A%22cases.case_id%22%2C%22value%22%3A%5B%22dbbee8f5-d83d-4195-85cf-f89d327da0a9%22%5D%7D%7D%5D%7D
TCGA-A6-5660	COADREAD	0dc41cd5-0672-407c-9b4a-0f5f3970aa54	RNF43 WT	1	2	1	1		https://portal.gdc.cancer.gov/image-viewer?filters=%7B%22op%22%3A%22and%22%2C%22content%22%3A%5B%7B%22op%22%3A%22in%22%2C%22content%22%3A%7B%22field%22%3A%22cases.case_id%22%2C%22value%22%3A%5B%220dc41cd5-0672-407c-9b4a-0f5f3970aa54%22%5D%7D%7D%5D%7D
TCGA-A6-5662	COADREAD	960d278c-c87d-42dc-ad28-42e010d8f0f1	RNF43 WT	1	2	0	1		https://portal.gdc.cancer.gov/image-viewer?filters=%7B%22op%22%3A%22and%22%2C%22content%22%3A%5B%7B%22op%22%3A%22in%22%2C%22content%22%3A%7B%22field%22%3A%22cases.case_id%22%2C%22value%22%3A%5B%22960d278c-c87d-42dc-ad28-42e010d8f0f1%22%5D%7D%7D%5D%7D
TCGA-A6-5664	COADREAD	f88c0259-58ff-4bcc-a777-7705cdbd8213	RNF43 WT	1	2	0	2		https://portal.gdc.cancer.gov/image-viewer?filters=%7B%22op%22%3A%22and%22%2C%22content%22%3A%5B%7B%22op%22%3A%22in%22%2C%22content%22%3A%7B%22field%22%3A%22cases.case_id%22%2C%22value%22%3A%5B%22f88c0259-58ff-4bcc-a777-7705cdbd8213%22%5D%7D%7D%5D%7D

### Sheet: Sheet2
PATIENT_ID	cancer	case_id	group	url
TCGA-NJ-A4YQ	LUAD	52df074f-a402-4b78-9472-f8eb268efded	KEAP1 Mut	https://portal.gdc.cancer.gov/image-viewer?filters=%7B%22op%22%3A%22and%22%2C%22content%22%3A%5B%7B%22op%22%3A%22in%22%2C%22content%22%3A%7B%22field%22%3A%22cases.case_id%22%2C%22value%22%3A%5B%2252df074f-a402-4b78-9472-f8eb268efded%22%5D%7D%7D%5D%7D
TCGA-49-AAR9	LUAD	47b749e6-e060-4aa1-8f29-976e489ba789	KEAP1 Mut	https://portal.gdc.cancer.gov/image-viewer?filters=%7B%22op%22%3A%22and%22%2C%22content%22%3A%5B%7B%22op%22%3A%22in%22%2C%22content%22%3A%7B%22field%22%3A%22cases.case_id%22%2C%22value%22%3A%5B%2247b749e6-e060-4aa1-8f29-976e489ba789%22%5D%7D%7D%5D%7D
TCGA-17-Z018	LUAD	b5cdf68a-9903-4f82-9017-ab88d2b73d4f	KEAP1 Mut	https://portal.gdc.cancer.gov/image-viewer?filters=%7B%22op%22%3A%22and%22%2C%22content%22%3A%5B%7B%22op%22%3A%22in%22%2C%22content%22%3A%7B%22field%22%3A%22cases.case_id%22%2C%22value%22%3A%5B%22b5cdf68a-9903-4f82-9017-ab88d2b73d4f%22%5D%7D%7D%5D%7D
TCGA-86-8281	LUAD	5d7ec32a-049f-4997-9882-1b3ac157e02d	KEAP1 Mut	https://portal.gdc.cancer.gov/image-viewer?filters=%7B%22op%22%3A%22and%22%2C%22content%22%3A%5B%7B%22op%22%3A%22in%22%2C%22content%22%3A%7B%22field%22%3A%22cases.case_id%22%2C%22value%22%3A%5B%225d7ec32a-049f-4997-9882-1b3ac157e02d%22%5D%7D%7D%5D%7D
TCGA-44-7660	LUAD	a534b96b-1665-444a-9308-e610f2f0e510	KEAP1 Mut	https://portal.gdc.cancer.gov/image-viewer?filters=%7B%22op%22%3A%22and%22%2C%22content%22%3A%5B%7B%22op%22%3A%22in%22%2C%22content%22%3A%7B%22field%22%3A%22cases.case_id%22%2C%22value%22%3A%5B%22a534b96b-1665-444a-9308-e610f2f0e510%22%5D%7D%7D%5D%7D
TCGA-91-6829	LUAD	1427cd18-5ad3-491a-9981-908e31ae49db	KEAP1/STK11 WT	https://portal.gdc.cancer.gov/image-viewer?filters=%7B%22op%22%3A%22and%22%2C%22content%22%3A%5B%7B%22op%22%3A%22in%22%2C%22content%22%3A%7B%22field%22%3A%22cases.case_id%22%2C%22value%22%3A%5B%221427cd18-5ad3-491a-9981-908e31ae49db%22%5D%7D%7D%5D%7D
TCGA-17-Z058	LUAD	3650e5b2-ef58-4b14-97b2-8698f2c160f8	KEAP1/STK11 WT	https://portal.gdc.cancer.gov/image-viewer?filters=%7B%22op%22%3A%22and%22%2C%22content%22%3A%5B%7B%22op%22%3A%22in%22%2C%22content%22%3A%7B%22field%22%3A%22cases.case_id%22%2C%22value%22%3A%5B%223650e5b2-ef58-4b14-97b2-8698f2c160f8%22%5D%7D%7D%5D%7D
TCGA-86-7714	LUAD	532c1852-76dd-489f-9380-36766d6e3c34	KEAP1/STK11 WT	https://portal.gdc.cancer.gov/image-viewer?filters=%7B%22op%22%3A%22and%22%2C%22content%22%3A%5B%7B%22op%22%3A%22in%22%2C%22content%22%3A%7B%22field%22%3A%22cases.case_id%22%2C%22value%22%3A%5B%22532c1852-76dd-489f-9380-36766d6e3c34%22%5D%7D%7D%5D%7D
TCGA-17-Z016	LUAD	494d50b6-578e-441b-8195-4b4d26c0d810	KEAP1/STK11 WT	https://portal.gdc.cancer.gov/image-viewer?filters=%7B%22op%22%3A%22and%22%2C%22content%22%3A%5B%7B%22op%22%3A%22in%22%2C%22content%22%3A%7B%22field%22%3A%22cases.case_id%22%2C%22value%22%3A%5B%22494d50b6-578e-441b-8195-4b4d26c0d810%22%5D%7D%7D%5D%7D
TCGA-05-4390	LUAD	b8475929-2d9d-4909-bd62-59684a140bd7	KEAP1/STK11 WT	https://portal.gdc.cancer.gov/image-viewer?filters=%7B%22op%22%3A%22and%22%2C%22content%22%3A%5B%7B%22op%22%3A%22in%22%2C%22content%22%3A%7B%22field%22%3A%22cases.case_id%22%2C%22value%22%3A%5B%22b8475929-2d9d-4909-bd62-59684a140bd7%22%5D%7D%7D%5D%7D
TCGA-G4-6302	COADREAD	7144a65f-a63f-4b79-8fe2-cfe48696de03	RNF43 Mut	https://portal.gdc.cancer.gov/image-viewer?filters=%7B%22op%22%3A%22and%22%2C%22content%22%3A%5B%7B%22op%22%3A%22in%22%2C%22content%22%3A%7B%22field%22%3A%22cases.case_id%22%2C%22value%22%3A%5B%227144a65f-a63f-4b79-8fe2-cfe48696de03%22%5D%7D%7D%5D%7D
TCGA-AU-6004	COADREAD	32b77693-18e1-4692-8488-add1940c9e7c	RNF43 Mut	https://portal.gdc.cancer.gov/image-viewer?filters=%7B%22op%22%3A%22and%22%2C%22content%22%3A%5B%7B%22op%22%3A%22in%22%2C%22content%22%3A%7B%22field%22%3A%22cases.case_id%22%2C%22value%22%3A%5B%2232b77693-18e1-4692-8488-add1940c9e7c%22%5D%7D%7D%5D%7D
TCGA-EI-7004	COADREAD	b2db7f47-540f-4bd3-81bb-d686b0225201	RNF43 Mut	https://portal.gdc.cancer.gov/image-viewer?filters=%7B%22op%22%3A%22and%22%2C%22content%22%3A%5B%7B%22op%22%3A%22in%22%2C%22content%22%3A%7B%22field%22%3A%22cases.case_id%22%2C%22value%22%3A%5B%22b2db7f47-540f-4bd3-81bb-d686b0225201%22%5D%7D%7D%5D%7D
TCGA-A6-2671	COADREAD	565e2726-4942-4726-89d3-c5e3797f7204	RNF43 Mut	https://portal.gdc.cancer.gov/image-viewer?filters=%7B%22op%22%3A%22and%22%2C%22content%22%3A%5B%7B%22op%22%3A%22in%22%2C%22content%22%3A%7B%22field%22%3A%22cases.case_id%22%2C%22value%22%3A%5B%22565e2726-4942-4726-89d3-c5e3797f7204%22%5D%7D%7D%5D%7D
TCGA-A6-5661	COADREAD	4beee9d4-ee52-4fed-bcc4-d300f5ddd4d0	RNF43 Mut	https://portal.gdc.cancer.gov/image-viewer?filters=%7B%22op%22%3A%22and%22%2C%22content%22%3A%5B%7B%22op%22%3A%22in%22%2C%22content%22%3A%7B%22field%22%3A%22cases.case_id%22%2C%22value%22%3A%5B%224beee9d4-ee52-4fed-bcc4-d300f5ddd4d0%22%5D%7D%7D%5D%7D
TCGA-CM-5344	COADREAD	b6202d8d-dd3c-4fa2-9242-6e55759846af	RNF43 WT	https://portal.gdc.cancer.gov/image-viewer?filters=%7B%22op%22%3A%22and%22%2C%22content%22%3A%5B%7B%22op%22%3A%22in%22%2C%22content%22%3A%7B%22field%22%3A%22cases.case_id%22%2C%22value%22%3A%5B%22b6202d8d-dd3c-4fa2-9242-6e55759846af%22%5D%7D%7D%5D%7D
TCGA-AA-3688	COADREAD	2c9996bb-af6e-4424-881a-e81b9c9aeb78	RNF43 WT	https://portal.gdc.cancer.gov/image-viewer?filters=%7B%22op%22%3A%22and%22%2C%22content%22%3A%5B%7B%22op%22%3A%22in%22%2C%22content%22%3A%7B%22field%22%3A%22cases.case_id%22%2C%22value%22%3A%5B%222c9996bb-af6e-4424-881a-e81b9c9aeb78%22%5D%7D%7D%5D%7D
TCGA-AH-6643	COADREAD	bd0ddc1e-ba3b-4719-a2fa-776f0475dd8a	RNF43 WT	https://portal.gdc.cancer.gov/image-viewer?filters=%7B%22op%22%3A%22and%22%2C%22content%22%3A%5B%7B%22op%22%3A%22in%22%2C%22content%22%3A%7B%22field%22%3A%22cases.case_id%22%2C%22value%22%3A%5B%22bd0ddc1e-ba3b-4719-a2fa-776f0475dd8a%22%5D%7D%7D%5D%7D
TCGA-AG-A01J	COADREAD	a18acb1d-403a-4802-8efb-9085e006f4c5	RNF43 WT	https://portal.gdc.cancer.gov/image-viewer?filters=%7B%22op%22%3A%22and%22%2C%22content%22%3A%5B%7B%22op%22%3A%22in%22%2C%22content%22%3A%7B%22field%22%3A%22cases.case_id%22%2C%22value%22%3A%5B%22a18acb1d-403a-4802-8efb-9085e006f4c5%22%5D%7D%7D%5D%7D
TCGA-G4-6297	COADREAD	622cc1c4-d721-4b5c-a88b-216d6368660b	RNF43 WT	https://portal.gdc.cancer.gov/image-viewer?filters=%7B%22op%22%3A%22and%22%2C%22content%22%3A%5B%7B%22op%22%3A%22in%22%2C%22content%22%3A%7B%22field%22%3A%22cases.case_id%22%2C%22value%22%3A%5B%22622cc1c4-d721-4b5c-a88b-216d6368660b%22%5D%7D%7D%5D%7D
