## Supplemental Table 16 for "Cancer-specific associations of driver genes with immunotherapy outcome"

Cancer	Gene	Subgroup	Patients	Mutated (%)	HR	P	Covariates
COADREAD	NCOR1	MSI-H	29	10 (34%)	0.45 (0.05-4.05)	0.474	SEX+AGE_GROUP+DRUG_TYPE+TMB_SCORE
COADREAD	RNF43	MSI-H	29	19 (66%)	0.11 (0.02-0.73)	0.023	SEX+AGE_GROUP+DRUG_TYPE+TMB_SCORE
STAD	KMT2D	MSI-H	7	6 (86%)	0.01 (0-Inf)	1	SEX+AGE_GROUP+TMB_SCORE
BLCA	ELF3	MSI-L	207	13 (6%)	5.56 (2.03-15.23)	<0.001	SEX+AGE_GROUP+DRUG_TYPE+TMB_SCORE
BLCA	NOTCH1	MSI-L	207	13 (6%)	3.72 (1.82-7.61)	<0.001	SEX+AGE_GROUP+DRUG_TYPE+TMB_SCORE
BLCA	PIK3CA	MSI-L	207	43 (21%)	1.99 (1.2-3.32)	0.008	SEX+AGE_GROUP+DRUG_TYPE+TMB_SCORE
BRCA	KMT2D	MSI-L	44	5 (11%)	5.33 (1.12-25.37)	0.035	AGE_GROUP+DRUG_TYPE+TMB_SCORE
BRCA	PIK3CA	MSI-L	44	14 (32%)	3.04 (1.05-8.79)	0.04	AGE_GROUP+DRUG_TYPE+TMB_SCORE
COADREAD	NCOR1	MSI-L	81	5 (6%)	8.66 (1.83-40.98)	0.007	SEX+AGE_GROUP+DRUG_TYPE+TMB_SCORE
HNSC	ROS1	MSI-L	134	6 (4%)	4.23 (1.35-13.22)	0.013	SEX+AGE_GROUP+DRUG_TYPE+TMB_SCORE
HNSC	SMARCA4	MSI-L	134	6 (4%)	5.13 (1.74-15.11)	0.003	SEX+AGE_GROUP+DRUG_TYPE+TMB_SCORE
LUAD	BRAF	MSI-L	293	22 (8%)	2.1 (1.19-3.73)	0.011	SEX+AGE_GROUP+DRUG_TYPE+TMB_SCORE
LUAD	KEAP1	MSI-L	293	64 (22%)	1.53 (1.07-2.18)	0.021	SEX+AGE_GROUP+DRUG_TYPE+TMB_SCORE
LUAD	PBRM1	MSI-L	293	16 (5%)	2.8 (1.54-5.11)	<0.001	SEX+AGE_GROUP+DRUG_TYPE+TMB_SCORE
BLCA	NOTCH1	TMB-H/MSI-L	39	7 (18%)	3.09 (0.83-11.5)	0.093	SEX+AGE_GROUP+DRUG_TYPE+TMB_SCORE
BLCA	PIK3CA	TMB-H/MSI-L	39	16 (41%)	1.75 (0.57-5.41)	0.328	SEX+AGE_GROUP+DRUG_TYPE+TMB_SCORE
BRCA	PIK3CA	TMB-H/MSI-L	11	7 (64%)	0.88 (0.02-31.46)	0.944	AGE_GROUP+DRUG_TYPE+TMB_SCORE
LUAD	BRAF	TMB-H/MSI-L	63	9 (14%)	1.08 (0.37-3.16)	0.891	SEX+AGE_GROUP+DRUG_TYPE+TMB_SCORE
LUAD	KEAP1	TMB-H/MSI-L	63	18 (29%)	1.65 (0.67-4.07)	0.28	SEX+AGE_GROUP+DRUG_TYPE+TMB_SCORE
LUAD	PBRM1	TMB-H/MSI-L	63	9 (14%)	1.64 (0.62-4.36)	0.321	SEX+AGE_GROUP+DRUG_TYPE+TMB_SCORE
BLCA	ELF3	TMB-L/MSI-L	168	11 (7%)	4.97 (1.63-15.17)	0.005	SEX+AGE_GROUP+DRUG_TYPE+TMB_SCORE
BLCA	NOTCH1	TMB-L/MSI-L	168	6 (4%)	5.21 (1.98-13.73)	<0.001	SEX+AGE_GROUP+DRUG_TYPE+TMB_SCORE
BLCA	PIK3CA	TMB-L/MSI-L	168	27 (16%)	2.15 (1.17-3.94)	0.013	SEX+AGE_GROUP+DRUG_TYPE+TMB_SCORE
BRCA	PIK3CA	TMB-L/MSI-L	33	7 (21%)	2.7 (0.71-10.34)	0.147	AGE_GROUP+DRUG_TYPE+TMB_SCORE
LUAD	BRAF	TMB-L/MSI-L	230	13 (6%)	2.65 (1.35-5.18)	0.004	SEX+AGE_GROUP+DRUG_TYPE+TMB_SCORE
LUAD	KEAP1	TMB-L/MSI-L	230	46 (20%)	1.41 (0.93-2.12)	0.101	SEX+AGE_GROUP+DRUG_TYPE+TMB_SCORE
LUAD	PBRM1	TMB-L/MSI-L	230	7 (3%)	3.2 (1.45-7.08)	0.004	SEX+AGE_GROUP+DRUG_TYPE+TMB_SCORE
