## Supplemental Table 18 for "Cancer-specific associations of driver genes with immunotherapy outcome"

### Sheet: IRAG gene PDL1 TMB
disease group	gene	MSI status	Gene POSITIVE	Gene NEGATIVE	Mutated (%)	Gene(+):PDL1-LOW	Gene(+):PDL1-MED	Gene(+):PDL1-HIGH	Gene(-):PDL1-LOW	Gene(-):PDL1-MED	Gene(-):PDL1-HIGH	OR PDL1-LOW:MED+HIGH	p value PDL1-LOW:MED+HIGH	Bonferroni adjusted p value PDL1-LOW:MED+HIGH	FDR-adjusted p value PDL1-LOW:MED+HIGH	OR PDL1-LOW+MED:HIGH	p value PDL1-LOW+MED:HIGH	Bonferroni adjusted p value PDL1-LOW+MED:HIGH	FDR adjusted p value PDL1-LOW+MED:HIGH	Gene(+):median TMB	Gene(-):median TMB	Wilcoxon rank sum test statistic	p value	Bonferroni adjusted pvalue	FDR-adjusted pvalue
colorectal (crc)	NCOR1	MSS	11	5073	0.00216365	9	2	0	4640	392	41	2.38132	0.241309	1	0.458652	0	1	1	1	3.47998	3.75058	0.461397	0.644514	1	0.716127
colorectal (crc)	RNF43	MSI-H	173	102	0.629091	105	47	21	70	23	9	1.41667	0.19699	1	0.458652	1.42763	0.430909	1	0.861818	47.5074	41.0731	2.86802	0.0041305	0.049566	0.008261
lung	BRAF	MSS	872	15817	0.05225	262	239	371	6501	4487	4829	1.62472	4.86601e-11	5.83921e-10	2.91961e-10	1.68499	4.23612e-13	5.08334e-12	5.08334e-12	6.25097	6.95997	-0.248256	0.803937	1	0.803937
breast	KMT2D	MSS	58	1983	0.0284174	45	9	4	1692	240	51	1.67973	0.130974	1	0.458652	2.8061	0.0683818	0.820582	0.205145	5.00078	3.47998	2.67748	0.00741778	0.0890133	0.012363
breast	PIK3CA	MSS	710	1331	0.347869	613	81	16	1124	168	39	0.859226	0.267547	1	0.458652	0.763763	0.393551	1	0.861818	3.75058	3.47998	3.19764	0.00138556	0.0166267	0.0034639
lung	KEAP1	MSS	1138	15551	0.0681886	578	294	266	6185	4432	4934	0.639802	5.27851e-13	6.33421e-12	6.33421e-12	0.656399	2.19144e-09	2.62973e-08	1.31487e-08	8.75136	6.95997	11.0844	1.49324e-28	1.79189e-27	1.49324e-27
bladder	NOTCH1	MSS	11	285	0.0371622	6	4	1	167	69	49	1.17938	0.767118	1	0.920541	0.481633	0.697236	1	1	4.34998	6.25097	-0.71147	0.476793	1	0.595992
bladder	PIK3CA	MSS	69	227	0.233108	36	22	11	137	51	39	1.39537	0.264794	1	0.458652	0.914235	1	1	1	9.56995	5.21997	3.97454	7.05167e-05	0.0008462	0.000235056
head and neck	SMARCA4	MSS	4	614	0.00647249	2	1	1	226	232	156	0.582474	0.62837	1	0.847174	0.978632	1	1	1	40.6313	3.75058	1.5437	0.12266	1	0.175228
head and neck	ROS1	MSS	0	618	0	0	0	0	228	233	157	#NUM!	1	1	1	#NUM!	1	1	1	#NUM!	3.75058	#NUM!	#NUM!	#NUM!
lung	PBRM1	MSS	382	16307	0.0228893	150	92	140	6613	4634	5060	1.0551	0.63538	1	0.847174	1.28588	0.0218277	0.261932	0.0873107	8.75136	6.95997	6.48978	8.59611e-11	1.03153e-09	4.29805e-10
bladder	ELF3	MSS	0	296	0	0	0	0	173	73	50	#NUM!	1	1	1	#NUM!	1	1	1	#NUM!	6.25097	#NUM!	#NUM!	#NUM!
